# Single-cell transcriptomics of the naked mole-rat reveals unexpected features of mammalian immunity

**DOI:** 10.1101/597195

**Authors:** HG Hilton, ND Rubinstein, P Janki, AT Ireland, N Bernstein, KM Wright, D Finkle, B Martin-McNulty, M Roy, M Smith, DM Imai, V Jojic, R Buffenstein

## Abstract

Using single-cell transcriptional profiling we mapped the immune system of the naked mole-rat (*Heterocephalus glaber*), a small but long-lived and cancer-resistant subterranean rodent. Both splenic and circulating immune cells were examined in healthy young animals and following an infection-mimicking lipopolysaccharide challenge. Our study revealed that the naked mole-rat immune system is characterized by a high myeloid to lymphoid cell ratio that includes a novel, lipopolysaccharide responsive, granulocyte cell subset not found in the mouse. Conversely, we find that naked mole-rats do not have a cell subset that corresponds to natural killer cells as defined in other well-characterized mammalian species. Supporting this finding, we show that the naked mole-rat genome has not expanded any of the gene families encoding diverse natural killer cell receptors, which are the genomic hallmarks of species in which natural killer cells have been described. These unusual features suggest an atypical mode of immunosurveillance and a greater reliance on myeloid-biased innate immunity.
