## Supplementary material for "Single-cell transcriptomics of the naked mole-rat reveals unexpected features of mammalian immunity": TableS4

gene_id	symbol	converged.cluster	converged.cell.type
101706820	Anxa1	22	Ctsg-high-neutrophil
101699171	Cstb	3	Neutrophil.2
101718964	Vim	12	Mast-cell
101702345	Lgals3	12	Mast-cell
101719847	S100a8	16	Ltf-high-neutrophil
101723154	Lyz	5	Macrophage.1
101696396	LOC101696396	3	Neutrophil.2
101724655	Fcn1	16	Ltf-high-neutrophil
106007543	LOC106007543	16	Ltf-high-neutrophil
101710181	Oaz1	3	Neutrophil.2
101704080	Retn	16	Ltf-high-neutrophil
101702890	LOC101702890	16	Ltf-high-neutrophil
101719616	Plac8	18	Timeless-high-APC
101724230	Cfp	11	Red-pulp-macrophage
101720692	Cystatin-c	13	Unassigned.1
101701493	Clec4d	16	Ltf-high-neutrophil
101707626	Calml4	5	Macrophage.1
101719372	Gk	1	Neutrophil.1
101725559	Csta	16	Ltf-high-neutrophil
101726247	C3	5	Macrophage.1
101713928	Aif1	15	Macrophage.2
101702781	P2ry13	11	Red-pulp-macrophage
101698177	Gbp6	15	Macrophage.2
101719030	LOC101719030	12	Mast-cell
101705673	Slc40a1	11	Red-pulp-macrophage
106008480	LOC106008480	21	Unassigned.4
101703863	Mafb	15	Macrophage.2
101703275	Glul	15	Macrophage.2
106010650	LOC106010650	12	Mast-cell
101711599	Tpst1	21	Unassigned.4
101699770	LOC101699770	14	Splenic-plasma-cell
101711394	Aifm2	6	Neutrophil.3
101722455	Fetub	3	Neutrophil.2
101708448	LOC101708448	6	Neutrophil.3
101708518	Clec7a	6	Neutrophil.3
101698463	LOC101698463	13	Unassigned.1
101700630	Fcgr2a	3	Neutrophil.2
101709624	Tmem140	3	Neutrophil.2
101712837	LOC101712837	3	Neutrophil.2
101697815	Cdadc1	3	Neutrophil.2
101722130	Plin2	1	Neutrophil.1
101709558	Syne2	3	Neutrophil.2
101703445	Chi3l1	16	Ltf-high-neutrophil
101708129	Rnaset2	13	Unassigned.1
101717162	Igfbp2	16	Ltf-high-neutrophil
101723625	Cd74	18	Timeless-high-APC
101707455	Fpr1	11	Red-pulp-macrophage
101711105	Slc8a1	15	Macrophage.2
101702273	Btg2	15	Macrophage.2
101715873	Ddit3	21	Unassigned.4
101708868	Hmox1	11	Red-pulp-macrophage
101705012	LOC101705012	18	Timeless-high-APC
101704280	Znf292	15	Macrophage.2
101697345	LOC101697345	18	Timeless-high-APC
101715424	LOC101715424	12	Mast-cell
101716513	Gyg1	16	Ltf-high-neutrophil
101710555	Letm1	15	Macrophage.2
101723089	Creg1	11	Red-pulp-macrophage
101706353	LOC101706353	13	Unassigned.1
101708924	LOC101708924	16	Ltf-high-neutrophil
101698769	Camp	16	Ltf-high-neutrophil
101708880	Ppp1r10	15	Macrophage.2
101711680	LOC101711680	1	Neutrophil.1
101710633	Jmjd1c	21	Unassigned.4
101719121	Lgals1	12	Mast-cell
101703058	Arf6	13	Unassigned.1
101715346	F13a1	5	Macrophage.1
101717425	Nabp1	1	Neutrophil.1
101717529	Sftpd	12	Mast-cell
101702581	Tgfbi	5	Macrophage.1
101726102	Rnd1	20	Unassigned.3
101711038	LOC101711038	16	Ltf-high-neutrophil
101720135	Neurl2	17	Unassigned.2
101719513	Csf1r	5	Macrophage.1
101698835	Cited2	16	Ltf-high-neutrophil
101700479	LOC101700479	6	Neutrophil.3
101710909	Gadd45b	12	Mast-cell
101724342	Cd86	5	Macrophage.1
101725935	Pfn2	13	Unassigned.1
101706340	Ccdc66	12	Mast-cell
101723727	Ushbp1	1	Neutrophil.1
101706689	Wfdc2	16	Ltf-high-neutrophil
101714991	Cks2	9	Erythroid.2
101696542	LOC101696542	6	Neutrophil.3
101709783	LOC101709783	18	Timeless-high-APC
101706734	Hpgds	12	Mast-cell
101707470	Igf2r	15	Macrophage.2
101715138	Tnfaip2	5	Macrophage.1
101719747	Ifi30	13	Unassigned.1
101712605	Marcks	13	Unassigned.1
101715448	Sepp1	18	Timeless-high-APC
101710244	Slc46a3	18	Timeless-high-APC
101712580	LOC101712580	14	Splenic-plasma-cell
101701607	LOC101701607	16	Ltf-high-neutrophil
101716784	Sap25	12	Mast-cell
101718754	Mafg	2	Erythroid.1
101716501	Zdhhc18	13	Unassigned.1
101702382	Lrrc51	17	Unassigned.2
101703487	C1qa	11	Red-pulp-macrophage
101709008	Ctsb	18	Timeless-high-APC
101707036	Tpra1	5	Macrophage.1
101724611	Dcxr	5	Macrophage.1
101706720	Rnase6	15	Macrophage.2
101720035	Csrp1	13	Unassigned.1
101720849	LOC101720849	5	Macrophage.1
101718107	Clu	15	Macrophage.2
101702004	Flna	5	Macrophage.1
101699799	Sft2d2	16	Ltf-high-neutrophil
101704581	LOC101704581	2	Erythroid.1
101707238	Gstm2	5	Macrophage.1
101709756	Csf1	12	Mast-cell
101698820	Rgcc	9	Erythroid.2
101707185	Tpp1	17	Unassigned.2
101714634	Ccl3	16	Ltf-high-neutrophil
106010108	LOC106010108	17	Unassigned.2
101725832	Adam9	5	Macrophage.1
101701857	Pacs1	12	Mast-cell
101697008	Ctss	18	Timeless-high-APC
101700822	Npc2	15	Macrophage.2
101721082	Gng11	17	Unassigned.2
101696428	LOC101696428	2	Erythroid.1
101709044	Arap3	6	Neutrophil.3
101710896	Stx2	12	Mast-cell
101717113	Maml3	21	Unassigned.4
101704691	C1qb	11	Red-pulp-macrophage
101711314	Gadd45g	12	Mast-cell
101718427	Mkl1	16	Ltf-high-neutrophil
101698291	Cd68	15	Macrophage.2
101721305	Vat1	12	Mast-cell
101709601	Ppp6r1	12	Mast-cell
101722041	Tcn2	12	Mast-cell
101718843	Klf9	15	Macrophage.2
101696928	Fosl2	12	Mast-cell
101706033	Clcf1	20	Unassigned.3
101698223	Snx18	18	Timeless-high-APC
101717206	Apoe	11	Red-pulp-macrophage
101700652	LOC101700652	5	Macrophage.1
101713722	Nbeal2	12	Mast-cell
101714811	Egr1	15	Macrophage.2
101705398	Slc6a6	3	Neutrophil.2
101704347	C1qc	11	Red-pulp-macrophage
101702235	LOC101702235	15	Macrophage.2
101716782	Fmnl1	12	Mast-cell
101700961	Prex1	5	Macrophage.1
101720054	2-Mar	3	Neutrophil.2
101718162	Rab20	6	Neutrophil.3
101722627	LOC101722627	16	Ltf-high-neutrophil
106008447	LOC106008447	14	Splenic-plasma-cell
101720124	Akr1b1	11	Red-pulp-macrophage
101722087	LOC101722087	11	Red-pulp-macrophage
101701172	LOC101701172	18	Timeless-high-APC
101715397	LOC101715397	12	Mast-cell
101704045	Birc6	15	Macrophage.2
101708582	LOC101708582	15	Macrophage.2
101724956	Rasa3	12	Mast-cell
101724995	Hemgn	9	Erythroid.2
101723330	Socs1	8	Cytotoxic-Cd8-T-cell
101703821	LOC101703821	18	Timeless-high-APC
101701398	LOC101701398	5	Macrophage.1
101715753	Grn	13	Unassigned.1
101707884	LOC101707884	18	Timeless-high-APC
101701717	Slc25a37	9	Erythroid.2
101726610	Pex10	2	Erythroid.1
101722505	Lrrc75b	12	Mast-cell
101702000	Map4	21	Unassigned.4
101714803	Npb	3	Neutrophil.2
101725737	Lat2	13	Unassigned.1
101716682	Hip1	15	Macrophage.2
101717769	Jchain	14	Splenic-plasma-cell
101718658	Angptl4	17	Unassigned.2
101706721	Apaf1	13	Unassigned.1
101724042	Arap1	15	Macrophage.2
101726471	Zcchc6	15	Macrophage.2
101716941	Ltb	19	Multiplet
101719751	Hltf	13	Unassigned.1
101715798	Scarb2	18	Timeless-high-APC
101717490	Slc12a6	13	Unassigned.1
101723948	Rxra	12	Mast-cell
101718589	Rab43	13	Unassigned.1
101700563	Osbpl5	12	Mast-cell
101716162	Dnase2	15	Macrophage.2
101718894	Dgkd	18	Timeless-high-APC
101715460	Marcksl1	11	Red-pulp-macrophage
106010796	LOC106010796	13	Unassigned.1
101722994	Prpf4b	8	Cytotoxic-Cd8-T-cell
101719667	Luc7l3	17	Unassigned.2
101696967	Ddit4	18	Timeless-high-APC
101726398	Orm1	16	Ltf-high-neutrophil
101699468	Pitpnm1	13	Unassigned.1
101725303	Myo9b	12	Mast-cell
101721683	Slc38a2	5	Macrophage.1
101700477	Zcchc2	12	Mast-cell
101702515	Mgea5	12	Mast-cell
106009877	LOC106009877	13	Unassigned.1
101701753	Sos2	12	Mast-cell
101713991	Lipa	15	Macrophage.2
101714052	Hrsp12	17	Unassigned.2
101700074	Vegfb	17	Unassigned.2
101700873	Numa1	15	Macrophage.2
101703172	LOC101703172	17	Unassigned.2
101726233	Dnajc28	16	Ltf-high-neutrophil
101713045	Ube2o	2	Erythroid.1
101712103	LOC101712103	8	Cytotoxic-Cd8-T-cell
101707880	Adam19	19	Multiplet
101709232	LOC101709232	3	Neutrophil.2
101707906	Fabp5	10	Erythroid.3
101700528	Btbd9	17	Unassigned.2
101717888	Furin	2	Erythroid.1
101710875	Atp6v1g3	11	Red-pulp-macrophage
101719508	Uba7	17	Unassigned.2
101716335	Mef2c	7	B-cell
101711777	Inpp5d	13	Unassigned.1
101710380	Tcf7l2	15	Macrophage.2
101716362	Znrd1	20	Unassigned.3
101702684	LOC101702684	5	Macrophage.1
101724673	Atp13a2	18	Timeless-high-APC
101699832	Celf1	19	Multiplet
101714552	Tpm1	9	Erythroid.2
101719771	LOC101719771	16	Ltf-high-neutrophil
101721483	Lpin1	12	Mast-cell
101718254	LOC101718254	12	Mast-cell
101724996	Znf219	17	Unassigned.2
101713941	LOC101713941	16	Ltf-high-neutrophil
101723576	Nvl	15	Macrophage.2
101721384	LOC101721384	8	Cytotoxic-Cd8-T-cell
101712409	Ahnak	12	Mast-cell
101708319	Znf710	13	Unassigned.1
101707512	Irgm	5	Macrophage.1
101723786	Akap9	19	Multiplet
101697384	Blvrb	9	Erythroid.2
101707361	Mpo	22	Ctsg-high-neutrophil
101709406	Snrk	21	Unassigned.4
101709223	LOC101709223	4	Naive-T-cell
101726330	Cebpa	12	Mast-cell
101712133	Cd70	14	Splenic-plasma-cell
101725319	Elk1	15	Macrophage.2
101725534	Vcam1	11	Red-pulp-macrophage
101703900	Cd36	5	Macrophage.1
101725764	Gcc2	19	Multiplet
101712534	Cd3d	18	Timeless-high-APC
101697442	Serpine2	16	Ltf-high-neutrophil
101702933	Creld1	17	Unassigned.2
101704901	Rab44	12	Mast-cell
101723809	C2	5	Macrophage.1
101723043	Mgat4b	12	Mast-cell
106008375	LOC106008375	18	Timeless-high-APC
101717735	Smarcal1	18	Timeless-high-APC
101722954	Blvra	15	Macrophage.2
101721730	Ogt	17	Unassigned.2
101717727	Ets1	12	Mast-cell
101716426	Batf	8	Cytotoxic-Cd8-T-cell
101725499	Isg15	12	Mast-cell
101708425	Apobec1	18	Timeless-high-APC
101709235	Acad8	13	Unassigned.1
101709484	Lin7b	15	Macrophage.2
101713119	Ccl14	11	Red-pulp-macrophage
101714532	Cic	17	Unassigned.2
101707030	Mbd2	15	Macrophage.2
101705873	LOC101705873	4	Naive-T-cell
101708858	LOC101708858	12	Mast-cell
101705474	Fnbp1l	13	Unassigned.1
101709694	Cndp2	13	Unassigned.1
106010080	LOC106010080	13	Unassigned.1
101716981	Ppp6r3	9	Erythroid.2
101697045	Gsap	13	Unassigned.1
101717990	Igfbp7	11	Red-pulp-macrophage
101714240	Rhbdf2	5	Macrophage.1
101717047	Gp1bb	3	Neutrophil.2
101699018	Ssbp3	9	Erythroid.2
101704175	Hsp90b1	14	Splenic-plasma-cell
101717502	Dopey2	19	Multiplet
101701966	Usp24	15	Macrophage.2
101714727	LOC101714727	5	Macrophage.1
101700053	LOC101700053	15	Macrophage.2
101726108	Slc7a7	11	Red-pulp-macrophage
101704488	LOC101704488	15	Macrophage.2
101714583	Id1	12	Mast-cell
101717064	Trem2	15	Macrophage.2
101722340	Ltf	16	Ltf-high-neutrophil
101705947	Dmxl2	15	Macrophage.2
101713683	Tnfrsf21	15	Macrophage.2
101715936	Acp2	15	Macrophage.2
106007681	LOC106007681	11	Red-pulp-macrophage
101722231	Pld3	5	Macrophage.1
101720982	Ctbp1	13	Unassigned.1
101707295	Stat2	18	Timeless-high-APC
101716487	Myl9	3	Neutrophil.2
101713579	S100p	11	Red-pulp-macrophage
101717131	Ddx58	12	Mast-cell
106007578	Bglap	12	Mast-cell
101720585	Abcd1	13	Unassigned.1
101702804	Il18	18	Timeless-high-APC
101700280	Fto	3	Neutrophil.2
101702911	Rps6kb2	13	Unassigned.1
101703538	Ap1s1	3	Neutrophil.2
101723354	Atn1	13	Unassigned.1
101718318	Map2k3	9	Erythroid.2
101701162	Far2	16	Ltf-high-neutrophil
106009874	LOC106009874	8	Cytotoxic-Cd8-T-cell
101708183	Ccdc88a	13	Unassigned.1
101717834	Samd9	12	Mast-cell
101702727	Tmem52	18	Timeless-high-APC
101719915	Rere	19	Multiplet
101710435	LOC101710435	17	Unassigned.2
101699932	Limch1	11	Red-pulp-macrophage
101714380	Ly86	7	B-cell
101701190	Fcer1a	12	Mast-cell
101715915	Fam102a	17	Unassigned.2
101705990	Irf8	18	Timeless-high-APC
101710824	Irf7	18	Timeless-high-APC
101726189	Renbp	17	Unassigned.2
101712383	Id3	21	Unassigned.4
101715878	Ctnna1	13	Unassigned.1
101698451	Tdrd7	16	Ltf-high-neutrophil
101705743	Hp	16	Ltf-high-neutrophil
101721715	Ehbp1	15	Macrophage.2
101712358	Gys1	16	Ltf-high-neutrophil
101706356	Mxd4	16	Ltf-high-neutrophil
101723264	Gpr160	16	Ltf-high-neutrophil
101702654	Abca5	8	Cytotoxic-Cd8-T-cell
101711804	LOC101711804	14	Splenic-plasma-cell
101699795	Smim4	15	Macrophage.2
101720122	LOC101720122	11	Red-pulp-macrophage
101704968	Susd6	15	Macrophage.2
101717153	LOC101717153	10	Erythroid.3
101719954	Gab2	12	Mast-cell
101702616	Smim11	10	Erythroid.3
101709871	Cnfn	13	Unassigned.1
101708612	Mapkapk2	15	Macrophage.2
101725058	Cd79a	7	B-cell
101718052	Ncstn	15	Macrophage.2
101698288	Lgmn	11	Red-pulp-macrophage
101708001	LOC101708001	11	Red-pulp-macrophage
101699259	Tagln	11	Red-pulp-macrophage
101704909	Egfl7	17	Unassigned.2
101721209	Dhx9	17	Unassigned.2
101707771	Cd5l	11	Red-pulp-macrophage
101697769	Sparc	13	Unassigned.1
101723885	Gpatch11	19	Multiplet
101725214	Ppp1r14a	13	Unassigned.1
101719811	P2ry6	18	Timeless-high-APC
101707504	Znf397	21	Unassigned.4
101705662	Idh1	13	Unassigned.1
101700861	Pm20d1	13	Unassigned.1
101711464	Cd3e	4	Naive-T-cell
101715375	Bst2	18	Timeless-high-APC
101718018	Esco1	19	Multiplet
101707198	Stk11	13	Unassigned.1
101700637	LOC101700637	17	Unassigned.2
101698560	Siglec1	15	Macrophage.2
106007521	Sptan1	12	Mast-cell
101721336	LOC101721336	4	Naive-T-cell
101719339	Tsc22d1	10	Erythroid.3
101723945	Mtmr12	9	Erythroid.2
101704138	Il4r	7	B-cell
101723697	Cchcr1	9	Erythroid.2
101697119	Rhce	9	Erythroid.2
101701549	Gpx3	11	Red-pulp-macrophage
101723274	Rev3l	15	Macrophage.2
101698377	Phldb3	17	Unassigned.2
101704989	LOC101704989	7	B-cell
101718710	LOC101718710	13	Unassigned.1
101713070	LOC101713070	22	Ctsg-high-neutrophil
101700242	Adgrv1	15	Macrophage.2
101708406	Slc18b1	15	Macrophage.2
106009817	LOC106009817	17	Unassigned.2
101699175	LOC101699175	11	Red-pulp-macrophage
101722777	Aasdh	13	Unassigned.1
101722051	Rps6ka3	12	Mast-cell
101707864	Mbnl1	17	Unassigned.2
101708728	Usp42	18	Timeless-high-APC
101706605	Ldb1	17	Unassigned.2
101704567	Lmna	9	Erythroid.2
106009289	LOC106009289	17	Unassigned.2
101714616	Trim26	21	Unassigned.4
101702336	Eps15l1	4	Naive-T-cell
101722443	Rusc1	18	Timeless-high-APC
101704061	Pla2g4a	5	Macrophage.1
101716328	LOC101716328	13	Unassigned.1
101711289	Nkg7	8	Cytotoxic-Cd8-T-cell
101699978	Ly6e	18	Timeless-high-APC
101712445	Rrbp1	14	Splenic-plasma-cell
101723062	Znf652	2	Erythroid.1
101702075	Fabp3	13	Unassigned.1
101722563	LOC101722563	17	Unassigned.2
101712240	Ttll12	17	Unassigned.2
101702046	Dusp2	8	Cytotoxic-Cd8-T-cell
101721512	LOC101721512	18	Timeless-high-APC
101701036	LOC101701036	17	Unassigned.2
101719402	Nrgn	3	Neutrophil.2
101704767	Slc45a3	12	Mast-cell
101708997	Pi16	18	Timeless-high-APC
101715902	Taf1a	15	Macrophage.2
101724543	Dpp7	13	Unassigned.1
101726631	Gzma	8	Cytotoxic-Cd8-T-cell
101700958	Stxbp5	12	Mast-cell
101711988	Taf1c	13	Unassigned.1
101712226	Itsn1	2	Erythroid.1
101708184	LOC101708184	8	Cytotoxic-Cd8-T-cell
101713832	Klf7	16	Ltf-high-neutrophil
101705305	LOC101705305	9	Erythroid.2
101716630	LOC101716630	14	Splenic-plasma-cell
106007911	LOC106007911	5	Macrophage.1
101721614	Fdps	11	Red-pulp-macrophage
101707041	Taok2	15	Macrophage.2
101707525	Morn2	17	Unassigned.2
101703520	Fxyd6	15	Macrophage.2
101711901	Nelfb	9	Erythroid.2
101722651	Dbp	15	Macrophage.2
101723541	Lrp1	5	Macrophage.1
101699352	Icos	4	Naive-T-cell
101712197	Cd3g	4	Naive-T-cell
101698306	Tac4	15	Macrophage.2
101705379	Wdr26	12	Mast-cell
101719002	C4a	11	Red-pulp-macrophage
101716169	Fam214b	2	Erythroid.1
101725252	U2af2	9	Erythroid.2
101703656	Plec	15	Macrophage.2
101707267	Nipal4	4	Naive-T-cell
101716557	Fscn1	17	Unassigned.2
101705917	Adm	4	Naive-T-cell
101712874	Hemk1	17	Unassigned.2
101710985	Aff4	19	Multiplet
101702035	LOC101702035	16	Ltf-high-neutrophil
101725698	Hnrnpul2	9	Erythroid.2
101721324	Atp11c	13	Unassigned.1
101714328	Ifit3	11	Red-pulp-macrophage
101710900	Gpbar1	5	Macrophage.1
101709102	Ica1	17	Unassigned.2
101719334	LOC101719334	5	Macrophage.1
101697287	Gp9	3	Neutrophil.2
101723061	Mllt6	19	Multiplet
101726707	Rhag	9	Erythroid.2
101696575	Dgka	4	Naive-T-cell
101716946	Pgbd1	19	Multiplet
101698171	Adam33	15	Macrophage.2
101719634	Kiaa1109	16	Ltf-high-neutrophil
101705176	Cttn	17	Unassigned.2
101698085	LOC101698085	9	Erythroid.2
101705946	Fancd2	19	Multiplet
101721935	LOC101721935	22	Ctsg-high-neutrophil
101699126	Ocel1	18	Timeless-high-APC
101696325	Fam117a	9	Erythroid.2
101719941	Kiaa0232	2	Erythroid.1
106008111	LOC106008111	17	Unassigned.2
101713485	Herc2	15	Macrophage.2
101700750	Sbf1	8	Cytotoxic-Cd8-T-cell
101725234	Dgcr8	9	Erythroid.2
101707592	Kiaa1549	18	Timeless-high-APC
101706894	Dapl1	8	Cytotoxic-Cd8-T-cell
101699592	Alas2	2	Erythroid.1
101717987	Fbxw7	15	Macrophage.2
101724118	Ccnt2	15	Macrophage.2
101724109	Sclt1	13	Unassigned.1
106007533	Rnpc3	13	Unassigned.1
101717670	LOC101717670	14	Splenic-plasma-cell
101721769	LOC101721769	19	Multiplet
101717362	Neurl4	13	Unassigned.1
101697897	Hes1	15	Macrophage.2
101719238	Inpp4b	4	Naive-T-cell
101726359	Setd8	9	Erythroid.2
101713182	Purb	9	Erythroid.2
101725715	Dync1h1	13	Unassigned.1
106009345	LOC106009345	13	Unassigned.1
101712384	Ccl5	8	Cytotoxic-Cd8-T-cell
101720938	Npy	18	Timeless-high-APC
101710441	Fryl	2	Erythroid.1
101725598	Pepd	15	Macrophage.2
101701290	Cttnbp2nl	13	Unassigned.1
101709562	Ubr3	19	Multiplet
101721891	Phf12	19	Multiplet
101716059	Gpm6a	17	Unassigned.2
101718309	Bag2	17	Unassigned.2
101716545	Aco1	9	Erythroid.2
101724990	Epsti1	5	Macrophage.1
101720764	Tp53bp2	17	Unassigned.2
101710386	Tspan13	15	Macrophage.2
101720612	Tubb1	3	Neutrophil.2
101705182	Tmem91	17	Unassigned.2
101714332	Itga2b	17	Unassigned.2
101701604	Mefv	5	Macrophage.1
101710346	Batf3	13	Unassigned.1
106007584	Prr5	13	Unassigned.1
101715362	Ptn	3	Neutrophil.2
101711434	Amt	17	Unassigned.2
101713758	Ramp2	11	Red-pulp-macrophage
101706922	Galnt14	13	Unassigned.1
101706612	Napsa	18	Timeless-high-APC
101710091	Eya3	17	Unassigned.2
101698015	Brca2	9	Erythroid.2
101698637	Ppp1r14b	18	Timeless-high-APC
101705234	Hexdc	13	Unassigned.1
101717323	LOC101717323	14	Splenic-plasma-cell
101714898	Arhgap22	18	Timeless-high-APC
101704996	Olfm4	16	Ltf-high-neutrophil
101707677	LOC101707677	18	Timeless-high-APC
101706814	Fabp4	10	Erythroid.3
101708863	LOC101708863	15	Macrophage.2
101713426	Tppp3	12	Mast-cell
101726369	Il2rb	8	Cytotoxic-Cd8-T-cell
101718693	Tmem213	18	Timeless-high-APC
101723233	Sohlh1	17	Unassigned.2
101725399	Dab2	5	Macrophage.1
101703396	Kcnk1	13	Unassigned.1
106009165	LOC106009165	9	Erythroid.2
101715599	Prdx2	9	Erythroid.2
101713304	Sod1	10	Erythroid.3
101723868	Ahsp	9	Erythroid.2
101719918	Eef1a1	17	Unassigned.2
101717033	LOC101717033	10	Erythroid.3
101699543	Pvalb	9	Erythroid.2
101713091	Pla2g4c	10	Erythroid.3
101721546	Ptrf	17	Unassigned.2
101697802	Ca2	9	Erythroid.2
101724369	Ube2c	9	Erythroid.2
101700818	Hmbs	9	Erythroid.2
101715407	Kel	9	Erythroid.2
101718655	Tspan8	2	Erythroid.1
101699234	Nme4	17	Unassigned.2
101719271	Rbp1	17	Unassigned.2
101712783	Aqp1	9	Erythroid.2
101718163	Rgs10	13	Unassigned.1
101708360	Pkig	18	Timeless-high-APC
101720560	S100a4	5	Macrophage.1
101704537	Ube2s	9	Erythroid.2
101705915	LOC101705915	9	Erythroid.2
101704937	LOC101704937	2	Erythroid.1
101726745	Fcgrt	9	Erythroid.2
100913079	Tfrc	9	Erythroid.2
101725091	Aqp7	4	Naive-T-cell
101719124	Pcbd1	17	Unassigned.2
101706859	Bpgm	2	Erythroid.1
101701106	Epb41l2	9	Erythroid.2
101716905	Gnas	13	Unassigned.1
101711262	Nqo1	10	Erythroid.3
101706435	Agap3	17	Unassigned.2
101721145	Cenpf	9	Erythroid.2
101715086	LOC101715086	17	Unassigned.2
101718797	Ak1	5	Macrophage.1
101710098	Rhod	17	Unassigned.2
101723404	LOC101723404	3	Neutrophil.2
101721573	Haus4	9	Erythroid.2
101720419	Usp5	15	Macrophage.2
101712207	Pdlim1	3	Neutrophil.2
106009457	LOC106009457	15	Macrophage.2
101723083	Xbp1	8	Cytotoxic-Cd8-T-cell
101703927	Scarb1	9	Erythroid.2
101726015	Pigy	17	Unassigned.2
101717518	LOC101717518	18	Timeless-high-APC
101713145	Hexb	5	Macrophage.1
101703182	Wnk1	9	Erythroid.2
101719982	Nmnat3	17	Unassigned.2
101721781	Nfia	17	Unassigned.2
101697044	LOC101697044	17	Unassigned.2
101704967	Nsrp1	19	Multiplet
101704118	LOC101704118	17	Unassigned.2
101708029	Lgals3bp	18	Timeless-high-APC
101713910	Dffb	17	Unassigned.2
101725337	Wfdc3	17	Unassigned.2
101715151	LOC101715151	18	Timeless-high-APC
101724524	Tubb4a	17	Unassigned.2
101716935	Mknk2	19	Multiplet
101722075	Fam120a	2	Erythroid.1
101718803	Trnau1ap	17	Unassigned.2
101714023	LOC101714023	12	Mast-cell
106008021	LOC106008021	17	Unassigned.2
101717601	Arl4a	2	Erythroid.1
101704972	Top2b	17	Unassigned.2
101714665	Ank1	2	Erythroid.1
101702039	Fhl1	17	Unassigned.2
101712749	Rccd1	18	Timeless-high-APC
101726637	Rif1	9	Erythroid.2
106009773	LOC106009773	9	Erythroid.2
101712216	Fn3k	9	Erythroid.2
101700530	LOC101700530	17	Unassigned.2
101718529	LOC101718529	2	Erythroid.1
101720893	Suz12	9	Erythroid.2
106008119	LOC106008119	13	Unassigned.1
101716174	Mgst2	17	Unassigned.2
101721177	Tbc1d31	9	Erythroid.2
101699021	Irak1	15	Macrophage.2
101713063	Hdac7	17	Unassigned.2
101697853	Lrsam1	17	Unassigned.2
101717882	S100a1	17	Unassigned.2
101713807	Heatr3	17	Unassigned.2
101716679	Cars2	17	Unassigned.2
101713607	Nenf	18	Timeless-high-APC
101696567	Nup210	9	Erythroid.2
101724610	Smim5	18	Timeless-high-APC
101699885	Pln	17	Unassigned.2
101706694	Prkar2b	9	Erythroid.2
101723142	Ecm1	17	Unassigned.2
101697902	Hcfc1	9	Erythroid.2
101711138	Chpt1	17	Unassigned.2
101712885	Nedd4	15	Macrophage.2
101699595	Tcerg1	9	Erythroid.2
101712139	Gsto1	9	Erythroid.2
101711989	LOC101711989	13	Unassigned.1
101700018	LOC101700018	17	Unassigned.2
101716753	LOC101716753	7	B-cell
101703341	Trim58	2	Erythroid.1
101714982	Mtbp	9	Erythroid.2
101722406	LOC101722406	18	Timeless-high-APC
101701472	Akap7	13	Unassigned.1
101706199	Timeless	18	Timeless-high-APC
101724855	Gcsaml	12	Mast-cell
101713648	Gstk1	17	Unassigned.2
101723260	Espl1	12	Mast-cell
101700540	Armc9	17	Unassigned.2
101719082	Slc4a1	9	Erythroid.2
101709290	Plscr4	9	Erythroid.2
106008422	Mipol1	9	Erythroid.2
101701117	Wrnip1	9	Erythroid.2
101705037	Cytospin-b	2	Erythroid.1
101720100	Prkab2	17	Unassigned.2
101716692	Btg3	17	Unassigned.2
101710702	Armcx3	14	Splenic-plasma-cell
101725464	Fam65c	2	Erythroid.1
101719775	Cenpq	16	Ltf-high-neutrophil
101700773	Cd27	8	Cytotoxic-Cd8-T-cell
101716333	Glmn	17	Unassigned.2
101707081	Tbc1d24	13	Unassigned.1
101722097	Eaf2	14	Splenic-plasma-cell
101699591	Ankrd35	13	Unassigned.1
101725423	Cdc42ep2	17	Unassigned.2
101710506	Thumpd2	17	Unassigned.2
101711455	Lat	8	Cytotoxic-Cd8-T-cell
101697558	Sun1	12	Mast-cell
101712603	Cd79b	7	B-cell
101725267	Uap1l1	17	Unassigned.2
101720012	Ermp1	9	Erythroid.2
101698973	Llgl1	9	Erythroid.2
101700303	Samd1	9	Erythroid.2
101698264	Igsf3	18	Timeless-high-APC
101707401	LOC101707401	12	Mast-cell
101707345	Xpo7	2	Erythroid.1
101717096	LOC101717096	2	Erythroid.1
101699033	Lgals9	12	Mast-cell
101709630	Hyi	17	Unassigned.2
101707480	Cald1	3	Neutrophil.2
101713900	Lss	17	Unassigned.2
101703290	Tmem37	8	Cytotoxic-Cd8-T-cell
101719455	Ldoc1	17	Unassigned.2
101703136	Usp46	15	Macrophage.2
101714580	Aspm	9	Erythroid.2
101719444	Kiaa0195	17	Unassigned.2
101703273	Dcaf15	15	Macrophage.2
101707944	Nnt	13	Unassigned.1
101710754	Tmcc2	2	Erythroid.1
101712997	LOC101712997	12	Mast-cell
101701077	Cdc25b	19	Multiplet
101724767	Runx2	18	Timeless-high-APC
101725824	Fads3	9	Erythroid.2
101725383	LOC101725383	17	Unassigned.2
101699913	Ankh	15	Macrophage.2
101721271	Tm4sf1	17	Unassigned.2
101725481	Rnf213	12	Mast-cell
101698314	Fasn	19	Multiplet
101703318	Arhgap21	9	Erythroid.2
101706425	Ccdc68	13	Unassigned.1
101724100	Hbq1	2	Erythroid.1
101702688	Inf2	19	Multiplet
101723795	Mmp14	8	Cytotoxic-Cd8-T-cell
101699476	Ttf2	9	Erythroid.2
101717774	Apoc1	3	Neutrophil.2
101721757	LOC101721757	17	Unassigned.2
101715004	Bcam	17	Unassigned.2
101700594	Wasl	15	Macrophage.2
101726780	Mdk	17	Unassigned.2
101711558	Fam129c	18	Timeless-high-APC
101714525	Nipa1	13	Unassigned.1
101700399	LOC101700399	9	Erythroid.2
101720520	Pole	9	Erythroid.2
101724082	Tspan4	13	Unassigned.1
101699903	Oas1	15	Macrophage.2
101699088	Ldhb	4	Naive-T-cell
101716789	Mxra7	17	Unassigned.2
101698818	Oas2	18	Timeless-high-APC
101697690	LOC101697690	12	Mast-cell
101696321	Gas6	13	Unassigned.1
101705245	Cd180	18	Timeless-high-APC
101716842	Cd4	15	Macrophage.2
106010474	LOC106010474	13	Unassigned.1
101716254	Lag3	13	Unassigned.1
101717736	Emp2	17	Unassigned.2
101724889	Ppap2a	14	Splenic-plasma-cell
101697926	Dhx58	18	Timeless-high-APC
101722351	Chp2	18	Timeless-high-APC
101726753	Rasgef1b	18	Timeless-high-APC
101702942	Hnmt	18	Timeless-high-APC
101725095	Slamf9	13	Unassigned.1
101700507	Serpinh1	18	Timeless-high-APC
101709553	Fbln5	18	Timeless-high-APC
101726357	LOC101726357	14	Splenic-plasma-cell
101709599	LOC101709599	17	Unassigned.2
101726608	LOC101726608	13	Unassigned.1
101707333	Zmiz1	13	Unassigned.1
101712232	LOC101712232	22	Ctsg-high-neutrophil
101713583	Icam2	17	Unassigned.2
101702087	LOC101702087	15	Macrophage.2
101710927	Pdgfc	17	Unassigned.2
101706061	Kynu	18	Timeless-high-APC
101715194	Tep1	13	Unassigned.1
101696638	Isg20	14	Splenic-plasma-cell
101718628	Dock7	18	Timeless-high-APC
101716694	LOC101716694	12	Mast-cell
101712340	LOC101712340	14	Splenic-plasma-cell
101717791	Hs6st1	12	Mast-cell
101705005	Plxnb2	13	Unassigned.1
101724428	Abl1	6	Neutrophil.3
101696374	Mmaa	15	Macrophage.2
101698248	Exoc5	13	Unassigned.1
101718174	Ppm1h	12	Mast-cell
101716947	Txndc5	14	Splenic-plasma-cell
101719181	Akap12	17	Unassigned.2
101718346	LOC101718346	7	B-cell
101700812	Rbpms2	3	Neutrophil.2
101718570	Fn1	5	Macrophage.1
101720508	Mzb1	14	Splenic-plasma-cell
101704396	LOC101704396	4	Naive-T-cell
101713200	LOC101713200	14	Splenic-plasma-cell
101706252	Otud4	15	Macrophage.2
101715552	Eps8	13	Unassigned.1
101701673	Chn2	13	Unassigned.1
101726501	Ppp2r3b	13	Unassigned.1
101711238	Ccl24	15	Macrophage.2
101709214	Vldlr	18	Timeless-high-APC
101712090	Bcl11b	4	Naive-T-cell
101719254	Atp6v0a4	18	Timeless-high-APC
101715950	Cpa3	12	Mast-cell
101714600	LOC101714600	12	Mast-cell
101709345	LOC101709345	12	Mast-cell
101703025	Ms4a2	12	Mast-cell
101706035	Anpep	12	Mast-cell
101706414	Il4	12	Mast-cell
101708655	Prg3	12	Mast-cell
101720818	Sytl3	12	Mast-cell
101724318	Cd72	7	B-cell
101710924	Rsad2	2	Erythroid.1
101710698	Madd	12	Mast-cell
101712552	LOC101712552	18	Timeless-high-APC
101712483	Adcy7	6	Neutrophil.3
101726255	LOC101726255	17	Unassigned.2
101711984	Tiam1	13	Unassigned.1
101725101	LOC101725101	6	Neutrophil.3
101725867	Fam171a1	17	Unassigned.2
101718948	Atm	19	Multiplet
101709586	Piezo1	18	Timeless-high-APC
101706349	LOC101706349	13	Unassigned.1
101706978	Itpr3	13	Unassigned.1
101717040	Cd226	8	Cytotoxic-Cd8-T-cell
101704177	LOC101704177	8	Cytotoxic-Cd8-T-cell
101705143	Ly6g6d	3	Neutrophil.2
101700233	Lamb1	18	Timeless-high-APC
101700523	Tnfrsf13c	7	B-cell
101700900	LOC101700900	9	Erythroid.2
101718534	Inpp4a	15	Macrophage.2
101716040	Lrrc8a	9	Erythroid.2
101707899	Smox	3	Neutrophil.2
101702177	LOC101702177	9	Erythroid.2
101714215	Cobll1	18	Timeless-high-APC
101699761	Cldn4	18	Timeless-high-APC
101701225	Vpreb3	7	B-cell
101711364	LOC101711364	8	Cytotoxic-Cd8-T-cell
101707379	LOC101707379	9	Erythroid.2
101710647	Vcan	5	Macrophage.1
101707882	Tcf7	4	Naive-T-cell
101709705	Tnfrsf25	8	Cytotoxic-Cd8-T-cell
101700616	Cd40lg	15	Macrophage.2
101715439	Kazald1	4	Naive-T-cell
101716020	LOC101716020	8	Cytotoxic-Cd8-T-cell
101708105	LOC101708105	9	Erythroid.2
101715347	LOC101715347	9	Erythroid.2
106009613	LOC106009613	9	Erythroid.2
101707862	Rhbdf1	9	Erythroid.2
101724192	LOC101724192	18	Timeless-high-APC
101721151	Pdgfrb	18	Timeless-high-APC
101721005	Myom3	18	Timeless-high-APC
101708210	LOC101708210	2	Erythroid.1
101707460	LOC101707460	9	Erythroid.2
101705762	Ly6g6f	3	Neutrophil.2
101704539	LOC101704539	3	Neutrophil.2
101714972	LOC101714972	9	Erythroid.2
