## Supplementary material for "Single-cell transcriptomics of the naked mole-rat reveals unexpected features of mammalian immunity": TableS5

gene	species	sample	bin	count	area
Cd19	mouse	Mouse 5	0	124527	68.41
Cd19	mouse	Mouse 6	0	74148	41.79
Cd19	mouse	Mouse 7	0	107105	58.1
Cd19	mouse	Mouse 8	0	96180	38.08
Cd19	nmr	NMR 5	0	104256	11.98
Cd19	nmr	NMR 6	0	161500	19.76
Cd19	nmr	NMR 7	0	437974	47.94
Cd19	nmr	NMR 8	0	430073	48.03
Cd19	mouse	Mouse 5	1	35719	68.41
Cd19	mouse	Mouse 6	1	22275	41.79
Cd19	mouse	Mouse 7	1	35079	58.1
Cd19	mouse	Mouse 8	1	26729	38.08
Cd19	nmr	NMR 5	1	2370	11.98
Cd19	nmr	NMR 6	1	11088	19.76
Cd19	nmr	NMR 7	1	25053	47.94
Cd19	nmr	NMR 8	1	15861	48.03
Cd19	mouse	Mouse 5	2	10121	68.41
Cd19	mouse	Mouse 6	2	7466	41.79
Cd19	mouse	Mouse 7	2	10400	58.1
Cd19	mouse	Mouse 8	2	7037	38.08
Cd19	nmr	NMR 5	2	382	11.98
Cd19	nmr	NMR 6	2	1904	19.76
Cd19	nmr	NMR 7	2	3256	47.94
Cd19	nmr	NMR 8	2	2228	48.03
Cd19	mouse	Mouse 5	3	14429	68.41
Cd19	mouse	Mouse 6	3	8346	41.79
Cd19	mouse	Mouse 7	3	14777	58.1
Cd19	mouse	Mouse 8	3	9867	38.08
Cd19	nmr	NMR 5	3	614	11.98
Cd19	nmr	NMR 6	3	2729	19.76
Cd19	nmr	NMR 7	3	7655	47.94
Cd19	nmr	NMR 8	3	3879	48.03
Cd19	mouse	Mouse 5	4	15020	68.41
Cd19	mouse	Mouse 6	4	8625	41.79
Cd19	mouse	Mouse 7	4	15186	58.1
Cd19	mouse	Mouse 8	4	9824	38.08
Cd19	nmr	NMR 5	4	460	11.98
Cd19	nmr	NMR 6	4	2208	19.76
Cd19	nmr	NMR 7	4	5933	47.94
Cd19	nmr	NMR 8	4	3085	48.03
Cd19	mouse	Mouse 5	5	14364	68.41
Cd19	mouse	Mouse 6	5	8212	41.79
Cd19	mouse	Mouse 7	5	14742	58.1
Cd19	mouse	Mouse 8	5	9156	38.08
Cd19	nmr	NMR 5	5	358	11.98
Cd19	nmr	NMR 6	5	1909	19.76
Cd19	nmr	NMR 7	5	4861	47.94
Cd19	nmr	NMR 8	5	2372	48.03
Cd19	mouse	Mouse 5	6	12840	68.41
Cd19	mouse	Mouse 6	6	7425	41.79
Cd19	mouse	Mouse 7	6	13254	58.1
Cd19	mouse	Mouse 8	6	7956	38.08
Cd19	nmr	NMR 5	6	303	11.98
Cd19	nmr	NMR 6	6	1338	19.76
Cd19	nmr	NMR 7	6	3528	47.94
Cd19	nmr	NMR 8	6	1787	48.03
Cd19	mouse	Mouse 5	7	12869	68.41
Cd19	mouse	Mouse 6	7	7106	41.79
Cd19	mouse	Mouse 7	7	13231	58.1
Cd19	mouse	Mouse 8	7	7592	38.08
Cd19	nmr	NMR 5	7	222	11.98
Cd19	nmr	NMR 6	7	1106	19.76
Cd19	nmr	NMR 7	7	3060	47.94
Cd19	nmr	NMR 8	7	1504	48.03
Cd19	mouse	Mouse 5	8	11944	68.41
Cd19	mouse	Mouse 6	8	6555	41.79
Cd19	mouse	Mouse 7	8	12240	58.1
Cd19	mouse	Mouse 8	8	7097	38.08
Cd19	nmr	NMR 5	8	162	11.98
Cd19	nmr	NMR 6	8	861	19.76
Cd19	nmr	NMR 7	8	2415	47.94
Cd19	nmr	NMR 8	8	1096	48.03
Cd19	mouse	Mouse 5	9	12202	68.41
Cd19	mouse	Mouse 6	9	6508	41.79
Cd19	mouse	Mouse 7	9	12338	58.1
Cd19	mouse	Mouse 8	9	6927	38.08
Cd19	nmr	NMR 5	9	144	11.98
Cd19	nmr	NMR 6	9	754	19.76
Cd19	nmr	NMR 7	9	2025	47.94
Cd19	nmr	NMR 8	9	979	48.03
Cd19	mouse	Mouse 5	10.plus	640463	68.41
Cd19	mouse	Mouse 6	10.plus	388957	41.79
Cd19	mouse	Mouse 7	10.plus	570931	58.1
Cd19	mouse	Mouse 8	10.plus	311130	38.08
Cd19	nmr	NMR 5	10.plus	1255	11.98
Cd19	nmr	NMR 6	10.plus	5355	19.76
Cd19	nmr	NMR 7	10.plus	17643	47.94
Cd19	nmr	NMR 8	10.plus	6689	48.03
Cd14	mouse	Mouse 5	0	991508	70.63
Cd14	mouse	Mouse 6	0	558349	39.46
Cd14	mouse	Mouse 7	0	706493	56.96
Cd14	mouse	Mouse 8	0	454833	34.9
Cd14	nmr	NMR 5	0	69448	13.7
Cd14	nmr	NMR 6	0	141947	22.16
Cd14	nmr	NMR 7	0	232718	48.6
Cd14	nmr	NMR 8	0	192880	49.58
Cd14	mouse	Mouse 5	1	45536	70.63
Cd14	mouse	Mouse 6	1	20531	39.46
Cd14	mouse	Mouse 7	1	46705	56.96
Cd14	mouse	Mouse 8	1	28774	34.9
Cd14	nmr	NMR 5	1	16429	13.7
Cd14	nmr	NMR 6	1	32850	22.16
Cd14	nmr	NMR 7	1	51457	48.6
Cd14	nmr	NMR 8	1	43293	49.58
Cd14	mouse	Mouse 5	2	11435	70.63
Cd14	mouse	Mouse 6	2	5678	39.46
Cd14	mouse	Mouse 7	2	14873	56.96
Cd14	mouse	Mouse 8	2	7946	34.9
Cd14	nmr	NMR 5	2	8019	13.7
Cd14	nmr	NMR 6	2	13811	22.16
Cd14	nmr	NMR 7	2	24524	48.6
Cd14	nmr	NMR 8	2	20717	49.58
Cd14	mouse	Mouse 5	3	11525	70.63
Cd14	mouse	Mouse 6	3	6092	39.46
Cd14	mouse	Mouse 7	3	15900	56.96
Cd14	mouse	Mouse 8	3	7489	34.9
Cd14	nmr	NMR 5	3	7823	13.7
Cd14	nmr	NMR 6	3	12474	22.16
Cd14	nmr	NMR 7	3	28753	48.6
Cd14	nmr	NMR 8	3	22324	49.58
Cd14	mouse	Mouse 5	4	5740	70.63
Cd14	mouse	Mouse 6	4	3405	39.46
Cd14	mouse	Mouse 7	4	10273	56.96
Cd14	mouse	Mouse 8	4	4286	34.9
Cd14	nmr	NMR 5	4	6788	13.7
Cd14	nmr	NMR 6	4	9569	22.16
Cd14	nmr	NMR 7	4	25805	48.6
Cd14	nmr	NMR 8	4	20826	49.58
Cd14	mouse	Mouse 5	5	2967	70.63
Cd14	mouse	Mouse 6	5	2014	39.46
Cd14	mouse	Mouse 7	5	6900	56.96
Cd14	mouse	Mouse 8	5	2677	34.9
Cd14	nmr	NMR 5	5	5832	13.7
Cd14	nmr	NMR 6	5	7072	22.16
Cd14	nmr	NMR 7	5	23047	48.6
Cd14	nmr	NMR 8	5	18907	49.58
Cd14	mouse	Mouse 5	6	1678	70.63
Cd14	mouse	Mouse 6	6	1242	39.46
Cd14	mouse	Mouse 7	6	4756	56.96
Cd14	mouse	Mouse 8	6	1624	34.9
Cd14	nmr	NMR 5	6	4805	13.7
Cd14	nmr	NMR 6	6	5434	22.16
Cd14	nmr	NMR 7	6	19466	48.6
Cd14	nmr	NMR 8	6	16659	49.58
Cd14	mouse	Mouse 5	7	964	70.63
Cd14	mouse	Mouse 6	7	773	39.46
Cd14	mouse	Mouse 7	7	3418	56.96
Cd14	mouse	Mouse 8	7	1133	34.9
Cd14	nmr	NMR 5	7	3955	13.7
Cd14	nmr	NMR 6	7	4139	22.16
Cd14	nmr	NMR 7	7	16593	48.6
Cd14	nmr	NMR 8	7	14833	49.58
Cd14	mouse	Mouse 5	8	581	70.63
Cd14	mouse	Mouse 6	8	531	39.46
Cd14	mouse	Mouse 7	8	2479	56.96
Cd14	mouse	Mouse 8	8	767	34.9
Cd14	nmr	NMR 5	8	3346	13.7
Cd14	nmr	NMR 6	8	3113	22.16
Cd14	nmr	NMR 7	8	14355	48.6
Cd14	nmr	NMR 8	8	13499	49.58
Cd14	mouse	Mouse 5	9	389	70.63
Cd14	mouse	Mouse 6	9	385	39.46
Cd14	mouse	Mouse 7	9	1866	56.96
Cd14	mouse	Mouse 8	9	543	34.9
Cd14	nmr	NMR 5	9	2892	13.7
Cd14	nmr	NMR 6	9	2375	22.16
Cd14	nmr	NMR 7	9	12554	48.6
Cd14	nmr	NMR 8	9	12086	49.58
Cd14	mouse	Mouse 5	10.plus	1137	70.63
Cd14	mouse	Mouse 6	10.plus	1442	39.46
Cd14	mouse	Mouse 7	10.plus	7849	56.96
Cd14	mouse	Mouse 8	10.plus	1696	34.9
Cd14	nmr	NMR 5	10.plus	19655	13.7
Cd14	nmr	NMR 6	10.plus	11099	22.16
Cd14	nmr	NMR 7	10.plus	99380	48.6
Cd14	nmr	NMR 8	10.plus	147965	49.58
Cd3e	mouse	Mouse 5	0	144241	29.38
Cd3e	mouse	Mouse 6	0	88508	18.1
Cd3e	mouse	Mouse 7	0	108682	26.09
Cd3e	mouse	Mouse 8	0	79256	16.65
Cd3e	nmr	NMR 5	0	48306	7.65
Cd3e	nmr	NMR 6	0	67281	10.54
Cd3e	nmr	NMR 7	0	146316	23.27
Cd3e	nmr	NMR 8	0	98387	23.77
Cd3e	mouse	Mouse 5	1	14656	29.38
Cd3e	mouse	Mouse 6	1	8399	18.1
Cd3e	mouse	Mouse 7	1	12788	26.09
Cd3e	mouse	Mouse 8	1	9691	16.65
Cd3e	nmr	NMR 5	1	3057	7.65
Cd3e	nmr	NMR 6	1	4765	10.54
Cd3e	nmr	NMR 7	1	7649	23.27
Cd3e	nmr	NMR 8	1	7639	23.77
Cd3e	mouse	Mouse 5	2	3042	29.38
Cd3e	mouse	Mouse 6	2	1751	18.1
Cd3e	mouse	Mouse 7	2	2834	26.09
Cd3e	mouse	Mouse 8	2	1926	16.65
Cd3e	nmr	NMR 5	2	586	7.65
Cd3e	nmr	NMR 6	2	873	10.54
Cd3e	nmr	NMR 7	2	1680	23.27
Cd3e	nmr	NMR 8	2	1976	23.77
Cd3e	mouse	Mouse 5	3	5571	29.38
Cd3e	mouse	Mouse 6	3	3157	18.1
Cd3e	mouse	Mouse 7	3	5014	26.09
Cd3e	mouse	Mouse 8	3	3599	16.65
Cd3e	nmr	NMR 5	3	1030	7.65
Cd3e	nmr	NMR 6	3	1646	10.54
Cd3e	nmr	NMR 7	3	3075	23.27
Cd3e	nmr	NMR 8	3	3442	23.77
Cd3e	mouse	Mouse 5	4	4529	29.38
Cd3e	mouse	Mouse 6	4	2689	18.1
Cd3e	mouse	Mouse 7	4	4235	26.09
Cd3e	mouse	Mouse 8	4	3060	16.65
Cd3e	nmr	NMR 5	4	873	7.65
Cd3e	nmr	NMR 6	4	1283	10.54
Cd3e	nmr	NMR 7	4	2289	23.27
Cd3e	nmr	NMR 8	4	2874	23.77
Cd3e	mouse	Mouse 5	5	4324	29.38
Cd3e	mouse	Mouse 6	5	2586	18.1
Cd3e	mouse	Mouse 7	5	4125	26.09
Cd3e	mouse	Mouse 8	5	2785	16.65
Cd3e	nmr	NMR 5	5	743	7.65
Cd3e	nmr	NMR 6	5	1152	10.54
Cd3e	nmr	NMR 7	5	2305	23.27
Cd3e	nmr	NMR 8	5	2797	23.77
Cd3e	mouse	Mouse 5	6	3737	29.38
Cd3e	mouse	Mouse 6	6	2307	18.1
Cd3e	mouse	Mouse 7	6	3655	26.09
Cd3e	mouse	Mouse 8	6	2380	16.65
Cd3e	nmr	NMR 5	6	697	7.65
Cd3e	nmr	NMR 6	6	987	10.54
Cd3e	nmr	NMR 7	6	2041	23.27
Cd3e	nmr	NMR 8	6	2633	23.77
Cd3e	mouse	Mouse 5	7	3374	29.38
Cd3e	mouse	Mouse 6	7	1900	18.1
Cd3e	mouse	Mouse 7	7	3112	26.09
Cd3e	mouse	Mouse 8	7	1977	16.65
Cd3e	nmr	NMR 5	7	645	7.65
Cd3e	nmr	NMR 6	7	818	10.54
Cd3e	nmr	NMR 7	7	1731	23.27
Cd3e	nmr	NMR 8	7	2396	23.77
Cd3e	mouse	Mouse 5	8	2545	29.38
Cd3e	mouse	Mouse 6	8	1537	18.1
Cd3e	mouse	Mouse 7	8	2520	26.09
Cd3e	mouse	Mouse 8	8	1626	16.65
Cd3e	nmr	NMR 5	8	420	7.65
Cd3e	nmr	NMR 6	8	590	10.54
Cd3e	nmr	NMR 7	8	1347	23.27
Cd3e	nmr	NMR 8	8	1799	23.77
Cd3e	mouse	Mouse 5	9	2445	29.38
Cd3e	mouse	Mouse 6	9	1356	18.1
Cd3e	mouse	Mouse 7	9	2465	26.09
Cd3e	mouse	Mouse 8	9	1479	16.65
Cd3e	nmr	NMR 5	9	456	7.65
Cd3e	nmr	NMR 6	9	561	10.54
Cd3e	nmr	NMR 7	9	1405	23.27
Cd3e	nmr	NMR 8	9	1862	23.77
Cd3e	mouse	Mouse 5	10.plus	59530	29.38
Cd3e	mouse	Mouse 6	10.plus	35609	18.1
Cd3e	mouse	Mouse 7	10.plus	73621	26.09
Cd3e	mouse	Mouse 8	10.plus	31705	16.65
Cd3e	nmr	NMR 5	10.plus	6163	7.65
Cd3e	nmr	NMR 6	10.plus	6526	10.54
Cd3e	nmr	NMR 7	10.plus	25430	23.27
Cd3e	nmr	NMR 8	10.plus	59855	23.77
