## Supplementary material for "Single-cell transcriptomics of the naked mole-rat reveals unexpected features of mammalian immunity": TableS6

effect	effect.error	p.value	cell.type
1.286716825	0.0198504	0	Erythroid.2
0.660572283	0.027250832	8.34E-130	Erythroid.9
1.155472816	0.018030756	0	Macrophage.1
1.547428013	0.043994568	5.15E-271	Macrophage.2
1.279040716	0.02671393	0	Ltf-high-neutrophil
-0.209813648	0.065023856	0.001252188	Ctsg-high-neutrophil
0.163820173	0.016909957	3.40E-22	Neutrophil.1
0.340345265	0.028855133	4.14E-32	Neutrophil.2
0.17713946	0.045907095	0.000114015	Neutrophil.3
0.495375319	0.031231467	1.17E-56	Mast-cell
