## Supplementary material for "Single-cell transcriptomics of the naked mole-rat reveals unexpected features of mammalian immunity": TableS7

first.iteration.cluster	corresponding.first.iteration.cell.type.in.full.annotation.dataset	number.of.cells.assigned.to.cell.type	fraction.of.cells.out.of.cluster.assigned.to.cell.type
1	APC	4	0.000173619
1	B-cell	23014	0.998914883
1	Memory-B-cell	13	0.000564261
1	NK-cell	3	0.000130214
1	T-cell	5	0.000217023
2	APC	1	9.13E-05
2	NK-cell	21	0.001917283
2	T-cell	10931	0.997991418
3	APC	2879	0.997228957
3	B-cell	1	0.00034638
3	NK-cell	2	0.000692761
3	T-cell	5	0.001731902
4	B-cell	3	0.002898551
4	NK-cell	997	0.963285024
4	T-cell	35	0.033816425
5	B-cell	1	0.00154321
5	Memory-B-cell	647	0.99845679
6	APC	2	0.003802281
6	Neutrophil	524	0.996197719
