## Supplementary material for "Single-cell transcriptomics of the naked mole-rat reveals unexpected features of mammalian immunity": TableS10

first.iteration.cluster	corresponding.first.iteration.cell.type.in.full.annotation.dataset	number.of.cells.assigned.to.cell.type	fraction.of.cells.out.of.cluster.assigned.to.cell.type
1	B-cell	9491	0.999368222
1	NK-cell	4	0.000421186
1	T-cell	2	0.000210593
2	B-cell	6	0.001515152
2	Monocyte	5	0.001262626
2	NK-cell	534	0.134848485
2	T-cell	3415	0.862373737
3	Monocyte	1145	0.99738676
3	NK-cell	2	0.00174216
3	T-cell	1	0.00087108
4	Neutrophil	1075	0.99814299
4	NK-cell	2	0.00185701
5	Mast-cell	70	1
