## Supplementary material for "Single-cell transcriptomics of the naked mole-rat reveals unexpected features of mammalian immunity": TableS11

converged.cluster	corresponding.converged.cell.type.in.full.annotation.dataset	number.of.cells.assigned.to.cell.type	fraction.of.cells.out.of.cluster.assigned.to.cell.type
1	B-cell	4	0.001212121
1	Ly6c-low-monocyte	3	0.000909091
1	Multiplet	2	0.000606061
1	NK-cell	20	0.006060606
1	T-cell	3271	0.991212121
2	B-cell	9491	0.999368222
2	Multiplet	2	0.000210593
2	NK-cell	4	0.000421186
3	Ly6c-high-monocyte	2	0.004065041
3	Ly6c-low-monocyte	488	0.991869919
3	NK-cell	1	0.00203252
3	T-cell	1	0.00203252
4	Ly6c-high-monocyte	649	0.989329268
4	Ly6c-low-monocyte	6	0.009146341
4	NK-cell	1	0.00152439
5	Neutrophil	1031	0.996135266
5	NK-cell	2	0.001932367
5	Unassigned	2	0.001932367
6	B-cell	1	0.001956947
6	NK-cell	503	0.984344423
6	T-cell	7	0.01369863
7	Neutrophil	1	0.023809524
7	Unassigned	41	0.976190476
8	B-cell	1	0.006711409
8	Ly6c-high-monocyte	1	0.006711409
8	Ly6c-low-monocyte	1	0.006711409
8	Multiplet	132	0.88590604
8	NK-cell	11	0.073825503
8	T-cell	3	0.020134228
9	Mast-cell	70	1
