## Supplementary material for "Single-cell transcriptomics of the naked mole-rat reveals unexpected features of mammalian immunity": TableS12

gene_id	symbol	seqnames	start	end	biotype	orientation	nkr.family	species
ENSCPOG00000032778	KLRG1	DS562883.1	1591054	1601318	protein_coding	TRUE	Synteny marker	guinea.pig
ENSCPOG00000011329	YBX3	DS562883.1	3241991	3261890	protein_coding	TRUE	Synteny marker	guinea.pig
ENSCPOG00000012655	ENSCPOG00000012655	DS562883.1	3347237	3356789	protein_coding	TRUE	KLRA	guinea.pig
ENSCPOG00000001854	ENSCPOG00000001854	DS562883.1	3577327	3584409	protein_coding	TRUE	KLRC	guinea.pig
ENSCPOG00000037685	ENSCPOG00000037685	DS562883.1	3847598	3865872	protein_coding	TRUE	KLRA	guinea.pig
ENSCPOG00000026823	ENSCPOG00000026823	DS562883.1	4105079	4144384	protein_coding	TRUE	KLRI	guinea.pig
ENSCPOG00000031015	ENSCPOG00000031015	DS562883.1	4170290	4186090	protein_coding	TRUE	KLRK	guinea.pig
ENSCPOG00000040358	ENSCPOG00000040358	DS562883.1	4217002	4230875	protein_coding	TRUE	KLRA	guinea.pig
ENSCPOG00000032082	ENSCPOG00000032082	DS562883.1	4254638	4259361	protein_coding	TRUE	KLRC	guinea.pig
ENSCPOG00000032137	ENSCPOG00000032137	DS562883.1	4266003	4276494	protein_coding	TRUE	KLRE	guinea.pig
ENSCPOG00000009595	KLRD1	DS562883.1	4283433	4290303	protein_coding	TRUE	KLRD	guinea.pig
ENSCPOG00000033649	ENSCPOG00000033649	DS562883.1	4305554	4314269	protein_coding	TRUE	KLRE	guinea.pig
DS562883.1_DS562871.1		DS562883.1_DS562871.1	1	2	protein_coding	TRUE	NA	guinea.pig
ENSCPOG00000035863	ENSCPOG00000035863	DS562871.1	32289030	32293368	lincRNA	NA	KLRA	guinea.pig
101722776	Klrg1	NW_004624860.1	4687306	4695633	protein_coding	TRUE	Synteny marker	nmr
NW_004624860.1_NW_004624752.1		NW_004624860.1_NW_004624752.1	1	2	protein_coding	TRUE	NA	nmr
101714720	Ybx3	NW_004624752.1	27354811	27368556	protein_coding	FALSE	Synteny marker	nmr
101714034	LOC101714034	NW_004624752.1	27253238	27272633	protein_coding	FALSE	KLRA	nmr
101713681	LOC101713681	NW_004624752.1	27152550	27156788	protein_coding	FALSE	KLRC	nmr
101713324	Klrk1	NW_004624752.1	27064952	27075930	protein_coding	FALSE	KLRK	nmr
106009456	LOC106009456	NW_004624752.1	27051330	27062222	protein_coding	FALSE	KLRE	nmr
101711887	Klrd1	NW_004624752.1	27010031	27037005	protein_coding	FALSE	KLRD	nmr
NW_004624752.1_NW_004624826.1		NW_004624752.1_NW_004624826.1	1	2	protein_coding	TRUE	NA	nmr
101715335	LOC101715335	NW_004624826.1	5911291	5914328	protein_coding	NA	KLRE	nmr
ENSRNOG00000014918	Klrg1	4	155039628	155051429	protein_coding	TRUE	Synteny marker	rat
ENSRNOG00000007310	Klrb1a	4	161949817	162025187	protein_coding	TRUE	KLRB	rat
ENSRNOG00000007811	Klrb1c	4	162541751	162553705	protein_coding	TRUE	KLRB	rat
ENSRNOG00000060202	AABR07062152.1	4	162672073	162680757	protein_coding	TRUE	KLRA	rat
ENSRNOG00000048253	LOC100911272	4	162712869	162726628	protein_coding	TRUE	KLRA	rat
ENSRNOG00000057410	Klrb1	4	162774109	162792804	protein_coding	TRUE	KLRB	rat
ENSRNOG00000058714	Klre1	4	163349125	163354976	protein_coding	TRUE	KLRE	rat
ENSRNOG00000060246	Klrd1	4	163358009	163369854	protein_coding	TRUE	KLRD	rat
ENSRNOG00000061739	Klrk1	4	163393217	163403653	protein_coding	TRUE	KLRK	rat
ENSRNOG00000052467	Klrc3	4	163416351	163445302	protein_coding	TRUE	KLRC	rat
ENSRNOG00000055196	Klrc1	4	163458528	163463718	protein_coding	TRUE	KLRC	rat
ENSRNOG00000052803	Klri1	4	163495003	163528220	protein_coding	TRUE	KLRI	rat
ENSRNOG00000057643	Klri2	4	163561966	163570864	protein_coding	TRUE	KLRI	rat
ENSRNOG00000059182	Klrh1	4	163597635	163611383	protein_coding	TRUE	KLRH	rat
ENSRNOG00000053656	LOC690020	4	163628640	163649637	protein_coding	TRUE	KLRA	rat
ENSRNOG00000061895	Ly49si1	4	163736132	163890801	protein_coding	TRUE	KLRA	rat
ENSRNOG00000055455	Ly49si2	4	163933260	163954817	protein_coding	TRUE	KLRA	rat
ENSRNOG00000054265	Ly49si3	4	163994581	164015365	protein_coding	TRUE	KLRA	rat
ENSRNOG00000058993	AABR07062183.1	4	164042258	164051812	protein_coding	TRUE	KLRA	rat
ENSRNOG00000053661	LOC502907	4	164105130	164123974	protein_coding	TRUE	KLRA	rat
ENSRNOG00000051661	Ly49s5	4	164136199	164357619	protein_coding	TRUE	KLRA	rat
ENSRNOG00000060613	AABR07062185.2	4	164249648	164253109	protein_coding	TRUE	KLRA	rat
ENSRNOG00000053772	Klra22	4	164384704	164406146	protein_coding	TRUE	KLRA	rat
ENSRNOG00000053337	Ly49s6	4	164428797	164453222	protein_coding	TRUE	KLRA	rat
ENSRNOG00000051447	Ly49s4	4	164470397	164691405	protein_coding	TRUE	KLRA	rat
ENSRNOG00000051600	Ly49i4	4	164470397	164900857	protein_coding	TRUE	KLRA	rat
ENSRNOG00000051489	Klra1	4	165005725	165026414	protein_coding	TRUE	KLRA	rat
ENSRNOG00000061664	AABR07062211.1	4	165094640	165118062	protein_coding	TRUE	KLRA	rat
ENSRNOG00000058775	Ly49s7	4	165169065	165195489	protein_coding	TRUE	KLRA	rat
ENSRNOG00000062297	Klra5	4	165169417	165317574	protein_coding	TRUE	KLRA	rat
ENSRNOG00000057069	Ly49i7	4	165347864	165361623	protein_coding	TRUE	KLRA	rat
ENSRNOG00000031515	Klra2	4	165424763	165460075	protein_coding	TRUE	KLRA	rat
ENSRNOG00000005480	Ybx3	4	165606819	165630118	protein_coding	TRUE	Synteny marker	rat
ENSMUSG00000097434	ENSMUSG00000097434	chr6	48130906	48159280	lincRNA	TRUE	KLRA	mouse
ENSMUSG00000090576	ENSMUSG00000090576	chr6	108656917	108659537	processed_transcript	TRUE	KLRA	mouse
ENSMUSG00000030114	Klrg1	chr6	122270596	122282882	protein_coding	TRUE	Synteny marker	mouse
ENSMUSG00000079299	Klrb1	chr6	128705836	128723059	protein_coding	TRUE	KLRB	mouse
ENSMUSG00000030325	Klrb1c	chr6	128778485	128789215	protein_coding	TRUE	KLRB	mouse
ENSMUSG00000079298	Klrb1b	chr6	128813706	128826331	protein_coding	TRUE	KLRB	mouse
ENSMUSG00000030154	Klrb1f	chr6	129045901	129057464	protein_coding	TRUE	KLRB	mouse
ENSMUSG00000050241	Klre1	chr6	129577905	129585827	protein_coding	TRUE	KLRE	mouse
ENSMUSG00000030165	Klrd1	chr6	129591782	129598775	protein_coding	TRUE	KLRD	mouse
ENSMUSG00000030149	Klrk1	chr6	129610323	129623864	protein_coding	TRUE	KLRK	mouse
ENSMUSG00000033027	Klrc3	chr6	129639064	129643337	protein_coding	TRUE	KLRC	mouse
ENSMUSG00000052736	Klrc2	chr6	129647496	129660689	protein_coding	TRUE	KLRC	mouse
ENSMUSG00000030167	Klrc1	chr6	129666015	129678973	protein_coding	TRUE	KLRC	mouse
ENSMUSG00000067610	Klri1	chr6	129697218	129717132	protein_coding	TRUE	KLRI	mouse
ENSMUSG00000043932	Klri2	chr6	129729041	129740484	protein_coding	TRUE	KLRI	mouse
ENSMUSG00000071158	ENSMUSG00000071158	chr6	129766568	129784270	protein_coding	TRUE	KLRH	mouse
ENSMUSG00000014543	Klra17	chr6	129831154	129876672	protein_coding	TRUE	KLRA	mouse
ENSMUSG00000030173	Klra5	chr6	129898996	129917650	protein_coding	TRUE	KLRA	mouse
ENSMUSG00000061769	Klra6	chr6	130013033	130026954	protein_coding	TRUE	KLRA	mouse
ENSMUSG00000079852	Klra4	chr6	130043731	130067271	protein_coding	TRUE	KLRA	mouse
ENSMUSG00000089727	Klra8	chr6	130115226	130129898	protein_coding	TRUE	KLRA	mouse
ENSMUSG00000033024	Klra9	chr6	130178675	130193112	protein_coding	TRUE	KLRA	mouse
ENSMUSG00000067599	Klra7	chr6	130218605	130233322	protein_coding	TRUE	KLRA	mouse
ENSMUSG00000072718	Klra10	chr6	130269194	130281928	protein_coding	TRUE	KLRA	mouse
ENSMUSG00000067591	Klra3	chr6	130323289	130337574	protein_coding	TRUE	KLRA	mouse
ENSMUSG00000079853	Klra1	chr6	130363917	130386874	protein_coding	TRUE	KLRA	mouse
ENSMUSG00000030187	Klra2	chr6	131219223	131247362	protein_coding	TRUE	KLRA	mouse
ENSMUSG00000030189	Ybx3	chr6	131364855	131388476	protein_coding	TRUE	Synteny marker	mouse
chr6_chr1		chr6_chr1	1	2	protein_coding	TRUE	NA	mouse
ENSMUSG00000103890	ENSMUSG00000103890	chr1	142722856	142723150	processed_pseudogene	TRUE	KLRA	mouse
ENSMUSG00000101909	ENSMUSG00000101909	chr1	142723147	142729995	processed_pseudogene	TRUE	KLRA	mouse
ENSG00000139187	KLRG1	chr12	8950044	9010760	protein_coding	TRUE	Synteny marker	human
ENSG00000111796	KLRB1	chr12	9594551	9607886	protein_coding	TRUE	KLRB	human
ENSG00000150045	KLRF1	chr12	9827481	9845007	protein_coding	TRUE	KLRF	human
ENSG00000134539	KLRD1	chr12	10226058	10329600	protein_coding	TRUE	KLRD	human
ENSG00000213809	KLRK1	chr12	10372353	10391874	protein_coding	TRUE	KLRK	human
ENSG00000255819	KLRC4-KLRK1	chr12	10372353	10410146	protein_coding	TRUE	KLRC	human
ENSG00000183542	KLRC4	chr12	10407382	10409757	protein_coding	TRUE	KLRC	human
ENSG00000205810	KLRC3	chr12	10412312	10420595	protein_coding	TRUE	KLRC	human
ENSG00000205809	KLRC2	chr12	10426854	10442300	protein_coding	TRUE	KLRC	human
ENSG00000134545	KLRC1	chr12	10442264	10454685	protein_coding	TRUE	KLRC	human
ENSG00000256667	KLRA1P	chr12	10588063	10599669	transcribed_unprocessed_pseudogene	TRUE	KLRA	human
ENSG00000060138	YBX3	chr12	10699089	10723312	protein_coding	TRUE	Synteny marker	human
