## Supplementary material for "Single-cell transcriptomics of the naked mole-rat reveals unexpected features of mammalian immunity": TableS15

category	p.val	q.val	stat	direction	leading.edge.entrezid	leading.edge.symbol
INTERFERON_ALPHA_RESPONSE	1.75E-05	9.09E-05	3.939099954	up	54199;15945;100038882;58185;17857;15959;56066;231655;15958;634650;626578;246728;24110;17858;547253;667370;246727;99899;80861;57444;54123;14469;71586;246730;23960;67138;23962;17472;67775;22169;74481;19106;234311;229900;19124;209387;231712;20128;243771;80285;16168;229003;70110;236573;69550;66141;64685;16362;100121;55932;17454;20847;211329;73835;22038;56791;56417;15042;72075;244183;71701;109032;1903…	Ccrl2;Cxcl10;Isg15;Rsad2;Mx1;Ifit3;Cxcl11;Oasl1;Ifit2;Gbp11;Gbp10;Oas2;Usp18;Mx2;Parp14;Ifit3b;Oas3;Ifi44;Dhx58;Isg20;Irf7;Gbp2;Ifih1;Oas1a;Oas1g;Herc6;Oasl2;Gbp4;Rtp4;Cmpk2;Batf2;Eif2ak2;Ddx60;Gbp7;Procr;Trim30d;Trafd1;Trim30a;Parp12;Parp9;Il15;Helz2;Ifi35;Gbp9;Bst2;Ifitm3;Nmi;Irf1;Tdrd7;Gbp3;Mov10;Stat2;Ncoa7;Ifitm5;Plscr1;Ube2l6;Adar;H2-T24;Ogfr;Trim30b;Pnpt1;Sp110;Lgals3bp;Psme2;Tap1;Trim21;T…
INTERFERON_GAMMA_RESPONSE	1.68E-05	9.09E-05	3.928909244	up	20296;15945;100038882;15957;17750;19225;58185;17857;20306;15959;56066;231655;15958;634650;626578;246728;24110;12515;16193;22271;17858;547253;667370;20292;246727;99899;229898;80861;57444;17748;54123;58203;672511;14469;71586;246730;23960;12703;67138;23962;20293;17472;17329;67775;22169;12702;74481;19106;234311;229900;60533;667373;327959;628100;231712;12575;20304;243771;21930;71939;12363;21929;59027;…	Ccl2;Cxcl10;Isg15;Ifit1;Mt2;Ptgs2;Rsad2;Mx1;Ccl7;Ifit3;Cxcl11;Oasl1;Ifit2;Gbp11;Gbp10;Oas2;Usp18;Cd69;Il6;Upp1;Mx2;Parp14;Ifit3b;Ccl11;Oas3;Ifi44;Gbp5;Dhx58;Isg20;Mt1;Irf7;Zbp1;Rnf213;Gbp2;Ifih1;Oas1a;Oas1g;Socs1;Herc6;Oasl2;Ccl12;Gbp4;Cxcl9;Rtp4;Cmpk2;Socs3;Batf2;Eif2ak2;Ddx60;Gbp7;Cd274;Ifit1bl1;Xaf1;Fbxo39;Trafd1;Cdkn1a;Ccl5;Parp12;Tnfaip6;Apol6;Casp4;Tnfaip3;Nampt;Il15;Ccl8;Helz2;Tnfsf10;Znfx…
MYC_TARGETS_V2	1.82E-05	9.09E-05	3.451719155	up	17869;15277;13537;20509;20810;27966;30877;107094;72515;110109;70769;18432;13340;28126;235036;101612;227746;59028;53414;75751;69902;67134;226169;100608;107071;70683;231872;18673;15510;18813;18148;71974;21453;212032;56361;22256;67973;64934;21379;66590;66164;15528;68493;69071;12571;338359	Myc;Hk2;Dusp2;Slc19a1;Srm;Rrp9;Gnl3;Rrp12;Wdr43;Nop2;Nolc1;Mybbp1a;Slc29a2;Nop16;Ppan;Grwd1;Rabepk;Rcl1;Bysl;Ipo4;Mrto4;Nop56;Pprc1;Noc4l;Wdr74;Utp20;Aimp2;Phb;Hspd1;Pa2g4;Npm1;Prmt3;Tcof1;Hk3;Pus1;Ung;Mphosph10;Pes1;Tbrg4;Farsa;Nip7;Hspe1;Ndufaf4;Tmem97;Cdk6;Supv3l1
TNFA_SIGNALING_VIA_NFKB	1.69E-05	9.09E-05	3.306134562	up	12981;54199;20296;19288;15945;20303;19225;20311;56066;15958;12515;16193;71586;16878;20293;330122;18787;12702;18124;14221;19252;12575;20304;14283;12046;21930;17119;21929;23882;16476;59027;16160;170768;20307;17873;16175;15937;20971;17869;14281;230073;14825;20620;21928;16169;16362;15894;12044;16176;13614;240672;12608;56336;18035;12519;18030;20656;12051;67951;21950;14284;13537;12045;20310;15200;75234…	Csf2;Ccrl2;Ccl2;Ptx3;Cxcl10;Ccl4;Ptgs2;Cxcl5;Cxcl11;Ifit2;Cd69;Il6;Ifih1;Lif;Ccl12;Cxcl3;Serpine1;Socs3;Nr4a3;Fjx1;Dusp1;Cdkn1a;Ccl5;Fosl1;Bcl2a1c;Tnfaip6;Mxd1;Tnfaip3;Gadd45g;Jun;Nampt;Il12b;Pfkfb3;Ccl8;Gadd45b;Il1a;Ier3;Sdc4;Myc;Fos;Ddx58;Cxcl1;Plk2;Tnfaip2;Il15ra;Irf1;Icam1;Bcl2a1a;Il1b;Edn1;Dusp5;Cebpb;B4galt5;Nfkbia;Cd80;Nfil3;Sod2;Bcl3;Tubb6;Tnfsf9;Fosl2;Dusp2;Bcl2a1b;Cxcl2;Hbegf;Rnf19b;Lit…
MYC_TARGETS_V1	1.69E-05	9.09E-05	3.212209227	up	17869;18263;20810;51797;27966;30877;15982;70769;67204;28126;11792;12462;105148;67134;56200;28185;231872;12261;18673;15510;13681;18813;107508;78655;52530;19385;18148;24015;19384;14113;85305;13684;56403;103136;225363;22194;66409;13665;73192;27041;68988;66973;27979;100042807;101943;12468;21454;20462;56351;15519;16828;23918;19166;20383;20641;225027;56086;13877;108121;26443;110052;99138;23983;66870;68…	Myc;Odc1;Srm;Ctps;Rrp9;Gnl3;Ifrd1;Nolc1;Eif2s2;Nop16;Apex1;Cct3;Iars;Nop56;Ddx21;Tomm70a;Aimp2;C1qbp;Phb;Hspd1;Eif4a1;Pa2g4;Eprs;Eif3j1;Nhp2;Ranbp1;Npm1;Abce1;Ran;Fbl;Kars;Eif4e;Syncrip;Pwp1;Etf1;Ube2e1;Rsl1d1;Eif2s1;Xpot;G3bp1;Prpf31;Mrps18b;Eif3b;Eif3j2;Sf3b3;Cct7;Tcp1;Tra2b;Ptges3;Hsp90aa1;Ldha;Impdh2;Psma2;Srsf3;Snrpd1;Srsf7;Set;Erh;U2af1;Psma6;Dek;Stard7;Pcbp1;Serbp1;Snrpa1;Hspe1;Gm15210;Txn…
INFLAMMATORY_RESPONSE	1.71E-05	9.09E-05	2.929282098	up	54199;20296;15945;20306;20311;56066;20339;12515;16193;20292;21857;16153;54123;12985;16878;20293;15117;18787;17329;67775;50778;19106;20312;326623;12475;12575;12061;20304;21930;17119;59027;16168;16160;20307;16175;17869;22035;69550;66141;64685;16169;16362;15894;11987;20299;20295;16176;13614;21939;19734;18035;21950;15200;13058;170743;142980;20288;12775;15251;18413;21356;17387;14528;16402;50498;20698;…	Ccrl2;Ccl2;Cxcl10;Ccl7;Cxcl5;Cxcl11;Sele;Cd69;Il6;Ccl11;Timp1;Il10;Irf7;Csf3;Lif;Ccl12;Has2;Serpine1;Cxcl9;Rtp4;Rgs1;Eif2ak2;Cx3cl1;Tnfsf15;Cd14;Cdkn1a;Bdkrb1;Ccl5;Tnfaip6;Mxd1;Nampt;Il15;Il12b;Ccl8;Il1a;Myc;Tnfsf10;Bst2;Ifitm3;Nmi;Il15ra;Irf1;Icam1;Slc7a1;Ccl22;Ccl17;Il1b;Edn1;Cd40;Rgs16;Nfkbia;Tnfsf9;Hbegf;Cybb;Tlr7;Tlr3;Msr1;Ccr7;Hif1a;Osm;Tapbp;Mmp14;Gch1;Itga5;Ebi3;Sphk1;Pik3r5;Relb;P2ry2;Il…
IL6_JAK_STAT3_SIGNALING	1.78E-05	9.09E-05	2.733953473	up	12981;15945;20306;56066;16193;20292;12703;20293;330122;17329;12702;12475;16184;16476;18712;14825;16169;16362;16176;20847;16161;14102;20310;16178;170743;20846;27279;26410;19246;94185;223775;20848;16188;50498;19255;16391;320207;17874;23897;21938;104099;12505;18414;12494;12977;16177;16190;55985;21937;16186	Csf2;Cxcl10;Ccl7;Cxcl11;Il6;Ccl11;Socs1;Ccl12;Cxcl3;Cxcl9;Socs3;Cd14;Il2ra;Jun;Pim1;Cxcl1;Il15ra;Irf1;Il1b;Stat2;Il12rb1;Fas;Cxcl2;Il1r2;Tlr7;Stat1;Tnfrsf12a;Map3k8;Ptpn1;Tnfrsf21;Pim3;Stat3;Il3ra;Ebi3;Ptpn2;Irf9;Pik3r5;Myd88;Hax1;Tnfrsf1b;Itga9;Cd44;Osmr;Cd38;Csf1;Il1r1;Il4ra;Cxcl13;Tnfrsf1a;Il2rg
UNFOLDED_PROTEIN_RESPONSE	1.74E-05	9.09E-05	2.670914282	up	20296;15957;69065;20293;667373;20539;20307;12608;17768;67951;27966;76976;70769;231452;27053;75416;107272;110960;105148;67134;11911;245474;56454;13681;52530;227715;22152;18148;14828;13684;15526;13665;73192;74747;231464;15519;109019;15481;218343;77591;70640;66583;226641;15516;208643;211948;15525;381801;15502;27362;192170;233908;64209;50911;50527;23825;20624;72198;67398;50783;66913;12611;53621;20818…	Ccl2;Ifit1;Chac1;Ccl12;Ifit1bl1;Slc7a5;Ccl8;Cebpb;Mthfd2;Tubb6;Rrp9;Arxes2;Nolc1;Sdad1;Asns;Nop14;Psat1;Tars;Iars;Nop56;Atf4;Dkc1;Aldh18a1;Eif4a1;Nhp2;Exosc2;Tubb3;Npm1;Hspa5;Eif4e;Hspa9;Eif2s1;Xpot;Ddit4;Cnot6l;Hsp90aa1;Nabp1;Hspa8;Ttc37;Ddx10;Dcp2;Exosc1;Atf6;Hsp90ab1;Eif4g1;Pde12;Hspa4;Tatdn2;Dnaja1;Dnajb9;Eif4a3;Fus;Herpud1;Exosc9;Ero1l;Banf1;Eftud2;Skiv2l2;Srpr;Lsm4;Kdelr2;Cebpg;Cnot4;Srprb;…
IL2_STAT5_SIGNALING	1.69E-05	9.09E-05	2.349340794	up	12981;15945;634650;626578;16153;12703;16878;17472;229900;22634;16184;17119;17873;17869;53314;22035;236573;66141;18712;18263;12700;11641;55932;667034;12444;19734;15277;18030;73835;22038;80859;16178;13730;21817;22163;12522;12524;170743;11853;24066;110109;142980;18551;13340;26410;21941;13813;94185;223775;14190;16402;16188;11746;15900;11852;22781;80914;76074;216233;12048;21938;18669;11520;212032;5636…	Csf2;Cxcl10;Gbp11;Gbp10;Il10;Socs1;Lif;Gbp4;Gbp7;Plagl1;Il2ra;Mxd1;Gadd45b;Myc;Batf;Tnfsf10;Gbp9;Ifitm3;Pim1;Odc1;Cish;Akap2;Gbp3;Pnp2;Ccnd2;Rgs16;Hk2;Nfil3;Ifitm5;Plscr1;Nfkbiz;Il1r2;Emp1;Tgm2;Tnfrsf4;Cd83;Cd86;Tlr7;Rhoc;Spry4;Nop2;Tlr3;Pcsk4;Slc29a2;Map3k8;Tnfrsf8;Eomes;Tnfrsf21;Pim3;Fgl2;Itga5;Il3ra;Anxa4;Irf8;Rhob;Ikzf4;Uck2;Gbp8;Socs2;Bcl2l1;Tnfrsf1b;Abcb1b;Plin2;Hk3;Pus1;Bhlhe40;Ctla4;Arl4a…
ALLOGRAFT_REJECTION	1.70E-05	9.09E-05	2.315798784	up	20296;20303;20306;16193;14939;20292;21857;16153;54123;14469;12703;16878;20293;15978;17329;229900;14940;20304;16184;16324;16168;16160;20307;15894;20299;16176;21939;12444;12519;16161;12051;17076;14102;234734;14938;12524;170743;15042;20846;142980;21354;15039;15251;16423;21356;22375;20848;13649;19171;12774;15900;15040;276770;19073;78655;16173;18148;24015;104458;12578;100042807;192656;14103;15015;2135…	Ccl2;Ccl4;Ccl7;Il6;Gzmb;Ccl11;Timp1;Il10;Irf7;Gbp2;Socs1;Lif;Ccl12;Ifng;Cxcl9;Gbp7;Gzmc;Ccl5;Il2ra;Inhbb;Il15;Il12b;Ccl8;Icam1;Ccl22;Il1b;Cd40;Ccnd2;Cd80;Il12rb1;Bcl3;Ly75;Fas;Aars;Gzma;Cd86;Tlr7;H2-T24;Stat1;Tlr3;Tap1;H2-T22;Hif1a;Cd47;Tapbp;Wars;Stat3;Egfr;Psmb10;Ccr5;Irf8;H2-T23;Eif5a;Srgn;Eif3j1;Il18;Npm1;Abce1;Rars;Cdkn2a;Eif3j2;Ripk2;Fasl;H2-Q4;Tap2;Ube2d3;Irf4;Il2rb;Csf1;Ly86;Eif3d;Itk;H2-…
MYOGENESIS	2.38E-05	0.000108403	-2.078674799	down	20856;20740;225362;13528;17907;11492;55987;20692;140570;18846;22004;17886;80888;12835;13808;76954;11423;215690;14778;12831;21954;17913;20399;21803;21953;12832;18132;225115;19769;30948;16000;17880;209773;12834;20410;29856;29857;13346;19245;13143;21955;16773;18767;107589;64383;12491;77090;19645;13008;18131;16582;227753;77559;12955;64384;56188;12325;11443;16009;12843;13405;18642;13848;54601;19223;15…	Stc2;Sptan1;Reep2;Dtnb;Mylpf;Adam19;Cpxm2;Sparc;Plxnb2;Plxna3;Tpm2;Myh9;Hspb8;Col6a3;Eno3;St5;Ache;Nav1;Gpx3;Col5a1;Tnni3;Myo1c;Sh2b1;Tgfb1;Tnni2;Col5a2;Notch4;Svil;Rit1;Bin1;Igf1;Myh11;Dennd2a;Col6a2;Sorbs3;Smtn;Mapk12;Des;Ptp4a3;Dapk2;Tnnt1;Lama2;Pkia;Mylk;Sirt2;Cd36;Ocel1;Rb1;Csrp2;Notch3;Kifc3;Gsn;Agl;Cryab;Sirt3;Fxyd1;Camk2g;Chrnb1;Igfbp3;Col1a2;Dmd;Pfkm;Ephb6;Foxo4;Ptgis;Hdac5;Mapre3;Pygl;A…
MTORC1_SIGNALING	3.37E-05	0.000140552	2.008945302	up	228775;20855;67895;12575;20539;59027;667034;15277;18030;17768;26570;27966;15982;67204;27053;20425;108037;66143;232223;17872;107272;56312;22375;14190;11605;50493;27275;66249;15510;236539;107508;22042;14828;212032;18036;20893;22256;15526;13198;225363;74747;12301;68278;53333;15519;170439;56421;16828;14629;15481;66105;19192;56489;14718;15528;70699;19167;27407;69071;15516;16835;18655;56480;105675;2644…	Trib3;Stc1;Ppa1;Cdkn1a;Slc7a5;Nampt;Pnp2;Hk2;Nfil3;Mthfd2;Slc7a11;Rrp9;Ifrd1;Eif2s2;Asns;Shmt1;Shmt2;Eef1e1;Txnrd3;Ppp1r15a;Psat1;Nupr1;Wars;Fgl2;Gla;Txnrd1;Nufip1;Pno1;Hspd1;Phgdh;Eprs;Tfrc;Hspa5;Hk3;Nfkbib;Bhlhe40;Ung;Hspa9;Ddit3;Etf1;Ddit4;Cacybp;Ddx39;Tomm40;Hsp90aa1;Elovl6;Pfkp;Ldha;Gclc;Hspa8;Ube2d3;Psme3;Ikbke;Got1;Hspe1;Nup205;Psma3;Abcf2;Tmem97;Hsp90ab1;Ldlr;Pgk1;Tbk1;Ppif;Psma4;Hspa4;Sc…
APOPTOSIS	5.18E-05	0.000199234	1.852485893	up	12515;16193;57444;21857;12475;12575;12363;23882;16476;17873;16175;15937;22035;66141;16362;16176;12444;73835;20656;14102;13730;11853;27279;12125;21354;54140;12257;11796;13649;14528;11797;12633;18791;11852;19698;12048;16173;20230;19696;13198;68713;12370;225363;654432;14103;12228;58801;80876;12505;12494	Cd69;Il6;Isg20;Timp1;Cd14;Cdkn1a;Casp4;Gadd45g;Jun;Gadd45b;Il1a;Ier3;Tnfsf10;Ifitm3;Irf1;Il1b;Ccnd2;Ifitm5;Sod2;Fas;Emp1;Rhoc;Tnfrsf12a;Bcl2l11;Tap1;Avpr1a;Tspo;Birc3;Egfr;Gch1;Birc2;Cflar;Plat;Rhob;Relb;Bcl2l1;Il18;Satb1;Rel;Ddit3;Ifitm1;Casp8;Etf1;Gm7334;Fasl;Btg3;Pmaip1;Ifitm2;Cd44;Cd38
FATTY_ACID_METABOLISM	0.000118033	0.000421547	-1.787218374	down	15356;20520;17161;11409;18194;15929;12896;56752;15108;107029;12166;17449;11671;13808;16852;56690;19286;16832;14261;433182;11669;13476;11370;20194;56357;74147;11364;11430;12491;22275;109857;114664;56847;67397;12894;333433;76238;52538;68738;14080;18207;74754;73724;77605;67460;15488;270076;68021;51798;56517;55990;12479;15446;98314;269951;14415;15107;26897;14373;12408;12908;17001;15360	Hmgcl;Slc22a5;Maoa;Acads;Nsdhl;Idh3g;Cpt2;Aldh9a1;Hsd17b10;Me2;Bmpr1a;Mdh1;Aldh3a2;Eno3;Lgals1;Mlycd;Pts;Ldhb;Fmo1;Eno1b;Aldh2;Reep5;Acadvl;S100a10;Ivd;Ehhadh;Acadm;Acox1;Cd36;Urod;Cbr3;Hsd17b11;Aldh1a3;Erp29;Cpt1a;Gpd1l;Grhpr;Acaa2;Acss1;Fabp1;Nthl1;Dhcr24;Mcee;H2afv;Decr1;Hsd17b4;Gcdh;Bphl;Ech1;Slc22a21;Fmo2;Cd1d1;Hpgd;D2hgdh;Idh2;Gad1;Hadh;Acot1;G0s2;Cbr1;Crat;Ltc4s;Hmgcs2
HYPOXIA	0.000137104	0.000457012	1.715771262	up	17750;16193;57444;17748;20855;18787;19252;12575;21929;16476;74155;170768;15937;20971;14281;18712;15277;18030;14284;21817;22021;20439;17872;231507;12457;223775;13649;17319;99929;16007;12306;14828;12827;11520;212032;20893;15526;12870;13198;117592;22695;60406;74747;16948;18793;56421;16828;19309;15481;14538;23849;14219;70186;17988;11535;20970;14042;16835;18655;14735;12226;109674;17684;18648;236900;12…	Mt2;Il6;Isg20;Mt1;Stc1;Serpine1;Dusp1;Cdkn1a;Tnfaip3;Jun;Errfi1;Pfkfb3;Ier3;Sdc4;Fos;Pim1;Hk2;Nfil3;Fosl2;Tgm2;Tpst1;Siah2;Ppp1r15a;Plac8;Noct;Pim3;Egfr;Mif;Tiparp;Cyr61;Anxa2;Hspa5;Col4a2;Plin2;Hk3;Bhlhe40;Hspa9;Cp;Ddit3;B3galt6;Zfp36;Sap30;Ddit4;Lox;Plaur;Pfkp;Ldha;Pygm;Hspa8;Gcnt2;Klf6;Ctgf;Fam162a;Ndrg1;Adm;Sdc3;Ext1;Ldlr;Pgk1;Gpc4;Btg1;Ampd2;Cited2;Pgam1;Pdk3;Col7a1;Ero1l;Wsb1;Galk1;Siah1b
UV_RESPONSE_UP	0.000154242	0.000482005	1.70876777	up	16193;330122;14281;14825;16362;15894;12444;18035;20656;20310;11853;15042;16477;12125;18551;21354;27053;15039;110960;56200;17387;14528;11852;15040;231327;20364;15370;22042;14828;12827;18669;12578;15526;18550;654432;15015;110213;12228;15481;17308;15024;12579;14660;56437;12226;17096;12799;11740;105675;12122;15502;14972;245841;15016;26905;20867;11702;100041585;14964;12836;15019;94213;12369;268373;177…	Il6;Cxcl3;Fos;Cxcl1;Irf1;Icam1;Ccnd2;Nfkbia;Sod2;Cxcl2;Rhoc;H2-T24;Junb;Bcl2l11;Pcsk4;Tap1;Asns;H2-T22;Tars;Ddx21;Mmp14;Gch1;Rhob;H2-T23;Ppat;Selenow;Nr4a1;Tfrc;Hspa5;Col4a2;Abcb1b;Cdkn2a;Hspa9;Furin;Gm7334;H2-Q4;Tmbim6;Btg3;Hspa8;Mgat1;H2-T10;Cdkn2b;Gls;Rrad;Btg1;Lyn;Cnp;Slc25a5;Ppif;Bid;Dnaja1;H2-K1;Polr2h;H2-Q5;Eif2s3x;Stip1;Amd1;Amd2;H2-D1;Col7a1;H2-Q6;Ddx50;Casp7;Ppia;Grpel1;Cdo1;Dgat1;Grina…
COMPLEMENT	0.000323823	0.000952421	1.64518009	up	17386;16193;14939;15139;21857;54123;330122;18787;14940;21789;20304;12363;21929;380921;14089;18712;14825;16362;240672;12608;22038;20310;14962;227960;14938;13660;223775;17387;66988;12569;18128;16912;11502;18791;320207;14058;56193;14828;12827;70675;14696;15526;12870;19822;18793;57440;15481;21417;13007;13482;228357;14127;12263;16784;17096;59025;14191;80287;72843;50909;214639;14479	Mmp13;Il6;Gzmb;Hc;Timp1;Irf7;Cxcl3;Serpine1;Gzmc;Tfpi2;Ccl5;Casp4;Tnfaip3;Dgkh;Fap;Pim1;Cxcl1;Irf1;Dusp5;Cebpb;Plscr1;Cxcl2;Cfb;Gca;Gzma;Ehd1;Pim3;Mmp14;Lap3;Cdk5r1;Notch1;Psmb9;Adam9;Plat;Pik3r5;F10;Plek;Hspa5;Col4a2;Vcpip1;Gnb4;Hspa9;Cp;Rnf4;Plaur;Ehd3;Hspa8;Zeb1;Csrp1;Dpp4;Lrp4;Fcer1g;C2;Lamp2;Lyn;Usp14;Fgr;Apobec3;Prdm4;C1ra;4930486L24Rik;Usp15
MITOTIC_SPINDLE	0.000469368	0.001303799	-1.563734146	down	29809;16571;268697;54141;242687;240505;16594;12334;74187;20403;72333;67399;223435;67141;330662;21844;64930;60595;12927;328580;70394;18817;71704;218397;381921;22330;11789;17925;72318;277360;544817;269881;52563;110033;11799;18764;76707;231637;218977;20740;21973;72776;68743;12235;21974;56430;192176;20663;11855;19765;217325;12190;18541;109934;12333;666468;320191;69632;101706;226525;16443;17886;16800;…	Rabgap1l;Kif4;Ccnb1;Spag5;Wasf2;Cdc42bpg;Klc2;Capn2;Katnb1;Itsn2;Palld;Pdlim7;Trio;Fbxo5;Dock1;Tiam1;Tsc1;Actn4;Bcar1;Tubgcp6;Kptn;Plk1;Arhgef3;Rasa1;Taok2;Vcl;Apc;Myo9b;Cyth4;Prex1;Arhgap27;Map3k10;Cdc23;Kif22;Birc5;Pkd2;Clasp1;Ssh1;Dlgap5;Sptan1;Top2a;Sass6;Anln;Bub1;Top2b;Clip1;Flna;Sos2;Arhgap5;Ralbp1;Llgl2;Brca2;Pcnt;Abr;Capn1;Atg4a;Hook3;Arhgef12;Numa1;Rasal2;Itsn1;Myh9;Arhgef2;Kif20b;Nedd9…
BILE_ACID_METABOLISM	0.000583614	0.001535826	-1.823505524	down	56690;19299;16818;66887;11669;27403;76263;27410;56473;60527;12143;114664;56847;13850;17999;18145;16596;11305;74754;15488;18642;622402;104086;11666;74114;56050;56794;269951;12359;76267;20181;217262;26874;217258	Mlycd;Abcd3;Lck;Lonp2;Aldh2;Abca7;Gstk1;Abca3;Fads2;Fads3;Blk;Hsd17b11;Aldh1a3;Ephx2;Nedd4;Npc1;Klf1;Abca2;Dhcr24;Hsd17b4;Pfkm;Akr1c12;Cyp27a1;Abcd1;Crot;Cyp39a1;Hacl1;Idh2;Cat;Fads1;Rxra;Abca9;Abcd2;Abca8a
P53_PATHWAY	0.000665495	0.001663737	1.603192134	up	228775;22271;12703;16878;19124;231712;12575;17119;23882;16324;16476;16175;22337;15937;14281;20620;216049;12444;19734;21950;14102;15200;26570;75234;21354;68048;71712;17872;56312;17112;12569;18128;20698;11783;70930;12578;22032;17250;15526;13198;17254;67776;74747;17164;19296;230784;70186;17988;18845;12579;14660;12521;56437;230233;101867;99480;12226;67941;15525;12795;74012;72065;107939;15939;18590;50…	Trib3;Upp1;Socs1;Lif;Procr;Trafd1;Cdkn1a;Mxd1;Gadd45g;Inhbb;Jun;Il1a;Vdr;Ier3;Fos;Plk2;Zfp365;Ccnd2;Rgs16;Tnfsf9;Fas;Hbegf;Slc7a11;Rnf19b;Tap1;Aen;Dram1;Ppp1r15a;Nupr1;Tm4sf1;Cdk5r1;Notch1;Sphk1;Apaf1;Nol8;Cdkn2a;Traf4;Abcc1;Hspa9;Ddit3;Slc3a2;Vwa5a;Ddit4;Mapkapk2;Pvt1;Sesn2;Fam162a;Ndrg1;Plxna2;Cdkn2b;Gls;Cd82;Rrad;Ikbkap;Rrp8;Dnttip2;Btg1;Rps27l;Hspa4;Plk3;Rap2b;Rap2c;Pom121;Ier5;Pdgfa;Fbxw7
XENOBIOTIC_METABOLISM	0.002721608	0.006480019	-1.531096898	down	14261;16000;20733;12846;11669;233016;170716;70484;230815;53328;67880;29858;11430;12491;27416;56847;71706;14863;18145;55927;27384;12368;109672;80911;12499;78038;14080;68943;14862;68021;51798;622402;52585;66375;55990;107723;104086;11666;74114;13848;15483;29811;56794;71093;269951;14415;53313;246277;12359;12408;72054;14245;16480;26874;74134	Fmo1;Igf1;Spint2;Comt;Aldh2;Blvrb;Cyp4f13;Slc35d2;Man1c1;Pgrmc1;Dcxr;Pmm1;Acox1;Cd36;Abcc5;Aldh1a3;Slc46a3;Gstm2;Npc1;Hes6;Akr1c13;Casp6;Cyb5a;Acox3;Entpd5;Mccc2;Fabp1;Pink1;Gstm1;Bphl;Ech1;Akr1c12;Dhrs1;Dhrs7;Fmo2;Slc12a6;Cyp27a1;Abcd1;Crot;Ephb6;Hsd11b1;Ndrg2;Hacl1;Atoh8;Idh2;Gad1;Atp2a3;Csad;Cat;Cbr1;Cyp4f18;Lpin1;Jup;Abcd2;Cyp2s1
APICAL_JUNCTION	0.00379392	0.008622546	-1.476318367	down	108100;19261;21841;75599;23880;67938;170736;17886;16332;12153;12831;18706;320832;12832;18516;16331;225028;21872;20130;20163;57255;12798;17880;69165;103733;20410;13507;18645;224912;18710;14783;192156;77032;98932;170776;68810;11488;80884;68481;13385;27375;18763;18515;12843;73341;17390;19094;18803;23859;18514;23794;170779;26416;170786;23912;269116;100017;94332;15107;57278;26412;12842;21810;16400;129…	Baiap2;Sirpa;Tia1;Pcdh1;Fyb;Myl12b;Parvb;Myh9;Inppl1;Bmp1;Col5a1;Pik3ca;Sirpb1a;Col5a2;Pbx3;Inpp5d;Map4k3;Tjp1;Rras;Rsu1;Cldn13;Cnn2;Myh11;Cd209b;Tubg1;Sorbs3;Dsc3;Pfn2;Crb3;Pik3r3;Grb10;Mvd;Tstd3;Myl9;Cd209c;Nexn;Adam11;Maged2;Mpzl1;Dlg4;Tjp3;Pkd1;Pbx2;Col1a2;Arhgef6;Mmp2;Mapk11;Plcg1;Dlg2;Pbx1;Adamts5;Cd209d;Mapk14;Cd209a;Rhof;Nfasc;Ldlrap1;Cadm3;Hadh;Bcam;Map4k2;Col1a1;Tgfbi;Itga3;Crat;Speg;Tu…
KRAS_SIGNALING_DN	0.005353568	0.011638192	-1.542555924	down	227541;65945;231051;18670;14182;70355;19719;546071;56043;18007;20503;12843;12335;20363;20618;12804;56050;13848;52163;67861;50782;12842;20272;18604;21947;21415;14184;12709;98363;100647;232078;66972;21833;98660;21908;66090;246278	Camk1d;Clstn1;Kmt2c;Abcb4;Fgfr1;Gprc5c;Rfng;Mast3;Akr1e1;Neo1;Slc16a7;Col1a2;Capn3;Selenop;Sncg;Cntfr;Cyp39a1;Ephb6;Camk1;Akr1b10;Rgs11;Col1a1;Scn7a;Pdk2;Cd40lg;Tcf7l1;Fgfr3;Ckb;Efhd1;Upk3b;Thnsl2;Slc25a23;Thra;Atp1a2;Tlx1;Ypel3;Cd207
EPITHELIAL_MESENCHYMAL_TRANSITION	0.011517043	0.023993839	1.438645975	up	19288;20311;16193;17392;21857;330122;18787;21789;21929;23882;16476;16168;14089;17873;20971;14825;14102;20310;21817;11853;24051;27279;13003;19736;17387;18128;16402;16782;11852;65112;21828;16007;70350;12827;14367;21825;16948;18793;12505;14219;14314;19294;13482;11459;228357;52118	Ptx3;Cxcl5;Il6;Mmp3;Timp1;Cxcl3;Serpine1;Tfpi2;Tnfaip3;Gadd45g;Jun;Il15;Fap;Gadd45b;Sdc4;Cxcl1;Fas;Cxcl2;Tgm2;Rhoc;Sgcb;Tnfrsf12a;Vcan;Rgs4;Mmp14;Notch1;Itga5;Lamc2;Rhob;Pmepa1;Thbs4;Cyr61;Basp1;Col4a2;Fzd5;Thbs1;Lox;Plaur;Cd44;Ctgf;Fstl1;Nectin2;Dpp4;Acta1;Lrp4;Pvr
APICAL_SURFACE	0.015864084	0.031728168	-1.623415528	down	432442;14862;13848;14462;16328;72043;17153;21838;237847;14451	Akap7;Gstm1;Ephb6;Gata3;Cep250;Sulf2;Mal;Thy1;Rtn4rl1;Gas1
ADIPOGENESIS	0.028809501	0.055402886	-1.30482576	down	13197;16443;15979;80888;14778;12831;103172;68750;12832;11816;116848;225028;67914;22228;22340;11669;27403;13476;625249;11370;26569;13602;69721;11364;11430;107589;12039;12491;16880;12452;56847;13850;11600;66447;52538;11932;270198;12843;11305;217430;18640;59010;19285;20618;67460;12580;51798;18642;66375;13120;269951;15107;22117;12359;26412;12842;26457;16400;12908;20887;11513;224129;17001;69574;20324	Gadd45a;Itsn1;Ifngr1;Hspb8;Gpx3;Col5a1;Chchd10;Rreb1;Col5a2;Apoe;Baz2a;Map4k3;Coq9;Ucp2;Vegfb;Aldh2;Abca7;Reep5;Gpx4;Acadvl;Slc27a4;Sparcl1;Nkiras1;Acadm;Acox1;Mylk;Bckdha;Cd36;Lifr;Ccng2;Aldh1a3;Ephx2;Angpt1;Mgst3;Acaa2;Atp1b2;Pfkfb4;Col1a2;Abca2;Pqlc3;Pfkfb2;Sqrdl;Ptrf;Sncg;Decr1;Cdkn2c;Ech1;Pfkm;Dhrs7;Cyp4b1;Idh2;Hadh;Tst;Cat;Map4k2;Col1a1;Slc27a1;Itga3;Crat;Sult1a1;Adcy7;Adcy5;Ltc4s;Cmbl;Sdpr
PEROXISOME	0.05103049	0.094500907	-1.329774663	down	11739;224824;74008;15356;21973;21974;56752;20280;11883;17685;14712;56690;54725;19299;66887;11669;76263;74147;11430;56473;27416;60527;55936;114664;56847;13850;18670;76524;13385;20148;26889;23859;74754;15488;51798;11666;269951;12359;76267;20181;12908;26874	Slc25a4;Pex6;Arsg;Hmgcl;Top2a;Top2b;Aldh9a1;Scp2;Arsa;Msh2;Gnpat;Mlycd;Cadm1;Abcd3;Lonp2;Aldh2;Gstk1;Ehhadh;Acox1;Fads2;Abcc5;Fads3;Ctps2;Hsd17b11;Aldh1a3;Ephx2;Abcb4;Cln6;Dlg4;Dhrs3;Cln8;Dlg2;Dhcr24;Hsd17b4;Ech1;Abcd1;Idh2;Cat;Fads1;Rxra;Crat;Abcd2
