## Supplementary material for "Single-cell transcriptomics of the naked mole-rat reveals unexpected features of mammalian immunity": TableS16

category	p.val	q.val	stat	direction	leading.edge.entrezid	leading.edge.symbol
TNFA_SIGNALING_VIA_NFKB	2.33E-05	6.13E-05	4.004516296	up	20297;12981;14825;20296;83430;20293;16193;18787;16175;16176;15894;21929;16878;12519;11796;12515;15945;22029;12702;20303;12156;17133;19288;13653;18793;18035;22113;240672;19225;17873;20304;227659;56066;14221;19698;12051;18788;20971;16477;15902;18033;230738;16007;13654;19696;211770;12633;17940;19219;26410;12522;26559;20311;21664;74646;18037;16835;192656;75234;14282;16323;12609;19252;13614;15200;2269…	Ccl20;Csf2;LOC101705558;LOC101697988;Il23a;LOC101698865;Il6;Serpine1;Il1a;Il1b;Icam1;LOC101707330;Lif;Cd80;Birc3;LOC101721358;Cxcl10;Traf1;Socs3;LOC101719030;Bmp2;Maff;Ptx3;Egr1;Plaur;Nfkbia;Phlda2;Dusp5;Ptgs2;Gadd45b;Ccl5;Slc2a6;Cxcl11;Fjx1;Relb;Bcl3;Serpinb2;Sdc4;Junb;Id2;Nfkb1;Zc3h12a;Cyr61;Egr2;Rel;Trib1;Cflar;Naip;Ptger4;Map3k8;Cd83;Hunk;LOC101707377;Phlda1;Spsb1;Nfkbie;Ldlr;Ripk2;Rnf19b;Fos…
INFLAMMATORY_RESPONSE	2.30E-05	6.13E-05	3.773112099	up	20297;20296;20293;16193;18787;20312;16175;12985;16176;15894;16878;12515;14289;21857;15945;216799;27218;16153;18793;12061;18035;50498;20304;19734;16174;16518;15117;56066;11622;19698;19217;17329;18033;23845;19696;16410;19219;54483;20311;16835;192656;16323;13614;15200;15162;14066;321019;16190;11479;15251;16168;12775;56221;21897;11541;66141;257632;24088;17295;50778;108078;21930;21939;15980;14293;6797…	Ccl20;LOC101697988;LOC101698865;Il6;Serpine1;Cx3cl1;Il1a;Csf3;Il1b;Icam1;Lif;LOC101721358;LOC101706468;Timp1;Cxcl10;Nlrp3;Slamf1;Il10;Plaur;Bdkrb1;Nfkbia;Ebi3;Ccl5;Rgs16;Il18rap;Kcnj2;Has2;Cxcl11;Ahr;Relb;Ptger2;Cxcl9;Nfkb1;Clec5a;Rel;Itgav;Ptger4;Mefv;LOC101707377;Ldlr;Ripk2;Inhba;Edn1;Hbegf;Hck;F3;LOC106010585;Il4r;Acvr1b;Hif1a;Il15;Ccr7;Ccl24;Tlr1;Adora2b;LOC101722087;Nod2;Tlr2;Met;Rgs1;Olr1;T…
IL6_JAK_STAT3_SIGNALING	2.20E-05	6.13E-05	3.244567569	up	12981;14825;20293;16193;16176;15945;12702;50498;12703;56066;17329;26410;19246;18715;16184;21926;12505;16190;11479;232345;12494;17874;24088;15980;20849;14102;16195;55985;12768;170743;12984;16182;27279;104681;21938;16186;320207;20846;12402;16451;20848;14784;16476;21937;16994;20847;16164;19247;56324;12977;16416;21803;15979;223775	Csf2;LOC101705558;LOC101698865;Il6;Il1b;Cxcl10;Socs3;Ebi3;Socs1;Cxcl11;Cxcl9;Map3k8;Ptpn1;Pim2;Il2ra;Tnf;Cd44;Il4r;Acvr1b;A2m;Cd38;Myd88;Tlr2;Ifngr2;Stat4;Fas;Il6st;Cxcl13;Ccr1;Tlr7;LOC101698831;Il18r1;Tnfrsf12a;Slc16a6;Tnfrsf1b;Il2rg;Pik3r5;Stat1;Cbl;Jak1;Stat3;Grb2;Jun;Tnfrsf1a;Ltb;Stat2;Il13ra1;Ptpn11;Stam2;Csf1;Itgb3;Tgfb1;Ifngr1;Pim3
ALLOGRAFT_REJECTION	2.31E-05	6.13E-05	3.129772046	up	24047;20296;20293;16193;16176;15894;16878;12519;21857;20303;216799;16153;20304;16174;12703;12051;17329;14468;192656;14939;16323;20452;16184;15162;21926;16190;13649;66211;15251;80719;20779;16168;21897;24088;50931;15002;14130;21939;15980;20849;17395;14102;55985;17096;20299;12768;170743;18750;16186;18646;20375;20846;21354;18752;22612;16451;16822;20848;21356;19264;14537;12524;12518;19073;14960;12042;…	Ccl19;LOC101697988;LOC101698865;Il6;Il1b;Icam1;Lif;Cd80;Timp1;LOC101719030;Nlrp3;Il10;Ccl5;Il18rap;Socs1;Bcl3;Cxcl9;LOC101699770;Ripk2;LOC101702156;Inhba;St8sia4;Il2ra;Hck;Tnf;Il4r;Egfr;Rpl3l;Hif1a;Igsf6;Src;Il15;Tlr1;Tlr2;Il27ra;LOC101702636;Fcgr2b;Cd40;Ifngr2;Stat4;Mmp9;Fas;Cxcl13;Lyn;Ccl22;Ccr1;Tlr7;Prkca;Il2rg;Prf1;Spi1;Stat1;LOC101711399;Prkcg;Yes1;Jak1;Lcp2;Stat3;Tapbp;Ptprc;Gcnt1;Cd86;Cd79…
INTERFERON_GAMMA_RESPONSE	2.31E-05	6.13E-05	2.970123076	up	20296;20293;16193;15894;21929;12515;14289;15945;12702;14962;71939;18035;15930;20344;19225;20304;229898;12703;56066;17329;71371;18033;74481;14468;60533;19246;72925;192656;18715;20452;20656;16190;15251;67245;16168;12494;17874;66141;667370;12364;381091;21930;21939;14129;20849;14293;16912;18828;14102;15958;12984;20846;21354;547253;22035;16451;16154;16822;20848;21356;107607;75345;12524;24110;14960;231…	LOC101697988;LOC101698865;Il6;Icam1;LOC101707330;LOC101721358;LOC101706468;Cxcl10;Socs3;Cfb;Apol6;Nfkbia;Ido1;Selp;Ptgs2;Ccl5;LOC101697799;Socs1;Cxcl11;Cxcl9;Arid5b;Nfkb1;Batf2;LOC101699770;Cd274;Ptpn1;March1;Ripk2;Pim2;St8sia4;Sod2;Il4r;Hif1a;Peli1;Il15;Cd38;Myd88;LOC101722087;Ifit3;Caspase-12;LOC101706010;Tnfaip6;Cd40;LOC101725560;Stat4;Fpr1;Psmb9;LOC101709876;Fas;Ifit2;LOC101698831;Stat1;LOC10…
COMPLEMENT	2.31E-05	6.13E-05	2.7605433	up	14825;16193;18787;21929;21857;17394;17133;14962;18793;240672;20304;18788;12902;14939;18715;15162;18753;14066;14067;20779;12364;108078;14134;56193;12266;16912;12759;18828;13032;13660;14702;17096;227960;72269;12608;19164;12831;70789;16923;320207;21789;12402;22612;16451;16822;14710;20202;14784;19419;193740;18128;238130;16784;18761;109711;14938;30955;17002;18706;19072;21417;24136;14679;94214;16409;18…	LOC101705558;Il6;Serpine1;LOC101707330;Timp1;Mmp8;Maff;Cfb;Plaur;Dusp5;Ccl5;Serpinb2;Cr2;LOC101702156;Pim2;Hck;Prkcd;F3;F5;Src;Caspase-12;Olr1;Fcn1;Plek;C3;Psmb9;Clu;LOC101709876;Ctsc;Ehd1;Gng2;Lyn;Gca;Cda;Cebpb;Psen1;Col5a1;Kynu;Sh2b3;Pik3r5;Tfpi2;Cbl;Yes1;Jak1;Lcp2;Gngt2;S100a9;Grb2;Rasgrp1;LOC101700637;Notch1;Dock4;Lamp2;Prkcq;Actn1;Gzma;Pik3cg;Ltf;Pik3ca;Prep;Zeb1;Zeb2;Gnai3;Spock2;Itgam;Plat…
IL2_STAT5_SIGNALING	2.32E-05	6.13E-05	2.744672786	up	12981;16878;15945;22029;12156;17133;16153;20344;381319;80859;13730;17873;19734;12703;74734;11622;19217;16410;53314;26410;12522;21664;18715;16184;21898;12505;16190;677884;22163;22781;12168;24066;21897;66141;20527;24088;21936;17913;213056;18828;18187;23849;17082;170743;11853;16182;21938;21941;384009;22433;18186;22035;11658;16154;12043;12524;114716;212032;231549;16206;16403;16994;19347;21844;13011;1…	Csf2;Lif;Cxcl10;Traf1;Bmp2;Maff;Il10;Selp;Batf3;Nfkbiz;Emp1;Gadd45b;Rgs16;Socs1;Rhoh;Ahr;Ptger2;Itgav;Batf;Map3k8;Cd83;Phlda1;Pim2;Il2ra;Tlr4;Cd44;Il4r;LOC101719133;Tnfrsf4;Ikzf4;Bmpr2;Spry4;Tlr1;LOC101722087;LOC101708770;Tlr2;Tnfrsf18;Myo1c;Fam126b;LOC101709876;Nrp2;Klf6;Il1rl1;Tlr7;Rhoc;Il18r1;Tnfrsf1b;Tnfrsf8;Glipr2;Xbp1;Nrp1;Tnfsf10;Alcam;Il10ra;Bcl2;Cd86;Spred2;Hk3;Lrrc8d;Lrig1;Itga6;Ltb;Den…
UV_RESPONSE_DN	2.28E-05	6.13E-05	2.674853375	up	18787;15117;18033;16007;50768;16835;21788;15901;19252;14066;13649;12394;17755;20779;11541;17295;319520;16782;74194;20583;114713;18187;19736;67972;18595;12831;18750;76857;244668;67916;18186;18752;59126;22612;24000;19663;14537;22324;223435;64009;17127;12389;18798;18128;19414;69131;231386;16531;18706;12306;16001;17869;19274;545156;11480;18129;13132;22589;16416;17684;18751;17387;21813;14007;217166;14…	Serpine1;Has2;Nfkb1;Cyr61;Dlc1;Ldlr;Tfpi;Id1;Dusp1;F3;Egfr;Runx1;Map1b;Src;Adora2b;Met;Dusp4;Lamc2;Rnd3;Snai2;Rasa2;Nrp2;Rgs4;Atp2b1;Pdgfra;Col5a1;Prkca;Spopl;Sipa1l2;Ppap2b;Nrp1;Prkcg;Nek6;Yes1;Ptpn21;Rbpms;Gcnt1;Vav1;Trio;Syne1;Smad3;Cav1;Plcb4;Notch1;Rasa3;Cdk12;Ythdc1;Kcnma1;Pik3ca;Anxa2;Igf1r;Myc;Ptprm;Kalrn;Acvr2a;Notch2;Dab2;Atrx;Itgb3;Cited2;Prkcb;Mmp14;Tgfbr2;Celf2;Nr1d1;Fhl2;Pten;Tgfbr3…
EPITHELIAL_MESENCHYMAL_TRANSITION	2.30E-05	6.13E-05	2.545697803	up	14825;16193;18787;21929;21857;19288;18793;21826;17873;17392;21825;26432;20971;15902;16007;16410;20311;16323;22419;94352;12505;12406;16168;18383;16782;20583;14102;19736;70350;18595;11853;73690;13003;27279;22339;12831;21810;12552;21789;13612;109700;22352;16476;11468;54612;20969;12934;23882;18128;192176;11461;16773;16412;11852;21838;11465;16010;17701;320712;50706;14118;11489;17022;18129;11459;12558;…	LOC101705558;Il6;Serpine1;LOC101707330;Timp1;Ptx3;Plaur;Thbs2;Gadd45b;Mmp3;Thbs1;Plod2;Sdc4;Id2;Cyr61;Itgav;LOC101707377;Inhba;Wnt5b;Loxl2;Cd44;Serpinh1;Il15;Tnfrsf11b;Lamc2;Snai2;Fas;Rgs4;Basp1;Pdgfra;Rhoc;Glipr1;Vcan;Tnfrsf12a;Vegfa;Col5a1;Tgfbi;Cdh11;Tfpi2;Edil3;Itga1;Vim;Jun;Actg2;Sfrp5;Sdc1;Dpysl2;Gadd45g;Notch1;Flna;Actb;Lama2;Itgb1;Rhob;Thy1;Actg1;Igfbp4;Msx1;Abi3bp;Postn;Fbn1;Adam12;Lum;N…
KRAS_SIGNALING_UP	2.30E-05	6.13E-05	2.338442247	up	20297;12981;16176;21929;16878;11796;15945;22029;12156;14962;18793;19225;13730;17392;19734;12142;15902;211770;17940;20311;21788;16323;13838;15200;83397;16600;17395;18187;170743;16574;21938;20440;16186;16197;20568;18186;12402;16154;109700;73149;212032;16625;18546;23882;268980;238130;94176;18792;11501;16412;12493;16573;18080;68813;11846;18791;233489;16658;94186;56068;20266;21912;57264;26401;11797;14…	Ccl20;Csf2;Il1b;LOC101707330;Lif;Birc3;Cxcl10;Traf1;Bmp2;Cfb;Plaur;Ptgs2;Emp1;Mmp3;Rgs16;Prdm1;Id2;Trib1;Naip;LOC101707377;Tfpi;Inhba;Epha4;Hbegf;Akap12;Klf4;Mmp9;Nrp2;Tlr7;Kif5c;Tnfrsf1b;St6gal1;Il2rg;Il7r;Slpi;Nrp1;Cbl;Il10ra;Itga1;LOC101720660;Hk3;Serpina3;Pcp4;Gadd45g;Strn;Dock4;Dock2;Plau;Adam8;Itgb1;Cd37;Kif5b;Nin;Dock5;Arg1;Plat;Picalm;Mafb;Strn3;Ammecr1;Scn1b;Tspan7;Retn;Map3k1;Birc2;Flt1…
APOPTOSIS	2.29E-05	6.13E-05	2.156524793	up	16193;16175;16176;11796;12515;21857;12156;13730;17873;19698;19696;12633;17940;20656;21926;12505;13649;12494;15937;66141;12364;12759;14102;19697;74256;18595;19164;11853;58801;27279;225849;18003;18646;21354;22035;224105;16476;20259;12227;16952;12122;12389;18798;23882;15502;12042;18479;12481;11852;17210;16173;171543;18791;17022;12362;11797;14062;13198;14083;15979;12028;225363	Il6;Il1a;Il1b;Birc3;LOC101721358;Timp1;Bmp2;Emp1;Gadd45b;Relb;Rel;Cflar;Naip;Sod2;Tnf;Cd44;Egfr;Cd38;Ier3;LOC101722087;Caspase-12;Clu;Fas;Rela;Cyld;Pdgfra;Psen1;Rhoc;Pmaip1;Tnfrsf12a;Ppp2r5b;Nedd9;Prf1;LOC101711399;Tnfsf10;Pak2;Jun;Scin;Btg2;Anxa1;Bid;Cav1;Plcb4;Gadd45g;Dnaja1;Bcl10;Pak1;Cd2;Rhob;Mcl1;Il18;Bmf;Plat;Lum;Casp1;Birc2;F2r;Ddit3;Ptk2;Ifngr1;Bax;LOC101716870
APICAL_JUNCTION	2.30E-05	6.13E-05	2.018312635	up	20312;15894;22029;244864;21825;60533;11504;15896;13649;20779;18383;22350;16782;14595;17395;102657;13003;12831;21810;12798;16653;12552;225028;216965;22612;109700;19264;22324;12524;11468;17698;58235;234779;19261;22323;22793;192176;20963;11461;16151;109711;16412;21838;11465;18706;18015;14679;54126;22637;11502;14118;216856;11459;14086;12558;18643;17886;14083;234407;54353;19354;76709;11475;19211;26415…	Cx3cl1;Icam1;Traf1;Layn;Thbs1;Cd274;Adamts1;Icam2;Egfr;Src;Tnfrsf11b;Ezr;Lamc2;B4galt1;Mmp9;Cd276;Vcan;Col5a1;Tgfbi;Cnn2;Kras;Cdh11;Map4k3;Taok1;Yes1;Itga1;Ptprc;Vav1;Cd86;Actg2;Msn;Pvrl1;Plcg2;Sirpa;Vasp;Zyx;Flna;Syk;Actb;Ikbkg;Actn1;Itgb1;Thy1;Actg1;Pik3ca;Nf1;Gnai3;Arhgef7;Zap70;Adam9;Fbn1;Nlgn2;Acta1;Fscn1;Cdh2;Pfn1;Myh9;Ptk2;Colgalt1;LOC101713038;Rac2;Arpc2;Acta2;Pten;Mapk13;Jup;Vcl;Itga9;Dh…
P53_PATHWAY	2.32E-05	6.13E-05	1.813447806	up	16175;16878;12156;19734;12703;19124;75234;13838;116914;15200;11479;21802;14281;15939;15937;26570;56437;71712;16600;22032;18845;14102;75747;12192;17112;55948;16653;19730;21354;207785;24000;71795;16449;18081;16476;12227;67784;21950;20969;23882;30945;64058;18128;12226;16832;17164;74747;12450;107568;17119;16970;12795;18129;12362;16396;14062;13198;21803;72065;12028;230784;20194;11783	Il1a;Lif;Bmp2;Rgs16;Socs1;Procr;Rnf19b;Epha4;Slc19a2;Hbegf;Acvr1b;Tgfa;Fos;Ier5;Ier3;Slc7a11;Rrad;Dram1;Klf4;Traf4;Plxna2;Fas;Sesn3;Zfp36l1;Tm4sf1;Sfn;Kras;Ralgds;LOC101711399;Csrnp2;Ptpn21;Pitpnc1;Jag1;Ninj1;Jun;Btg2;Plxnd1;Tnfsf9;Sdc1;Gadd45g;Rnf19a;Perp;Notch1;Btg1;Ldhb;Mapkapk2;Ddit4;Ccng1;Wwp1;Mxd1;Lrmp;Plk3;Notch2;Casp1;Itch;F2r;Ddit3;Tgfb1;LOC101697817;Bax;Sesn2;S100a10;Apaf1
G2M_CHECKPOINT	1.75E-05	6.13E-05	-2.123698796	down	18005;17345;20873;21917;20937;21973;12449;76464;70099;12190;107823;19076;21781;240641;22036;71819;19891;22427;18973;272551;69957;78733;12576;108907;20877;72119;12531;14088;268697;16551;51788;26416;12534;233406;12544;18817;20641;67956;67052;16571;21915;15366;103573;26429;12443;67141;245474;68612;77605;229841;211586;60406;108000;15574;232440;18969;12615;12235;50927;13555;12566;50724;16765;17218;723…	Nek2;Mki67;Plk4;Tmpo;Suv39h1;LOC101702367;Ccnf;Casc5;Smc4;Brca2;Whsc1;LOC101710308;Tfdp1;Kif20b;Traip;Kif23;Rpa2;Wrn;Pole;Gins2;Cdc16;Troap;Cdkn1b;Nusap1;Aurkb;Tpx2;Cdc25b;LOC106009482;LOC101700598;Kif11;LOC101701243;Mapk14;LOC101712597;Prc1;Cdc45;Plk1;Snrpd1;Setd8;Ndc80;Kif4a;Dtymk;Hmmr;Xpo1;Orc5;Ccnd1;Fbxo5;Dkc1;Ube2c;LOC101713540;Cenpe;Tfdp2;Sap30;Cenpf;Hus1;LOC101720535;Pola2;Cenpa;Bub1;LOC10…
DNA_REPAIR	1.78E-05	6.13E-05	-2.16949761	down	54208;20922;76025;19718;56438;69020;75062;67710;70239;105446;99730;76850;21681;74167;57278;18971;69263;14479;209357;108143;18100;68219;59022;56520;68092;625249;11821;56044;19891;68134;56216;20022;23918;20021;330959;26370;72151;16434;66162;70456;21357;19075;24075;13872;68240;20908;22591;13135;20930;13178;224129;27632;110074;78653;18969;69920;19361;66467;66406;22171;268395;18538;223921;20135;18160;…	Arl6ip1;Supt4h1;Cant1;Rfc2;Rbx1;Znf707;Sf3a3;Polr2g;Gtf3c5;Gmpr2;Taf13;Ago4;Alyref;Nudt9;Bcam;Pold1;Rfc3;LOC101719900;Gtf2h3;Ak6;Mrpl40;Nudt21;Edf1;Nme4;Ncbp2;Gpx4;Aprt;Rala;Rpa2;Upf3b;Stx1b;Polr2j;Impdh2;Polr2c;Snapc5;Cetn2;Rfc5;Itpa;Bola2b;Mpc2;Tarbp2;Prim1;Taf10;Ercc3;Rpa3;Stx3;Xpc;Dad1;Surf1;Dck;Adcy5;Nelfe;Dut;Bola3;Pola2;Polr2i;Rad51;Gtf2h5;Sac3d1;Tyms;Mpg;Pcna;Aaas;Rrm2;Npr1;Cmpk2;Znrd1;Li…
MYC_TARGETS_V1	1.74E-05	6.13E-05	-2.215778876	down	15382;59029;19385;66656;12729;26440;23996;225027;20103;20462;19166;103136;21454;20383;66870;18393;14113;85305;19384;55944;110052;26444;11991;17216;68436;67089;229279;99138;12745;68981;22334;105148;108121;18674;231872;53381;67115;26445;18263;27050;20104;78523;22027;67781;19934;20174;70247;15510;12464;12417;16898;53379;69192;11777;11837;67097;55949;18813;68092;11431;230908;233870;207375;12468;21849…	Hnrnpa1;Psmd14;Ranbp1;Eef1d;Clns1a;Psma1;Psmc4;Srsf7;Rps5;Tra2b;Psma2;Pwp1;Tcp1;Srsf3;Serbp1;Orc2;Fbl;Kars;Ran;Eif3d;Dek;Psma7;Hnrnpd;LOC106007526;Rpl34;Psmc6;Hnrnpa3;Stard7;Clgn;Snrpa1;Vdac2;Iars;U2af1;Slc25a3;Aimp2;Prdx4;Rpl14;Psmb2;Odc1;Rps3;Rps6;Mrpl9;Hsp90b1;Ilf2;Rpl22;Ruvbl2;Psmd1;Hspd1;Cct4;Cbx3;Rps2;Hnrnpa2b1;Dhx16;Ap3s1;Rplp0;Rps10;Eef1b2;LOC101722480;Ncbp2;Acp1;Tardbp;Tufm;Fam120c;Cct7;…
OXIDATIVE_PHOSPHORYLATION	1.75E-05	6.13E-05	-2.25065621	down	66525;110323;67003;27395;12861;69772;66052;66091;18415;30057;66407;28080;21854;11947;73078;67264;235339;17995;13382;68198;67680;66916;59054;76614;17992;226646;66576;67126;12864;17448;66142;17993;12867;625249;17713;66416;12858;70316;18242;228033;16922;11364;11957;66594;17449;12034;66445;11757;68197;66945;15505;66223;227197;71679;27425;57423;66383;11946;14719;12857;26926;66377;17991;110826;52538;22…	Timm50;LOC101697786;LOC101707508;Mrpl15;LOC101698437;Bdh2;Sdhc;Ndufa3;Hspa4l;Timm8b;Mrps15;Atp5o;Timm17a;Atp5b;Pmpcb;Ndufb8;Dlat;Ndufv1;Dld;Ndufb2;Sdhb;Ndufb7;Mrps30;Immt;Ndufa4;Ndufs2;LOC101718708;Atp5e;LOC101716380;Mdh2;LOC101715696;Ndufs4;LOC101713193;Gpx4;Grpel1;Ndufa7;LOC101714403;Ndufab1;Oat;Atp5g3;LOC106007539;Acadm;Atp5j;LOC101726493;Mdh1;Phb2;LOC101700825;Prdx3;Ndufc2;Sdha;Hsph1;LOC10171…
HEME_METABOLISM	1.76E-05	6.13E-05	-2.48861042	down	14629;74257;14534;66943;21781;69957;65246;109778;21400;227197;14245;12359;22782;15467;320253;20520;238024;30805;70026;12177;12215;14151;71538;26397;11733;229363;17330;64704;20533;69754;67151;211586;98766;27053;70827;83429;15135;66447;13349;15191;59028;19044;11433;15199;12183;19746;69046;22042;13828;208638;20741;66935;17859;74104;19358;246696;228608;14651;67216;13857;11519;224703;22276;19824;12445…	Gclc;Tspan17;Kat2a;Pqlc1;Tfdp1;Cdc16;Xpo7;Blvra;Tcea2;Ndufs1;Lpin1;Cat;Slc30a1;Eif2ak1;March3;Slc22a5;Fn3krp;Slc22a4;Tspo2;Bnip3l;Bsg;Fech;Fbxo9;Map2k3;Ank1;Gmps;Minpp1;Htra2;Slc4a1;Fbxo7;Psmd9;Tfdp2;Ubac1;Asns;Trak2;Ctns;LOC101718529;Mgst3;Ackr1;Hdgf;Rcl1;Ppox;Acp5;Hebp1;Bpgm;Rhce;Isca1;Tfrc;Epb42;Slc25a38;Sptb;Cir1;Mxi1;Abcb6;Rad23a;Slc25a28;Smox;Hagh;Mboat2;Epor;Add2;March2;Uros;LOC101713800;C…
E2F_TARGETS	1.75E-05	6.13E-05	-3.099258709	down	19360;19357;66403;17215;74097;545486;53892;20744;105988;245688;18971;69263;22151;70472;16906;76522;68219;17345;12419;20873;21917;18813;20937;12189;20638;21973;140917;101739;22153;70099;12190;67054;19183;19076;19891;18973;20623;22152;68479;103733;66471;320727;18972;12236;12576;108037;20877;13626;12531;268697;17121;51788;12534;228421;18817;108961;70218;16571;218977;15366;114714;97165;66131;103573;6…	Rad50;Rad21;Asf1a;Mcm3;Pop7;Tubb1;Ppm1d;Strbp;Espl1;Rbbp7;Pold1;Rfc3;Tubb2a;Atad2;Lmnb1;Lsm8;Nudt21;Mki67;Cbx5;Plk4;Tmpo;LOC101722480;Suv39h1;Brca1;Snrpb;LOC101702367;Dclre1b;LOC106007998;Tubb4a;Smc4;Brca2;Paics;Psmc3ip;LOC101710308;Rpa2;Pole;Snrk;Tubb3;Phf5a;LOC101716093;Anp32e;Ipo8;Pold2;Bub1b;Cdkn1b;Shmt2;Aurkb;Eed;Cdc25b;LOC101700598;Mxd3;LOC101701243;LOC101712597;Kif18a;Plk1;E2f8;Kif18b;Kif4…
PI3K_AKT_MTOR_SIGNALING	4.54E-05	0.00011075	2.011388041	up	14675;15162;13649;17874;20527;66713;20112;17096;26419;110651;56489;18750;16186;55948;74117;16653;18752;22631;107607;14784;22324;18036;21937;234779;17127;11512;18798;20847;19766;14682;19247;21844;216080;320129;12143;18643;22030;13198;18751;235344;12283;64143;19354;19211;20111;93765;105787;11857	Gna14;Hck;Egfr;Myd88;LOC101708770;Actr2;Rps6ka2;Lyn;Mapk8;Rps6ka3;Ikbke;Prkca;Il2rg;Sfn;Actr3;Kras;Prkcg;Ywhaz;Nod1;Grb2;Vav1;Nfkbib;Tnfrsf1a;Plcg2;Smad3;Adcy6;Plcb4;Stat2;Ripk1;Gnaq;Ptpn11;Tiam1;Ube2d1;Adrbk2;Blk;Pfn1;Traf2;Ddit3;Prkcb;Sik2;Cab39;Ralb;Rac2;Pten;Rps6ka1;Ube2n;Prkaa1;Arhgdib
HYPOXIA	4.65E-05	0.00011075	1.775519517	up	16193;18787;21929;17133;14411;18793;20971;16007;15116;16835;19252;18715;22695;93691;14066;99929;13649;83397;108767;14281;11541;15937;230163;20527;319520;12457;66681;23849;20439;170768;16574;21753;22339;12831;18750;21810;16828;56174;104263;18752;12043;212032;16476;18654;11535;12934;12389;13528;193740;109042;12226;16832;21366;74747;16573;12306;15481;17886;26401;13198;17684;18751;16009;223775;13008;…	Il6;Serpine1;LOC101707330;Maff;Slc6a12;Plaur;Sdc4;Cyr61;Has1;Ldlr;Dusp1;Pim2;Zfp36;Klf7;F3;Tiparp;Egfr;Akap12;Pnrc1;Fos;Adora2b;Ier3;Aldob;LOC101708770;Dusp4;Noct;Pgm2;Klf6;Siah2;Pfkfb3;Kif5c;Tes;Vegfa;Col5a1;Prkca;Tgfbi;Ldha;Nagk;Kdm3a;Prkcg;Bcl2;Hk3;Jun;Pgf;Adm;Dpysl2;Cav1;Dtnb;LOC101700637;Prkcdbp;Btg1;Ldhb;Slc6a6;Ddit4;Kif5b;Anxa2;Hspa8;Myh9;Map3k1;Ddit3;Cited2;Prkcb;Igfbp3;Pim3;Csrp2;Errfi1;…
COAGULATION	0.000112299	0.000255225	1.888482486	up	18787;21857;17394;17133;14962;17392;21825;18788;93691;14066;232345;20779;108078;56193;12266;12759;17395;104681;21789;22612;109700;20259;16952;22388;12630;18792;16784;17002;19072;18791;11502;14118;19141;56644;16416;17387;19354;11812;12335;19128;13007;236733;18550;223864;93759;50909;13482	Serpine1;Timp1;Mmp8;Maff;Cfb;Mmp3;Thbs1;Serpinb2;Klf7;F3;A2m;Src;Olr1;Plek;C3;Clu;Mmp9;Slc16a6;Tfpi2;Yes1;Itga1;Scin;Anxa1;Wdr1;Cfi;Plau;Lamp2;Ltf;Prep;Plat;Adam9;Fbn1;Lgmn;Clec7a;Itgb3;Mmp14;Rac2;Apoc1;Capn3;Pros1;Csrp1;Usp11;Furin;Rapgef3;Sirt1;C1r;Dpp4
TGF_BETA_SIGNALING	0.000131726	0.000286361	2.066136777	up	18787;12156;21825;16477;15902;17940;15901;21815;20482;11479;12168;15980;17125;29815;97064;11853;75788;11477;17127;216080;11852;17129;66313;21803;107951;16480;18550;12166;94093;20742;20602;66105;14225;56550;20185	Serpine1;Bmp2;Thbs1;Junb;Id2;Naip;Id1;Tgif1;Skil;Acvr1b;Bmpr2;Ifngr2;Smad1;Bcar3;Wwtr1;Rhoc;Smurf1;Acvr1;Smad3;Ube2d1;Rhob;Smad5;Smurf2;Tgfb1;Cdk9;Jup;Furin;Bmpr1a;Trim33;Sptbn1;Ncor2;Ube2d3;Fkbp1a;Ube2d2;Ncor1
FATTY_ACID_METABOLISM	0.000356576	0.000742867	-1.73921496	down	66052;22027;57436;17319;56847;76238;12896;18415;12040;11564;22629;67397;13382;14874;15446;226564;17448;73724;11364;56690;75624;270076;17449;109778;11992;66945;15505;18194;11754;14645;20520;11671;51788;30805;52538;67956;13177;12408;68263;77605;15519;15107;13807;11409;19378;15108;52683;227095;93747;11832;22276;12892;56791;23945;18207;68738;22275;56752;12349;13180;17025;15926;109857;14373	Sdhc;Hsp90b1;Gabarapl1;Mif;Aldh1a3;Grhpr;Cpt2;Hspa4l;Bckdhb;Adsl;Ywhah;Erp29;Dld;Gstz1;Hpgd;LOC101708672;Mdh2;Mcee;Acadm;Mlycd;Metap1;Gcdh;Mdh1;Blvra;Auh;Sdha;Hsph1;Nsdhl;LOC101709673;Glul;Slc22a5;Aldh3a2;LOC101701243;Slc22a4;Acaa2;Setd8;Eci1;LOC101709698;Pdhb;LOC101713540;Hsp90aa1;Hadh;Eno2;Acads;Aldh1a2;Hsd17b10;Ncaph2;Hibch;Echs1;Aqp7;Uros;Cpox;Ube2l6;Mgll;Nthl1;Acss1;Urod;Aldh9a1;Ca2;Pcbd1;Al…
INTERFERON_ALPHA_RESPONSE	0.000485126	0.000970253	1.842123958	up	15945;56066;19124;74481;14468;192656;16190;16168;66141;667370;16912;18828;15958;21354;547253;24110;231655;20847;12010;229003;20343;19106;217069;12362;12977;16149;80285;71586;16363;67138;234311;22375;73998;66988;16913;14964;80861;20821	Cxcl10;Cxcl11;Procr;Batf2;LOC101699770;Ripk2;Il4r;Il15;LOC101722087;Ifit3;Psmb9;LOC101709876;Ifit2;LOC101711399;Parp14;Usp18;LOC101719334;Stat2;B2m;Helz2;Sell;Eif2ak2;Trim25;Casp1;Csf1;Cd74;Parp9;Ifih1;Irf2;LOC101724419;LOC101702087;Wars;Herc3;Lap3;Psmb8;LOC101721592;Dhx58;Trim21
ANGIOGENESIS	0.000797809	0.001534249	1.933742491	up	21857;16410;20311;21946;108078;18187;13003;22339;12831;18186;16956;16449;22324;17701;50706;17022;56644;14083;22370	Timp1;Itgav;LOC101707377;Pglyrp1;Olr1;Nrp2;Vcan;Vegfa;Col5a1;Nrp1;Lpl;Jag1;Vav1;Msx1;Postn;Lum;Clec7a;Ptk2;Vtn
ADIPOGENESIS	0.001382545	0.002560268	-1.56966637	down	73078;11600;235339;13382;104112;67680;66916;76614;17448;20324;66142;625249;17713;70316;11861;16922;11364;232089;22057;66594;56298;13120;12825;66445;26569;11757;20778;12359;13850;14732;26926;110391;94044;110826;20655;52538;22272;67247;22187;12974;19285;11932;11770;66152;103172;22117;52064;68349;68202;224129;67914;66447;15107;68653;11409;19378;20618;12452;18569;227095;93747;170439;13360;18618;23945…	Pmpcb;Angpt1;Dlat;Dld;Acly;Sdhb;Ndufb7;Immt;Mdh2;Sdpr;LOC101715696;Gpx4;Grpel1;Ndufab1;Arl4a;LOC106007539;Acadm;Elmod3;Tob1;LOC101726493;Atl2;LOC101725929;Col3a1;LOC101700825;Slc27a4;Prdx3;Scarb1;Cat;Ephx2;Gpam;Aifm1;Qdpr;Bcl2l13;Etfb;Sod1;Acaa2;LOC101712532;Marc2;Ubb;Cs;Ptrf;Atp1b2;Fabp4;LOC101708617;Chchd10;Tst;Coq5;Ndufs3;Ndufa5;Adcy5;Coq9;Mgst3;Hadh;Samm50;Acads;Aldh1a2;Sncg;Ccng2;Pdcd4;Hibch…
ESTROGEN_RESPONSE_EARLY	0.002368805	0.004230008	1.603949361	up	381269;50768;116914;14389;21815;99929;12505;64292;13603;14281;20527;16600;14595;16195;71529;20112;170743;20439;110651;58801;106957;22234;55948;225115;22433;16451;12043;69169;55963;19419;66270;73296;53318;16206;11512;192176;21844;327987;16010;16001;17869;215690;14104;12017;20148;223254	Mreg;Dlc1;Slc19a2;Gab2;Tgif1;Tiparp;Cd44;Ptges;Opn3;Fos;LOC101708770;Klf4;B4galt1;Il6st;Kazn;Rps6ka2;Tlr7;Siah2;Rps6ka3;Pmaip1;Slc39a6;Ugcg;Sfn;Svil;Xbp1;Jak1;Bcl2;Fcmr;Slc1a4;Rasgrp1;Fam134b;Rhobtb3;Pdlim3;Lrig1;Adcy6;Flna;Tiam1;Med13;Igfbp4;Igf1r;Myc;Nav1;Fasn;Bag1;Dhrs3;Farp1
CHOLESTEROL_HOMEOSTASIS	0.002704426	0.004662803	1.716385803	up	18793;16835;108767;230163;12660;63913;66102;12759;18828;27279;15490;11658;71914;16956;16449;11468;60599;11461;107503;20788;11465;14679;19141;11459;15357;14104;74155;11747;11475;16480;319554;20239;228775	Plaur;Ldlr;Pnrc1;Aldob;Chka;Fam129a;Cxcl16;Clu;LOC101709876;Tnfrsf12a;Hsd17b7;Alcam;Antxr2;Lpl;Jag1;Actg2;Tp53inp1;Actb;Atf5;Srebf2;Actg1;Gnai3;Lgmn;Acta1;Hmgcr;Fasn;Errfi1;Anxa5;Acta2;Jup;Idi1;Atxn2;Trib3
UV_RESPONSE_UP	0.014446413	0.024077354	1.424443233	up	14825;16193;15894;12156;14411;18035;16477;14282;20656;18753;14281;230163;12660;56437;16195;110920;17096;11853;12831;53324;15370;21354;17161;56200;19419;12227;12122;53318;193740;15502;12226;21366;18761;66427;11852;109689;17701;22404;235674;15481;12424;66144	LOC101705558;Il6;Icam1;Bmp2;Slc6a12;Nfkbia;Junb;Fosb;Sod2;Prkcd;Fos;Aldob;Chka;Rrad;Il6st;Hspa13;Lyn;Rhoc;Col5a1;Nptx2;Nr4a1;LOC101711399;Maoa;Ddx21;Rasgrp1;Btg2;Bid;Pdlim3;LOC101700637;Dnaja1;Btg1;Slc6a6;Prkcq;LOC101712938;Rhob;Arrb1;Msx1;Wiz;Acaa1;Hspa8;Cck;Atp6v1f
SPERMATOGENESIS	0.021282386	0.034326429	-1.464422133	down	11684;20744;22099;67248;18415;11546;18005;14866;27399;12467;68312;11861;18976;19356;15505;23980;14245;268697;12534;22335;72350;215387;83964;226654;12235;12566;72391;15126;12442;17279;73804;22145;12428;106344;14582;214547	Alox12;Strbp;Tsn;Rpl39;Hspa4l;Parp2;Nek2;Gstm3;Ip6k1;Cct6a;Gstm2;Arl4a;Pomc;Rad17;Hsph1;Pebp1;Lpin1;LOC101700598;LOC101712597;Vdac3;Zc2hc1c;Ncaph;Jam3;Tstd1;Bub1;Cdk2;Cdkn3;LOC101705305;Ccnb2;Melk;Kif2c;Tuba4a;Ccna2;Rfc4;Gfi1b;She
ANDROGEN_RESPONSE	0.044793678	0.069534146	1.372560796	up	71371;16410;117167;11504;83397;16880;14595;101401;50790;20112;110651;67760;24000;192657;20807;19229;12010;20393;109711;20603;14679;15357;207565;54608;20111;319554;73998;30960;12166;106869;56469;12444;107094;77975;27362;20229	Arid5b;Itgav;Steap4;Adamts1;Akap12;Lifr;B4galt1;Adamts9;Acsl4;Rps6ka2;Rps6ka3;Slc38a2;Ptpn21;Ell2;Srf;Ptk2b;B2m;Sgk1;Actn1;Sms;Gnai3;Hmgcr;Camkk2;Abhd2;Rps6ka1;Idi1;Herc3;Vapa;Bmpr1a;Tnfaip8;Pias1;Ccnd2;Rrp12;Tmem50b;Dnajb9;Sat1
MITOTIC_SPINDLE	0.045892536	0.069534146	1.28181736	up	22350;114713;101497;170743;56699;16574;72318;110279;107321;26403;277360;18003;104445;216965;76073;17118;17698;20259;223435;20403;18128;19414;192176;238130;94176;104252;16151;21844;109711;16798;18015;16573;18080;19157;72333;68813;54126;232906;545156;16570;18129;14086;27373;217232;320191;17886;211673;223254;12345;104318;67166;11855;13043;11350;269881;11845;78757;22330;11857;22143;171207;217325;6963…	Ezr;Rasa2;Plekhg2;Tlr7;Cdc42ep4;Kif5c;Cyth4;Bcr;Lpxn;Map3k11;Prex1;Nedd9;Cdc42ep1;Taok1;Pcgf5;Marcks;Msn;Scin;Trio;Itsn2;Notch1;Rasa3;Flna;Dock4;Dock2;Cdc42ep2;Ikbkg;Tiam1;Actn1;Lats1;Nf1;Kif5b;Nin;Cyth1;Palld;Dock5;Arhgef7;Arhgap35;Kalrn;Kif3c;Notch2;Fscn1;LOC101708403;Cdc27;Hook3;Myh9;Arfgef1;Farp1;Capzb;Csnk1d;Arl8b;Arhgap5;Cttn;Abl1;Map3k10;Arf6;Rictor;Vcl;Arhgdib;LOC101715424;Arhgap4;Llgl2;A…
HEDGEHOG_SIGNALING	0.053050342	0.075786202	1.498557997	up	16835;18187;22339;18186;23872;12934;21838;18015;17886	Ldlr;Nrp2;Vegfa;Nrp1;Ets2;Dpysl2;Thy1;Nf1;Myh9
APICAL_SURFACE	0.052777004	0.075786202	1.448742483	up	20312;18793;13838;14595;17096;16186;27060;241633;11630;21838;54667;16185;240725	Cx3cl1;Plaur;Epha4;B4galt1;Lyn;Il2rg;Tcirg1;Atp8b4;Aim1;Thy1;Atp8b2;Il2rb;Sulf1
