## Supplementary material for "Single-cell transcriptomics of the naked mole-rat reveals unexpected features of mammalian immunity": TableS17

category	stat	cell.type	p.val	q.val	direction	leading.edge.entrezid	leading.edge.symbol
INTERFERON_ALPHA_RESPONSE	1.861443651	NK-cell	0.0035	0.084	up	15945;244183;15007;58185;246728;12010;100038882;22038;68713;66141;14469;76933	Cxcl10;Trim30b;H2-Q10;Rsad2;Oas2;B2m;Isg15;Plscr1;Ifitm1;Ifitm3;Gbp2;Ifi27l2a
TNFA_SIGNALING_VIA_NFKB	1.73681327	NK-cell	0.00036	0.01728	up	12608;15945;16835;16173;12044;14281;16195;12609;19252;17691;12519;12575;13654;229055;20723;20303;16477;15902;18035;21942;15894;22029;20708;20706;17873;23882;12045;13653;22290;15937;17119;216850;238871;11303;16197;15370;21926;22151;21929;12522;12047;18024;71586;19267;12053;26410	Cebpb;Cxcl10;Ldlr;Il18;Bcl2a1a;Fos;Il6st;Cebpd;Dusp1;Sik1;Cd80;Cdkn1a;Egr2;Zbtb10;Serpinb9;Ccl4;Junb;Id2;Nfkbia;Tnfrsf9;Icam1;Traf1;Serpinb6b;Serpinb9b;Gadd45b;Gadd45g;Bcl2a1b;Egr1;Uty;Ier3;Mxd1;Kdm6b;Pde4d;Abca1;Il7r;Nr4a1;Tnf;Tubb2a;Tnfaip3;Cd83;Bcl2a1d;Nfe2l2;Ifih1;Ptpre;Bcl6;Map3k8
INTERFERON_GAMMA_RESPONSE	1.568033079	NK-cell	0.0057	0.0912	up	15945;12265;15007;14129;58185;12575;246728;12010;15900;18712;16963;14938;18035;100038882;15894;27007;15957;22038;12367;68713;66141;12369;14469;76933;15251;238871;20452;66552;21929;12363	Cxcl10;Ciita;H2-Q10;Fcgr1;Rsad2;Cdkn1a;Oas2;B2m;Irf8;Pim1;Xcl1;Gzma;Nfkbia;Isg15;Icam1;Klrk1;Ifit1;Plscr1;Casp3;Ifitm1;Ifitm3;Casp7;Gbp2;Ifi27l2a;Hif1a;Pde4d;St8sia4;Sppl2a;Tnfaip3;Casp4
