## Supplementary material for "Single-cell transcriptomics of the naked mole-rat reveals unexpected features of mammalian immunity": TableS18

category	stat	cell.type	p.val	q.val	direction	leading.edge.entrezid	leading.edge.symbol
INTERFERON_ALPHA_RESPONSE	2.344361548	B-cell	1.00E-05	2.50E-05	up	100038882;66141;54123;76933;15959;20343;667370;56791;15958;14469;15945;58185;22038;234311;12010;244183;246728;71586;54199	Isg15;Ifitm3;Irf7;Ifi27l2a;Ifit3;Sell;Ifit3b;Ube2l6;Ifit2;Gbp2;Cxcl10;Rsad2;Plscr1;Ddx60;B2m;Trim30b;Oas2;Ifih1;Ccrl2
INTERFERON_ALPHA_RESPONSE	2.307428697	Macrophage	1.00E-05	3.33E-05	up	100038882;54123;56791;66141;14469;15959;71586;80876;22038;667370;58185;15945;15958;234311;68713;76933;244183;16168;213002;54199;56338;246728	Isg15;Irf7;Ube2l6;Ifitm3;Gbp2;Ifit3;Ifih1;Ifitm2;Plscr1;Ifit3b;Rsad2;Cxcl10;Ifit2;Ddx60;Ifitm1;Ifi27l2a;Trim30b;Il15;Ifitm6;Ccrl2;Txnip;Oas2
INTERFERON_GAMMA_RESPONSE	2.260702544	Macrophage	1.00E-05	3.33E-05	up	100038882;54123;20304;56791;12524;66141;17748;14469;15957;18035;15959;71586;229898;18950;60533;80876;14998;22038;18712;12575;12363;14190;667370;59027;58185;15945;21928;66552;15958;234311;68713;21929;15894;76933;16169;16168;16414;14102;20656;27007;213002;22329;12265;72925;53620;14129;16452;14289;56338;246728	Isg15;Irf7;Ccl5;Ube2l6;Cd86;Ifitm3;Mt1;Gbp2;Ifit1;Nfkbia;Ifit3;Ifih1;Gbp5;Pnp;Cd274;Ifitm2;H2-DMa;Plscr1;Pim1;Cdkn1a;Casp4;Fgl2;Ifit3b;Nampt;Rsad2;Cxcl10;Tnfaip2;Sppl2a;Ifit2;Ddx60;Ifitm1;Tnfaip3;Icam1;Ifi27l2a;Il15ra;Il15;Itgb2;Fas;Sod2;Klrk1;Ifitm6;Vcam1;Ciita;March1;Vamp5;Fcgr1;Jak2;Fpr2;Txnip;Oas2
INTERFERON_ALPHA_RESPONSE	2.25173517	Neutrophil	1.00E-05	5.00E-05	up	58185;54123;14469;100038882;244183;213002;667370;15959;54199;234311;66141;12010;15945;71586;16149;80876;16168;15007;22038;76933;212943;246728;20343	Rsad2;Irf7;Gbp2;Isg15;Trim30b;Ifitm6;Ifit3b;Ifit3;Ccrl2;Ddx60;Ifitm3;B2m;Cxcl10;Ifih1;Cd74;Ifitm2;Il15;H2-Q10;Plscr1;Ifi27l2a;Fam46a;Oas2;Sell
INTERFERON_ALPHA_RESPONSE	2.228997755	Splenic-monocyte	1.00E-05	2.67E-05	up	15959;58185;14469;71586;54123;56791;100038882;213002;15958;667370;15945;68713;234311;16168;244183;54199;246728;22038;56338	Ifit3;Rsad2;Gbp2;Ifih1;Irf7;Ube2l6;Isg15;Ifitm6;Ifit2;Ifit3b;Cxcl10;Ifitm1;Ddx60;Il15;Trim30b;Ccrl2;Oas2;Plscr1;Txnip
INTERFERON_ALPHA_RESPONSE	2.148142812	T-cell	1.00E-05	3.00E-05	up	14469;100038882;54123;15959;76933;66141;234311;667370;15958;71586;15945;58185;20343;56791;54199;22038;246728;12010;244183	Gbp2;Isg15;Irf7;Ifit3;Ifi27l2a;Ifitm3;Ddx60;Ifit3b;Ifit2;Ifih1;Cxcl10;Rsad2;Sell;Ube2l6;Ccrl2;Plscr1;Oas2;B2m;Trim30b
INTERFERON_GAMMA_RESPONSE	2.146210006	Splenic-monocyte	1.00E-05	2.67E-05	up	15957;20304;14289;15959;58185;14469;14129;71586;60533;54123;56791;100038882;18712;12575;229898;213002;66552;15958;20656;667370;14998;59027;12363;18035;15894;21929;18950;17748;15945;68713;16169;234311;27007;16168;15251;21928;14102;14293;20296;16452;246728;12524;107607;22038;56338;16068;14190;20452;14938;16822;140795;12983	Ifit1;Ccl5;Fpr2;Ifit3;Rsad2;Gbp2;Fcgr1;Ifih1;Cd274;Irf7;Ube2l6;Isg15;Pim1;Cdkn1a;Gbp5;Ifitm6;Sppl2a;Ifit2;Sod2;Ifit3b;H2-DMa;Nampt;Casp4;Nfkbia;Icam1;Tnfaip3;Pnp;Mt1;Cxcl10;Ifitm1;Il15ra;Ddx60;Klrk1;Il15;Hif1a;Tnfaip2;Fas;Fpr1;Ccl2;Jak2;Oas2;Cd86;Nod1;Plscr1;Txnip;Il18bp;Fgl2;St8sia4;Gzma;Lcp2;P2ry14;Csf2rb
INTERFERON_GAMMA_RESPONSE	1.939404504	T-cell	1.00E-05	3.00E-05	up	14469;100038882;54123;15959;15957;18035;76933;66141;18712;234311;15894;667370;229898;15958;71586;15251;59027;14102;15945;58185;60533;15900;12524;14938;56791;16414;21929;20304;14998;22038;246728;140795;16452;18950;12363;16169;66552;12010;14961;16068;14960;53620;17978;16185;16412	Gbp2;Isg15;Irf7;Ifit3;Ifit1;Nfkbia;Ifi27l2a;Ifitm3;Pim1;Ddx60;Icam1;Ifit3b;Gbp5;Ifit2;Ifih1;Hif1a;Nampt;Fas;Cxcl10;Rsad2;Cd274;Irf8;Cd86;Gzma;Ube2l6;Itgb2;Tnfaip3;Ccl5;H2-DMa;Plscr1;Oas2;P2ry14;Jak2;Pnp;Casp4;Il15ra;Sppl2a;B2m;H2-Ab1;Il18bp;H2-Aa;Vamp5;Ncoa2;Il2rb;Itgb1
INTERFERON_GAMMA_RESPONSE	1.864519022	Neutrophil	1.00E-05	5.00E-05	up	58185;18035;20656;15957;54123;14469;100038882;14293;14289;12363;18712;213002;667370;59027;15959;14102;234311;66552;66141;12010;15945;60533;229898;71586;16149;21929;80876;18950;20304;15894;21928;16168;15007;14190;22038;76933;20452;107607;246728;16169;12983;53620;16414	Rsad2;Nfkbia;Sod2;Ifit1;Irf7;Gbp2;Isg15;Fpr1;Fpr2;Casp4;Pim1;Ifitm6;Ifit3b;Nampt;Ifit3;Fas;Ddx60;Sppl2a;Ifitm3;B2m;Cxcl10;Cd274;Gbp5;Ifih1;Cd74;Tnfaip3;Ifitm2;Pnp;Ccl5;Icam1;Tnfaip2;Il15;H2-Q10;Fgl2;Plscr1;Ifi27l2a;St8sia4;Nod1;Oas2;Il15ra;Csf2rb;Vamp5;Itgb2
INTERFERON_GAMMA_RESPONSE	1.843908593	B-cell	1.00E-05	2.50E-05	up	100038882;66141;54123;15900;76933;15959;15957;667370;18035;14998;12524;56791;18712;72925;15958;59027;12363;20304;14469;15894;15945;58185;22038;60533;234311;12010;14969;246728;71586;229898;53620;21929;20656;14960;12265;17978;16168;16169;15251;14961;66552;140795	Isg15;Ifitm3;Irf7;Irf8;Ifi27l2a;Ifit3;Ifit1;Ifit3b;Nfkbia;H2-DMa;Cd86;Ube2l6;Pim1;March1;Ifit2;Nampt;Casp4;Ccl5;Gbp2;Icam1;Cxcl10;Rsad2;Plscr1;Cd274;Ddx60;B2m;H2-Eb1;Oas2;Ifih1;Gbp5;Vamp5;Tnfaip3;Sod2;H2-Aa;Ciita;Ncoa2;Il15;Il15ra;Hif1a;H2-Ab1;Sppl2a;P2ry14
TNFA_SIGNALING_VIA_NFKB	1.802127186	Macrophage	1.00E-05	3.33E-05	up	20304;17873;18035;20971;12045;19252;71586;12047;12522;22029;12044;12575;17119;23849;16176;59027;15945;20303;21928;13537;23882;240672;15958;16477;13660;21929;170768;15894;12519;16169;15902;17118;56722;19267;26410;20656;12443;54199;16598;15937;12046;216850;16195;75234;20893;20723;16173;15205;21942;56193;20708;14284;227659;16835;19347;11303;11853;18081;20527;20296;20393;211770;229055;12608	Ccl5;Gadd45b;Nfkbia;Sdc4;Bcl2a1b;Dusp1;Ifih1;Bcl2a1d;Cd83;Traf1;Bcl2a1a;Cdkn1a;Mxd1;Klf6;Il1b;Nampt;Cxcl10;Ccl4;Tnfaip2;Dusp2;Gadd45g;Dusp5;Ifit2;Junb;Ehd1;Tnfaip3;Pfkfb3;Icam1;Cd80;Il15ra;Id2;Marcks;Litaf;Ptpre;Map3k8;Sod2;Ccnd1;Ccrl2;Klf2;Ier3;Bcl2a1c;Kdm6b;Il6st;Rnf19b;Bhlhe40;Serpinb9;Il18;Hes1;Tnfrsf9;Plek;Serpinb6b;Fosl2;Slc2a6;Ldlr;Dennd5a;Abca1;Rhoc;Ninj1;Slc2a3;Ccl2;Sgk1;Trib1;Zbtb10;Ceb…
INFLAMMATORY_RESPONSE	1.783700389	Splenic-monocyte	1.00E-05	2.67E-05	up	16176;20304;14289;12475;54123;12575;213002;59027;18035;15894;50498;19204;17119;15945;68713;16169;16168;56644;15251;12273;20288;15162;21938;16173;14293;67972;16402;20296;19395;54199;54483;26362;16822;23845;18173;50778;12986;19165	Il1b;Ccl5;Fpr2;Cd14;Irf7;Cdkn1a;Ifitm6;Nampt;Nfkbia;Icam1;Ebi3;Ptafr;Mxd1;Cxcl10;Ifitm1;Il15ra;Il15;Clec7a;Hif1a;C5ar1;Msr1;Hck;Tnfrsf1b;Il18;Fpr1;Atp2b1;Itga5;Ccl2;Rasgrp2;Ccrl2;Mefv;Axl;Lcp2;Clec5a;Slc11a1;Rgs1;Csf3r;Psen2
ALLOGRAFT_REJECTION	1.780148627	T-cell	1.00E-05	3.00E-05	up	14469;54123;12502;21838;12444;15894;12500;15251;12501;14102;16643;15900;12487;12524;12516;14938;16414;20304;14939;56233;21947;23880;12504;14998;12766;16184;192176;20303;16452;12774;15978;12010;12772;14960;16408;12518;15979;16185;16412;19264;17179;16176	Gbp2;Irf7;Cd3g;Thy1;Ccnd2;Icam1;Cd3d;Hif1a;Cd3e;Fas;Klrd1;Irf8;Cd28;Cd86;Cd7;Gzma;Itgb2;Ccl5;Gzmb;Hdac7;Cd40lg;Fyb;Cd4;H2-DMa;Cxcr3;Il2ra;Flna;Ccl4;Jak2;Ccr5;Ifng;B2m;Ccr2;H2-Aa;Itgal;Cd79a;Ifngr1;Il2rb;Itgb1;Ptprc;Matk;Il1b
INFLAMMATORY_RESPONSE	1.753369725	Neutrophil	2.00E-05	7.50E-05	up	18035;12475;54123;14293;14289;16176;17119;213002;15162;59027;54199;50498;66141;19204;15945;216799;18793;24088;21938;12986;80876;20304;15894;54483;16168;56644;18413;11303;16169;16173;13733;279572;20343;19395;16822;21899;16174;18173;19267;27403;12775;67972;19165;16182;16185;23849;23845;50778;68713	Nfkbia;Cd14;Irf7;Fpr1;Fpr2;Il1b;Mxd1;Ifitm6;Hck;Nampt;Ccrl2;Ebi3;Ifitm3;Ptafr;Cxcl10;Nlrp3;Plaur;Tlr2;Tnfrsf1b;Csf3r;Ifitm2;Ccl5;Icam1;Mefv;Il15;Clec7a;Osm;Abca1;Il15ra;Il18;Adgre1;Tlr13;Sell;Rasgrp2;Lcp2;Tlr6;Il18rap;Slc11a1;Ptpre;Abca7;Ccr7;Atp2b1;Psen2;Il18r1;Il2rb;Klf6;Clec5a;Rgs1;Ifitm1
COAGULATION	1.711202812	Neutrophil	7.00E-04	0.0021	up	56193;12266;16952;12527;13030;17394;21825;56644;18550;67603;93691;14191;22041;14544;14701	Plek;C3;Anxa1;Cd9;Ctsb;Mmp8;Thbs1;Clec7a;Furin;Dusp6;Klf7;Fgr;Trf;Gda;Gng12
TNFA_SIGNALING_VIA_NFKB	1.663201068	Neutrophil	1.00E-05	5.00E-05	up	18035;15937;20303;20656;19252;17873;12044;12045;56193;16176;17118;17119;59027;54199;12047;15945;12608;71586;18793;26410;211770;24088;18024;23872;15370;21929;13660;12609;75234;20304;15894;21928;22029;16477;170768;18081;16598;56644;21926;15902;20527;13537;14373;14281;11303;16169;16173	Nfkbia;Ier3;Ccl4;Sod2;Dusp1;Gadd45b;Bcl2a1a;Bcl2a1b;Plek;Il1b;Marcks;Mxd1;Nampt;Ccrl2;Bcl2a1d;Cxcl10;Cebpb;Ifih1;Plaur;Map3k8;Trib1;Tlr2;Nfe2l2;Ets2;Nr4a1;Tnfaip3;Ehd1;Cebpd;Rnf19b;Ccl5;Icam1;Tnfaip2;Traf1;Junb;Pfkfb3;Ninj1;Klf2;Clec7a;Tnf;Id2;Slc2a3;Dusp2;G0s2;Fos;Abca1;Il15ra;Il18
IL2_STAT5_SIGNALING	1.653036411	T-cell	2.00E-05	4.50E-05	up	66141;18712;12444;17119;15945;17873;20723;15900;12524;20343;26410;57319;22029;18550;15985;80859;22163;17164;12522;21936;69863;16184;20893;20708;22038;21942;66395;18950;17916;19347;22779;17978;15979;16185;21938;21817;12505;12520;18986;20527;16337;12477	Ifitm3;Pim1;Ccnd2;Mxd1;Cxcl10;Gadd45b;Serpinb9;Irf8;Cd86;Sell;Map3k8;Smpdl3a;Traf1;Furin;Cd79b;Nfkbiz;Tnfrsf4;Mapkapk2;Cd83;Tnfrsf18;Ttc39b;Il2ra;Bhlhe40;Serpinb6b;Plscr1;Tnfrsf9;Ahnak;Pnp;Myo1f;Dennd5a;Ikzf2;Ncoa2;Ifngr1;Il2rb;Tnfrsf1b;Tgm2;Cd44;Cd81;Pou2f1;Slc2a3;Insr;Ctla4
ALLOGRAFT_REJECTION	1.644475571	B-cell	3.00E-05	5.00E-05	up	12444;54123;15900;14998;12524;15000;12518;20304;14469;15162;15894;15001;12010;20963;20375;56233;21926;14960;192176;20303;12500;21838;12768;15979;19073;18636;79221;14939;16184;16168;15251;17179;20452;12502;16176;14130;16173;14102;14938;12501;16412;15978;12774;12516;16643;14537;16414;16185;24088;12263;19264;12525;16452	Ccnd2;Irf7;Irf8;H2-DMa;Cd86;H2-DMb2;Cd79a;Ccl5;Gbp2;Hck;Icam1;H2-Oa;B2m;Syk;Spi1;Hdac7;Tnf;H2-Aa;Flna;Ccl4;Cd3d;Thy1;Ccr1;Ifngr1;Srgn;Cfp;Hdac9;Gzmb;Il2ra;Il15;Hif1a;Matk;St8sia4;Cd3g;Il1b;Fcgr2b;Il18;Fas;Gzma;Cd3e;Itgb1;Ifng;Ccr5;Cd7;Klrd1;Gcnt1;Itgb2;Il2rb;Tlr2;C2;Ptprc;Cd8a;Jak2
APOPTOSIS	1.639233296	Splenic-monocyte	2.00E-04	0.00032	up	16176;15979;15368;12444;12475;14775;16854;97165;17873;12575;213002;20656;12363;15937;68713;16952;14102;21926;16173;14862;56338;20229;16012;19401;19165;12576;23882	Il1b;Ifngr1;Hmox1;Ccnd2;Cd14;Gpx1;Lgals3;Hmgb2;Gadd45b;Cdkn1a;Ifitm6;Sod2;Casp4;Ier3;Ifitm1;Anxa1;Fas;Tnf;Il18;Gstm1;Txnip;Sat1;Igfbp6;Rara;Psen2;Cdkn1b;Gadd45g
IL6_JAK_STAT3_SIGNALING	1.635916504	Macrophage	0.00084	0.0014	up	18712;15979;16176;15945;50498;16169;12475;12527;14102;26410;15368;16401;16195;16452;12491;12402	Pim1;Ifngr1;Il1b;Cxcl10;Ebi3;Il15ra;Cd14;Cd9;Fas;Map3k8;Hmox1;Itga4;Il6st;Jak2;Cd36;Cbl
KRAS_SIGNALING_UP	1.634941297	B-cell	0.00016	0.00016	up	12444;15900;16598;15945;15902;22029;238393;56233;68024;23882;67603;20440;21929;21938;18546;79221;18669;217410;17087;16176;12402;13197;67468;16412;12349;74145;16534;211770;24064;83397;16414;207839;26888	Ccnd2;Irf8;Klf2;Cxcl10;Id2;Traf1;Serpina3f;Hdac7;Hist1h2bc;Gadd45g;Dusp6;St6gal1;Tnfaip3;Tnfrsf1b;Pcp4;Hdac9;Abcb1b;Trib2;Ly96;Il1b;Cbl;Gadd45a;Mmd;Itgb1;Car2;F13a1;Kcnn4;Trib1;Spry2;Akap12;Itgb2;Galnt6;Clec4a2
TNFA_SIGNALING_VIA_NFKB	1.634810491	Splenic-monocyte	4.00E-05	8.00E-05	up	16176;20304;12045;19252;12047;20971;12044;13660;71586;13537;20303;17873;15902;17118;12575;15958;20656;59027;16598;18035;15894;22029;21929;56193;17119;15945;15937;16169;170768;56644;211770;21928;26410;21926;16173;67972;18081;20296;54199;12608;216850;20229;23872;14281;12522;56722;19347;23882;227659;54446;270198;20708;15205;75234;67951;19267;12505;17691;18024;20723;12609	Il1b;Ccl5;Bcl2a1b;Dusp1;Bcl2a1d;Sdc4;Bcl2a1a;Ehd1;Ifih1;Dusp2;Ccl4;Gadd45b;Id2;Marcks;Cdkn1a;Ifit2;Sod2;Nampt;Klf2;Nfkbia;Icam1;Traf1;Tnfaip3;Plek;Mxd1;Cxcl10;Ier3;Il15ra;Pfkfb3;Clec7a;Trib1;Tnfaip2;Map3k8;Tnf;Il18;Atp2b1;Ninj1;Ccl2;Ccrl2;Cebpb;Kdm6b;Sat1;Ets2;Fos;Cd83;Litaf;Dennd5a;Gadd45g;Slc2a6;Nfat5;Pfkfb4;Serpinb6b;Hes1;Rnf19b;Tubb6;Ptpre;Cd44;Sik1;Nfe2l2;Serpinb9;Cebpd
INFLAMMATORY_RESPONSE	1.624059128	T-cell	7.00E-05	0.000105	up	54123;18035;66141;50778;15894;12521;15251;59027;19395;17119;15945;20343;20304;54199;12775;16197;16992;18413;21942;13136;80901;19165;16169;18793;16185;54598;21938;19267;67972;11305;12575;16176	Irf7;Nfkbia;Ifitm3;Rgs1;Icam1;Cd82;Hif1a;Nampt;Rasgrp2;Mxd1;Cxcl10;Sell;Ccl5;Ccrl2;Ccr7;Il7r;Lta;Osm;Tnfrsf9;Cd55;Cxcr6;Psen2;Il15ra;Plaur;Il2rb;Calcrl;Tnfrsf1b;Ptpre;Atp2b1;Abca2;Cdkn1a;Il1b
REACTIVE_OXIGEN_SPECIES_PATHWAY	1.61237257	Neutrophil	0.008	0.01	up	20656;14782;93692;16477;14325;320495;22166;15242;216161;56615;11927	Sod2;Gsr;Glrx;Junb;Ftl1;Ipcef1;Txn1;Hhex;Sbno2;Mgst1;Atox1
EPITHELIAL_MESENCHYMAL_TRANSITION	1.608510471	T-cell	0.0013	0.0014625	up	21838;23882;14102;17873;16852;22352;21929;73690;18128;16010;192176;18793;20229;16412;21817;12505	Thy1;Gadd45g;Fas;Gadd45b;Lgals1;Vim;Tnfaip3;Glipr1;Notch1;Igfbp4;Flna;Plaur;Sat1;Itgb1;Tgm2;Cd44
ALLOGRAFT_REJECTION	1.605244179	Macrophage	8.00E-05	2.00E-04	up	54123;20304;12524;14469;12444;19073;14998;14999;15979;16176;20303;15894;12519;16168;15001;16643;16414;14102;15000;12516;15162;21985;18636;23797;12772;16452;16173;80719;17179;23880;12518;12500;20452;12501;12010;192176;12774;12504;14537;14191;12526;20296;56233;12502	Irf7;Ccl5;Cd86;Gbp2;Ccnd2;Srgn;H2-DMa;H2-DMb1;Ifngr1;Il1b;Ccl4;Icam1;Cd80;Il15;H2-Oa;Klrd1;Itgb2;Fas;H2-DMb2;Cd7;Hck;Tpd52;Cfp;Akt3;Ccr2;Jak2;Il18;Igsf6;Matk;Fyb;Cd79a;Cd3d;St8sia4;Cd3e;B2m;Flna;Ccr5;Cd4;Gcnt1;Fgr;Cd8b1;Ccl2;Hdac7;Cd3g
TNFA_SIGNALING_VIA_NFKB	1.568471259	B-cell	4.00E-05	5.00E-05	up	16598;12522;16477;216850;18035;15958;59027;20304;15894;17873;15945;15902;320560;22029;56193;17691;71586;13660;21926;54199;23882;56722;20229;21929;20656;15370;20303;26410;54446;170768;75234;12045;17119;19267;23849;12047;20971;20723;12608;16169;20393;17210;11303;240672;16176;21807;13197;16173;19252;27403	Klf2;Cd83;Junb;Kdm6b;Nfkbia;Ifit2;Nampt;Ccl5;Icam1;Gadd45b;Cxcl10;Id2;Dennd5b;Traf1;Plek;Sik1;Ifih1;Ehd1;Tnf;Ccrl2;Gadd45g;Litaf;Sat1;Tnfaip3;Sod2;Nr4a1;Ccl4;Map3k8;Nfat5;Pfkfb3;Rnf19b;Bcl2a1b;Mxd1;Ptpre;Klf6;Bcl2a1d;Sdc4;Serpinb9;Cebpb;Il15ra;Sgk1;Mcl1;Abca1;Dusp5;Il1b;Tsc22d1;Gadd45a;Il18;Dusp1;Abca7
COAGULATION	1.561594669	Splenic-monocyte	0.0055	0.006	up	14268;56193;56644;67603;16971;16952;14058;22041;93691;14701;21825;19141;13030;20193	Fn1;Plek;Clec7a;Dusp6;Lrp1;Anxa1;F10;Trf;Klf7;Gng12;Thbs1;Lgmn;Ctsb;S100a1
TNFA_SIGNALING_VIA_NFKB	1.560648419	T-cell	6.00E-05	0.000105	up	16477;18035;15894;16598;15958;23882;71586;59027;17119;15945;17873;20723;26410;21929;20304;16195;22029;54199;56722;16197;12522;216850;75234;20893;20708;21942;20303;30945;12045;19252;14284;16169;56193;19347;18793;14373;20229;17210;19267;12505;12608;67972;12047;11305;12575;16176;20527	Junb;Nfkbia;Icam1;Klf2;Ifit2;Gadd45g;Ifih1;Nampt;Mxd1;Cxcl10;Gadd45b;Serpinb9;Map3k8;Tnfaip3;Ccl5;Il6st;Traf1;Ccrl2;Litaf;Il7r;Cd83;Kdm6b;Rnf19b;Bhlhe40;Serpinb6b;Tnfrsf9;Ccl4;Rnf19a;Bcl2a1b;Dusp1;Fosl2;Il15ra;Plek;Dennd5a;Plaur;G0s2;Sat1;Mcl1;Ptpre;Cd44;Cebpb;Atp2b1;Bcl2a1d;Abca2;Cdkn1a;Il1b;Slc2a3
KRAS_SIGNALING_UP	1.553756661	T-cell	0.00063	0.00081	up	12444;16598;23882;15945;15900;16534;16414;21929;22029;56233;207839;16197;217410;20440;12402;238393;83397;18793;14373;21938;16412;67603;233489;16176;20568;67468;68024	Ccnd2;Klf2;Gadd45g;Cxcl10;Irf8;Kcnn4;Itgb2;Tnfaip3;Traf1;Hdac7;Galnt6;Il7r;Trib2;St6gal1;Cbl;Serpina3f;Akap12;Plaur;G0s2;Tnfrsf1b;Itgb1;Dusp6;Picalm;Il1b;Slpi;Mmd;Hist1h2bc
IL6_JAK_STAT3_SIGNALING	1.541463608	T-cell	0.0043	0.0043	up	18712;14102;15945;26410;16195;16401;16184;12527;16452;12402;16169;15979;21938;12505;21937;16176	Pim1;Fas;Cxcl10;Map3k8;Il6st;Itga4;Il2ra;Cd9;Jak2;Cbl;Il15ra;Ifngr1;Tnfrsf1b;Cd44;Tnfrsf1a;Il1b
COMPLEMENT	1.535360719	Macrophage	0.00049	0.00098	up	54123;20304;13007;22038;18712;12363;240672;13660;21929;18129;11747;16411;22041;19395;13033;109711;15162;14696;16452;56193;12491;12402;14710;14127;12262;14133;16971;12259;19141;18128;14191;16409;67603;19165;21858;16563;12608;13030;30955;12266;27226	Irf7;Ccl5;Csrp1;Plscr1;Pim1;Casp4;Dusp5;Ehd1;Tnfaip3;Notch2;Anxa5;Itgax;Trf;Rasgrp2;Ctsd;Actn1;Hck;Gnb4;Jak2;Plek;Cd36;Cbl;Gngt2;Fcer1g;C1qc;Fcna;Lrp1;C1qa;Lgmn;Notch1;Fgr;Itgam;Dusp6;Psen2;Timp2;Kif2a;Cebpb;Ctsb;Pik3cg;C3;Pla2g7
IL6_JAK_STAT3_SIGNALING	1.53019664	Neutrophil	0.0056	0.0087	up	12475;16178;16176;18712;14102;50498;15945;12527;26410;24088;21938;12986;21926;16169;12983;15368;16401;15979	Cd14;Il1r2;Il1b;Pim1;Fas;Ebi3;Cxcl10;Cd9;Map3k8;Tlr2;Tnfrsf1b;Csf3r;Tnf;Il15ra;Csf2rb;Hmox1;Itga4;Ifngr1
P53_PATHWAY	1.525331008	Neutrophil	0.0022	0.005357143	up	15937;17119;14102;17164;26570;72065;14667;12444;75234;11820;13033;18081;16598;50708;230233;22591;14281;18129;15368;11783;21452;15267;18128;23882;19267;12520;71795;17988;20229;56484;30945	Ier3;Mxd1;Fas;Mapkapk2;Slc7a11;Rap2c;Gm2a;Ccnd2;Rnf19b;App;Ctsd;Ninj1;Klf2;Hist1h1c;Ikbkap;Xpc;Fos;Notch2;Hmox1;Apaf1;Tcn2;Hist2h2aa1;Notch1;Gadd45g;Ptpre;Cd81;Pitpnc1;Ndrg1;Sat1;Foxo3;Rnf19a
IL6_JAK_STAT3_SIGNALING	1.514206235	Splenic-monocyte	0.006	0.006	up	16176;15979;15368;12475;18712;50498;15945;16169;14102;21938;26410;21926;16452;94185;16401;12983;12986;16178	Il1b;Ifngr1;Hmox1;Cd14;Pim1;Ebi3;Cxcl10;Il15ra;Fas;Tnfrsf1b;Map3k8;Tnf;Jak2;Tnfrsf21;Itga4;Csf2rb;Csf3r;Il1r2
XENOBIOTIC_METABOLISM	1.513490661	Splenic-monocyte	0.0042	0.0056	up	15368;15902;228608;17748;72054;14102;14058;18081;11432;14862;14873;23872;66375;11655;14538;52585;18984;11816;107723;11847;67880;65963	Hmox1;Id2;Smox;Mt1;Cyp4f18;Fas;F10;Ninj1;Acp2;Gstm1;Gsto1;Ets2;Dhrs7;Alas1;Gcnt2;Dhrs1;Por;Apoe;Slc12a6;Arg2;Dcxr;Tmem176b
EPITHELIAL_MESENCHYMAL_TRANSITION	1.481577854	Macrophage	0.0076	0.0095	up	17873;20971;23882;21929;16168;73690;15902;18129;14102;22329;21810;16852;70350;234407;16971;192176;18128;11853;11461;16402;21838;13197;11492;16412	Gadd45b;Sdc4;Gadd45g;Tnfaip3;Il15;Glipr1;Id2;Notch2;Fas;Vcam1;Tgfbi;Lgals1;Basp1;Colgalt1;Lrp1;Flna;Notch1;Rhoc;Actb;Itga5;Thy1;Gadd45a;Adam19;Itgb1
UV_RESPONSE_UP	1.471544644	Neutrophil	0.011	0.012692308	up	18035;20656;12444;15370;433375;15894;16477;15007;18550;216869;11655;14281;15368;66168;11891;19395;15267;21366;12367;11852;26908;22146	Nfkbia;Sod2;Ccnd2;Nr4a1;Creg1;Icam1;Junb;H2-Q10;Furin;Arrb2;Alas1;Fos;Hmox1;Grina;Rab27a;Rasgrp2;Hist2h2aa1;Slc6a6;Casp3;Rhob;Eif2s3y;Tuba1c
APOPTOSIS	1.460539743	Neutrophil	0.0058	0.0087	up	15937;20656;12475;17873;14775;97165;16176;12363;213002;14102;66141;16952;12444;14782;80876;11820;12576;21926;16173;15368;16854;15979;24014;17210;58801;23882;14862;12367;20229;11852;19165	Ier3;Sod2;Cd14;Gadd45b;Gpx1;Hmgb2;Il1b;Casp4;Ifitm6;Fas;Ifitm3;Anxa1;Ccnd2;Gsr;Ifitm2;App;Cdkn1b;Tnf;Il18;Hmox1;Lgals3;Ifngr1;Rnasel;Mcl1;Pmaip1;Gadd45g;Gstm1;Casp3;Sat1;Rhob;Psen2
HYPOXIA	1.454450514	Neutrophil	0.0069	0.009409091	up	15937;19252;18712;54683;18793;11520;21929;12306;93692;12767;12576;170768;17886;21810;20527;14281;15368;270198;93691;17748;212032;21366;14538;17988;21985;108829;75785;22346;56484;23849;14284;19664	Ier3;Dusp1;Pim1;Prdx5;Plaur;Plin2;Tnfaip3;Anxa2;Glrx;Cxcr4;Cdkn1b;Pfkfb3;Myh9;Tgfbi;Slc2a3;Fos;Hmox1;Pfkfb4;Klf7;Mt1;Hk3;Slc6a6;Gcnt2;Ndrg1;Tpd52;Jmjd1c;Klhl24;Vhl;Foxo3;Klf6;Fosl2;Rbpj
COMPLEMENT	1.452077124	Neutrophil	0.0036	0.00675	up	54123;56193;12363;18712;15162;12266;12608;18793;21929;13030;13660;14127;17394;13033;20304;24136;56644;22038;67603;18129;109711;14191;16854;22041;19395;16822;11747;14710;14938;18128;18707;11927;14058;12367;14939;27361;19165;16411;16452;12402	Irf7;Plek;Casp4;Pim1;Hck;C3;Cebpb;Plaur;Tnfaip3;Ctsb;Ehd1;Fcer1g;Mmp8;Ctsd;Ccl5;Zeb2;Clec7a;Plscr1;Dusp6;Notch2;Actn1;Fgr;Lgals3;Trf;Rasgrp2;Lcp2;Anxa5;Gngt2;Gzma;Notch1;Pik3cd;Atox1;F10;Casp3;Gzmb;Msrb1;Psen2;Itgax;Jak2;Cbl
XENOBIOTIC_METABOLISM	1.44705286	Neutrophil	0.012	0.012857143	up	14102;228608;23872;11847;14782;66375;72054;18081;15902;11655;11816;107723;15368;17748;21366;14862;21937;14538;52585;14058	Fas;Smox;Ets2;Arg2;Gsr;Dhrs7;Cyp4f18;Ninj1;Id2;Alas1;Apoe;Slc12a6;Hmox1;Mt1;Slc6a6;Gstm1;Tnfrsf1a;Gcnt2;Dhrs1;F10
ALLOGRAFT_REJECTION	1.43849371	Neutrophil	0.0025	0.005357143	up	20303;54123;14469;16176;15162;14102;12010;216799;16149;12444;24088;14130;14131;20304;15894;16168;15007;20375;21926;20452;67248;16173;18636;14537;279572;16414;14191;15979;192176;12519;16822;21899;16174;23880;14938;80719;12768;14960;21985;14939;12518;11651;16185;12500;16452	Ccl4;Irf7;Gbp2;Il1b;Hck;Fas;B2m;Nlrp3;Cd74;Ccnd2;Tlr2;Fcgr2b;Fcgr3;Ccl5;Icam1;Il15;H2-Q10;Spi1;Tnf;St8sia4;Rpl39;Il18;Cfp;Gcnt1;Tlr13;Itgb2;Fgr;Ifngr1;Flna;Cd80;Lcp2;Tlr6;Il18rap;Fyb;Gzma;Igsf6;Ccr1;H2-Aa;Tpd52;Gzmb;Cd79a;Akt1;Il2rb;Cd3d;Jak2
APOPTOSIS	1.438296745	Macrophage	0.0065	0.009285714	up	17873;66141;12444;80876;12575;14775;15979;12363;16176;23882;68713;12475;14102;15368;20656;58801;213002;12443;15937;16173;56338;21973;97165;12428;12534;11853;19165;21858	Gadd45b;Ifitm3;Ccnd2;Ifitm2;Cdkn1a;Gpx1;Ifngr1;Casp4;Il1b;Gadd45g;Ifitm1;Cd14;Fas;Hmox1;Sod2;Pmaip1;Ifitm6;Ccnd1;Ier3;Il18;Txnip;Top2a;Hmgb2;Ccna2;Cdk1;Rhoc;Psen2;Timp2
INFLAMMATORY_RESPONSE	1.366149816	Macrophage	0.01	0.01	up	54123;20304;50778;66141;12775;18035;80876;12575;17119;23849;16176;59027;15945;50498;68713;15894;16169;16168;12475;19267;213002;19395;54199;15162;16173;14289;21942;18174;12521;16835;11303;19165;21938;20296;16402;13733;14676;18413;54598;56644;20295;216799;20288	Irf7;Ccl5;Rgs1;Ifitm3;Ccr7;Nfkbia;Ifitm2;Cdkn1a;Mxd1;Klf6;Il1b;Nampt;Cxcl10;Ebi3;Ifitm1;Icam1;Il15ra;Il15;Cd14;Ptpre;Ifitm6;Rasgrp2;Ccrl2;Hck;Il18;Fpr2;Tnfrsf9;Slc11a2;Cd82;Ldlr;Abca1;Psen2;Tnfrsf1b;Ccl2;Itga5;Adgre1;Gna15;Osm;Calcrl;Clec7a;Ccl17;Nlrp3;Msr1
IL2_STAT5_SIGNALING	1.345880626	Macrophage	0.0096	0.01	up	17873;12524;66141;12444;18950;80876;12522;22029;22038;18712;17119;15979;14190;23849;15945;384009;68713;216233;17988;15985;26410;213002;19122;80859;11746;17916;20893;20723;21942;20708;16178;14873;19347;94185;11853;11658;20527;21938;20193;16402;12520;231549;11520;12168;381319;11492;18669;57319	Gadd45b;Cd86;Ifitm3;Ccnd2;Pnp;Ifitm2;Cd83;Traf1;Plscr1;Pim1;Mxd1;Ifngr1;Fgl2;Klf6;Cxcl10;Glipr2;Ifitm1;Socs2;Ndrg1;Cd79b;Map3k8;Ifitm6;Prnp;Nfkbiz;Anxa4;Myo1f;Bhlhe40;Serpinb9;Tnfrsf9;Serpinb6b;Il1r2;Gsto1;Dennd5a;Tnfrsf21;Rhoc;Alcam;Slc2a3;Tnfrsf1b;S100a1;Itga5;Cd81;Lrrc8d;Plin2;Bmpr2;Batf3;Adam19;Abcb1b;Smpdl3a
IL2_STAT5_SIGNALING	1.339024979	Neutrophil	0.013	0.013	up	17873;16178;17119;18712;213002;17164;80859;66141;15945;26410;12444;11520;24088;21938;80876;18950;22433;22029;14190;22038;18550;15257;17916;20527;11658;16001;279572;20343;15979;21898;21899;11492;12522;231549;15259;212032;12520;12367;17988;57319;11852;16182;17978;20723;16185;23849	Gadd45b;Il1r2;Mxd1;Pim1;Ifitm6;Mapkapk2;Nfkbiz;Ifitm3;Cxcl10;Map3k8;Ccnd2;Plin2;Tlr2;Tnfrsf1b;Ifitm2;Pnp;Xbp1;Traf1;Fgl2;Plscr1;Furin;Hipk1;Myo1f;Slc2a3;Alcam;Igf1r;Tlr13;Sell;Ifngr1;Tlr4;Tlr6;Adam19;Cd83;Lrrc8d;Hipk3;Hk3;Cd81;Casp3;Ndrg1;Smpdl3a;Rhob;Il18r1;Ncoa2;Serpinb9;Il2rb;Klf6
