## Supplementary material for "Single-cell transcriptomics of the naked mole-rat reveals unexpected features of mammalian immunity": TableS19

category	stat	cell.type	p.val	q.val	direction	leading.edge.entrezid	leading.edge.symbol
CHOLESTEROL_HOMEOSTASIS	1.860705435	Mast-cell	0.00073	0.00073	up	56473;16592;68603;60599;12759;68312;16480;20788	Fads2;Fabp5;Pmvk;Tp53inp1;Clu;Gstm2;Jup;Srebf2
UV_RESPONSE_UP	1.859087798	Splenic-monocyte	0.00023	0.000345	up	18035;22143;193740;14281;14778;21354;15368;71807;12349;22042;12843;13039;236511;18671	Nfkbia;LOC101715424;LOC101700637;Fos;Gpx3;LOC101711399;Hmox1;Tars2;Ca2;Tfrc;Col1a2;LOC101717733;Ago1;LOC101705543
APOPTOSIS	1.818061203	Splenic-monocyte	2.00E-05	6.00E-05	up	16176;66141;21857;12759;16905;21858;12494;23882;17210;11820;56338;14778;11518;18611;21354;68312;15368;15507;13198;225849;12475;20655;14062	Il1b;LOC101722087;Timp1;Clu;Lmna;Timp2;Cd38;Gadd45g;Mcl1;App;Txnip;Gpx3;Add1;Pea15;LOC101711399;Gstm2;Hmox1;Hspb1;Ddit3;Ppp2r5b;Cd14;Sod1;F2r
INTERFERON_GAMMA_RESPONSE	1.752654143	Splenic-monocyte	2.00E-05	6.00E-05	up	18035;66141;14293;21928;667370;15900;100038882;12494;69550;18578;14468;56338;15958;19039;16154;17858;14961;12258;672511;16149;14190;109032;21354;11861;14969;12524;209086;22329;234311;14938;231655;17979;17069;14960;18641	Nfkbia;LOC101722087;Fpr1;Tnfaip2;Ifit3;Irf8;Isg15;Cd38;Bst2;Pde4b;LOC101699770;Txnip;Ifit2;Lgals3bp;Il10ra;LOC101708858;LOC101703821;Serping1;Rnf213;Cd74;Fgl2;Sp110;LOC101711399;Arl4a;LOC101705012;Cd86;Samd9;Vcam1;LOC101702087;Gzma;LOC101719334;Ncoa3;Ly6e;LOC101704667;Pfkl
APICAL_JUNCTION	1.695450664	Splenic-monocyte	0.00017	0.00034	up	15896;192176;16332;57278;98932;381921;19264;286940;73178;12524;22329;19261;23880;103733;78334;14026;21810;12843;20410;16400;93737;26412;54126;21933;21841;18613;64540;68810	Icam2;Flna;Inppl1;Bcam;Myl9;Taok2;Ptprc;Flnb;Wasl;Cd86;Vcam1;Sirpa;Fyb;LOC101716093;Cdk19;Evl;Tgfbi;Col1a2;Sorbs3;Itga3;Pard6g;Map4k2;Arhgef7;LOC101697353;Tia1;Pecam1;Tspan4;Nexn
ESTROGEN_RESPONSE_LATE	1.64268031	Splenic-monocyte	0.0014	0.0015	up	15902;16592;53314;17002;192176;20778;21789;20393;14281;286940;11518;15926;12349;67880;98952;26941;63959;13537;21983;66109;106572;13731	Id2;Fabp5;Batf;Ltf;Flna;Scarb1;Tfpi2;Sgk1;Fos;Flnb;Add1;Idh1;Ca2;Dcxr;Fam102a;Slc9a3r1;Slc29a1;Dusp2;Tpbg;Tspan13;Rab31;Emp2
INTERFERON_ALPHA_RESPONSE	1.629517727	Splenic-monocyte	0.0015	0.0015	up	66141;20343;667370;100038882;68487;69550;14468;56338;15958;19039;17858;16149;54199;109032;21354;209086;234311;231655	LOC101722087;Sell;Ifit3;Isg15;Tmem140;Bst2;LOC101699770;Txnip;Ifit2;Lgals3bp;LOC101708858;Cd74;Ccrl2;Sp110;LOC101711399;Samd9;LOC101702087;LOC101719334
