## Supplementary material for "Single-cell transcriptomics of the naked mole-rat reveals unexpected features of mammalian immunity": TableS20

category	description	stat	factor	p.val	q.val	direction	leading.edge.entrezid	leading.edge.symbol
GO:0030593	Neutrophil Chemotaxis	-2.08799349252414	Neutrophil.Ltf.vs.Neutrophil	1.1e-05	0.0064	down	14131;16149;16176;16803;20343;16854	Fcgr2a;Cd74;Il1b;Lbp;Sell;Lgals3
GO:0071621	Granulocyte Chemotaxis	-2.08799349252414	Neutrophil.Ltf.vs.Neutrophil	1.1e-05	0.0064	down	14131;16149;16176;16803;20343;16854	Fcgr2a;Cd74;Il1b;Lbp;Sell;Lgals3
GO:1990266	Neutrophil Migration	-2.05771926412712	Neutrophil.Ltf.vs.Neutrophil	3.1e-05	0.013	down	14131;16149;16176;16803;20343;16854	Fcgr2a;Cd74;Il1b;Lbp;Sell;Lgals3
GO:0071622	Regulation of Granulocyte Chemotaxis	-1.91909272765616	Neutrophil.Ltf.vs.Neutrophil	0.00025	0.042	down	16149;16176;16803;20343	Cd74;Il1b;Lbp;Sell
GO:0002697	Regulation of Immune Effector Process	-1.89756340238754	Neutrophil.Ltf.vs.Neutrophil	7.2e-05	0.022	down	217303;12266;14131;16149;16176;16803;19264;14964;16854	Cd300a;C3;Fcgr2a;Cd74;Il1b;Lbp;Ptprc;LOC101721592;Lgals3
GO:0097529	Myeloid Leukocyte Migration	-1.86299208460674	Neutrophil.Ltf.vs.Neutrophil	0.00011	0.027	down	27226;217303;12768;13202;11629;14131;16149;16176;16803;20343;16854	Pla2g7;Cd300a;Ccr1;Ddt;Aif1;Fcgr2a;Cd74;Il1b;Lbp;Sell;Lgals3
GO:0097530	Granulocyte Migration	-1.85031184375399	Neutrophil.Ltf.vs.Neutrophil	0.00028	0.042	down	14131;16149;16176;16803;20343;16854	Fcgr2a;Cd74;Il1b;Lbp;Sell;Lgals3
GO:0016053	Organic Acid Biosynthetic Process	-1.84230615282188	Neutrophil.Ltf.vs.Neutrophil	0.00081	0.049	down	16149;16176;14645	Cd74;Il1b;Glul
GO:0046394	Carboxylic Acid Biosynthetic Process	-1.84230615282188	Neutrophil.Ltf.vs.Neutrophil	0.00081	0.049	down	16149;16176;14645	Cd74;Il1b;Glul
GO:0071624	Positive Regulation of Granulocyte Chemotaxis	-1.83566910414246	Neutrophil.Ltf.vs.Neutrophil	0.00054	0.047	down	16149;16176;16803;20343	Cd74;Il1b;Lbp;Sell
GO:0090022	Regulation of Neutrophil Chemotaxis	-1.83566910414246	Neutrophil.Ltf.vs.Neutrophil	0.00054	0.047	down	16149;16176;16803;20343	Cd74;Il1b;Lbp;Sell
GO:0090023	Positive Regulation of Neutrophil Chemotaxis	-1.83566910414246	Neutrophil.Ltf.vs.Neutrophil	0.00054	0.047	down	16149;16176;16803;20343	Cd74;Il1b;Lbp;Sell
GO:1902624	Positive Regulation of Neutrophil Migration	-1.83566910414246	Neutrophil.Ltf.vs.Neutrophil	0.00054	0.047	down	16149;16176;16803;20343	Cd74;Il1b;Lbp;Sell
GO:0014015	Positive Regulation of Gliogenesis	-1.82638616601096	Neutrophil.Ltf.vs.Neutrophil	0.00071	0.049	down	12767;16176;15902;22352	Cxcr4;Il1b;Id2;Vim
GO:0014074	Response to Purine-Containing Compound	-1.81285835998896	Neutrophil.Ltf.vs.Neutrophil	0.00086	0.049	down	12916;16176;16477;20343	Crem;Il1b;Junb;Sell
GO:0046683	Response to Organophosphorus	-1.81285835998896	Neutrophil.Ltf.vs.Neutrophil	0.00086	0.049	down	12916;16176;16477;20343	Crem;Il1b;Junb;Sell
GO:0030595	Leukocyte Chemotaxis	-1.77402094831101	Neutrophil.Ltf.vs.Neutrophil	0.00056	0.047	down	12768;13202;11629;14131;16149;16176;16803;20343;16854	Ccr1;Ddt;Aif1;Fcgr2a;Cd74;Il1b;Lbp;Sell;Lgals3
GO:0060326	Cell Chemotaxis	-1.77402094831101	Neutrophil.Ltf.vs.Neutrophil	0.00056	0.047	down	12768;13202;11629;14131;16149;16176;16803;20343;16854	Ccr1;Ddt;Aif1;Fcgr2a;Cd74;Il1b;Lbp;Sell;Lgals3
GO:0042330	Taxis	-1.77177988961039	Neutrophil.Ltf.vs.Neutrophil	0.00025	0.042	down	14251;27226;20354;12768;13202;12767;11629;14131;16149;16176;15902;16803;20343;16854	Flot1;Pla2g7;Sema4d;Ccr1;Ddt;Cxcr4;Aif1;Fcgr2a;Cd74;Il1b;Id2;Lbp;Sell;Lgals3
GO:0071222	Cellular Response to Lipopolysaccharide	-1.73637801738072	Neutrophil.Ltf.vs.Neutrophil	0.00064	0.048	down	22695;18035;387220;17087;56722;16176;16803;12608;12475	Zfp36;Nfkbia;LOC106008480;Ly96;Litaf;Il1b;Lbp;Cebpb;Cd14
GO:0006935	Chemotaxis	-1.72974856890809	Neutrophil.Ltf.vs.Neutrophil	0.00059	0.047	down	14251;27226;20354;12768;13202;12767;11629;14131;16149;16176;16803;20343;16854	Flot1;Pla2g7;Sema4d;Ccr1;Ddt;Cxcr4;Aif1;Fcgr2a;Cd74;Il1b;Lbp;Sell;Lgals3
