## Supplementary material for "Single-cell transcriptomics of the naked mole-rat reveals unexpected features of mammalian immunity": TableS21

category	description	stat	factor	p.val	q.val	direction	leading.edge.entrezid	leading.edge.symbol
GO:0061844	Antimicrobial Humoral Immune Response Mediated by Antimicrobial Peptide	2.19235143567346	Neutrophil.Ltf.vs.Neutrophil	0.00013	0.072	up	20202;17002;12796;20296;21946	S100a9;Ltf;Camp;LOC101697988;Pglyrp1
GO:0035821	Modification of Morphology or Physiology of Other Organism	-2.00479431420065	Neutrophil.Ltf.vs.Neutrophil	3.1e-05	0.042	down	15481;57783;20303;20568	Hspa8;Tnip1;LOC101719030;Slpi
GO:1903900	Regulation of Viral Life Cycle	-1.91571362642692	Neutrophil.Ltf.vs.Neutrophil	0.00016	0.072	down	268373;13205;15481;20568	Ppia;Ddx3x;Hspa8;Slpi
GO:0032945	Negative Regulation of Mononuclear Cell Proliferation	-1.87027717367929	Neutrophil.Ltf.vs.Neutrophil	0.00038	0.076	down	19084;14130;12505;12608	Prkar1a;Fcgr2b;Cd44;Cebpb
GO:0050672	Negative Regulation of Lymphocyte Proliferation	-1.87027717367929	Neutrophil.Ltf.vs.Neutrophil	0.00038	0.076	down	19084;14130;12505;12608	Prkar1a;Fcgr2b;Cd44;Cebpb
GO:0019079	Viral Genome Replication	-1.85661299168905	Neutrophil.Ltf.vs.Neutrophil	0.00051	0.076	down	268373;13205;15481;20568	Ppia;Ddx3x;Hspa8;Slpi
GO:0045069	Regulation of Viral Genome Replication	-1.85661299168905	Neutrophil.Ltf.vs.Neutrophil	0.00051	0.076	down	268373;13205;15481;20568	Ppia;Ddx3x;Hspa8;Slpi
GO:0051817	Modification of Morphology or Physiology of Other Organism Involved in Symbiotic Interaction	-1.84565157129004	Neutrophil.Ltf.vs.Neutrophil	0.00051	0.076	down	15481;57783;20303	Hspa8;Tnip1;LOC101719030
GO:0070098	Chemokine-Mediated Signaling Pathway	-1.83138585536308	Neutrophil.Ltf.vs.Neutrophil	0.00061	0.082	down	12768;20303	Ccr1;LOC101719030
GO:0050792	Regulation of Viral Process	-1.82203468125171	Neutrophil.Ltf.vs.Neutrophil	5e-04	0.076	down	22695;268373;13205;15481;20303;20568	Zfp36;Ppia;Ddx3x;Hspa8;LOC101719030;Slpi
