## Supplementary material for "Single-cell transcriptomics of the naked mole-rat reveals unexpected features of mammalian immunity": TableS22

category	stat	cell.type	p.val	q.val	direction	leading.edge.entrezid	leading.edge.symbol
INTERFERON_ALPHA_RESPONSE	2.230721542	NK-cell	1.20E-05	2.40E-05	up	68713;217069;244183;12977;15958;56791;23962;17454;246727;667370;71586;231655;15945;58185;20343;76933;231712;209387;54123;229003;67775;22038;74735;100038882;24110;16190;16362;319236;17472;16168;234311;229900;80876;547253;15959	Ifitm1;Trim25;Trim30b;Csf1;Ifit2;Ube2l6;Oasl2;Mov10;Oas3;Ifit3b;Ifih1;Oasl1;Cxcl10;Rsad2;Sell;Ifi27l2a;Trafd1;Trim30d;Irf7;Helz2;Rtp4;Plscr1;Trim14;Isg15;Usp18;Il4ra;Irf1;Trim12c;Gbp4;Il15;Ddx60;Gbp7;Ifitm2;Parp14;Ifit3
INTERFERON_GAMMA_RESPONSE	2.159633898	NK-cell	1.10E-05	2.40E-05	up	16169;68713;217069;12984;14293;14289;60533;14102;20344;22271;15958;56791;15957;23962;12702;246727;667370;71586;12983;231655;17748;15945;58185;12575;15900;18712;14938;18035;27007;76933;231712;230073;12515;98999;54123;12703;50523;14190;229003;67775;22038;74735;100038882;24110;16190;16362;17472;16963;16168;15894;18950;234311;20656;229900;80876;547253;16452;15959;18578	Il15ra;Ifitm1;Trim25;Csf2rb2;Fpr1;Fpr2;Cd274;Fas;Selp;Upp1;Ifit2;Ube2l6;Ifit1;Oasl2;Socs3;Oas3;Ifit3b;Ifih1;Csf2rb;Oasl1;Mt1;Cxcl10;Rsad2;Cdkn1a;Irf8;Pim1;Gzma;Nfkbia;Klrk1;Ifi27l2a;Trafd1;Ddx58;Cd69;Znfx1;Irf7;Socs1;Lats2;Fgl2;Helz2;Rtp4;Plscr1;Trim14;Isg15;Usp18;Il4ra;Irf1;Gbp4;Xcl1;Il15;Icam1;Pnp;Ddx60;Sod2;Gbp7;Ifitm2;Parp14;Jak2;Ifit3;Pde4b
IL6_JAK_STAT3_SIGNALING	2.156037958	NK-cell	1.20E-05	2.40E-05	up	16169;24088;21812;12986;15368;12768;12984;21926;12475;14102;12982;20310;12977;12702;50498;16178;12983;15945;16176;18712;12703;12402;16476;16190;56744;16362	Il15ra;Tlr2;Tgfbr1;Csf3r;Hmox1;Ccr1;Csf2rb2;Tnf;Cd14;Fas;Csf2ra;Cxcl2;Csf1;Socs3;Ebi3;Il1r2;Csf2rb;Cxcl10;Il1b;Pim1;Socs1;Cbl;Jun;Il4ra;Pf4;Irf1
INFLAMMATORY_RESPONSE	1.952755985	NK-cell	3.40E-05	5.10E-05	up	16169;24088;21812;20530;12986;108960;12273;68713;14293;14289;13733;12475;16402;12977;279572;50498;15162;15945;12575;16176;20343;18035;12515;54123;67775;17119;23849;16190;16362;16168;15894;19267;56212;16174;20354	Il15ra;Tlr2;Tgfbr1;Slc31a2;Csf3r;Irak2;C5ar1;Ifitm1;Fpr1;Fpr2;Adgre1;Cd14;Itga5;Csf1;Tlr13;Ebi3;Hck;Cxcl10;Cdkn1a;Il1b;Sell;Nfkbia;Cd69;Irf7;Rtp4;Mxd1;Klf6;Il4ra;Irf1;Il15;Icam1;Ptpre;Rhog;Il18rap;Sema4d
ALLOGRAFT_REJECTION	1.77499111	NK-cell	0.00069	0.000828	up	16159;24088;80719;12768;21926;14102;12525;12977;279572;14130;15162;16176;14939;15900;14938;19264;12774;54123;12703;17086;20303;12444;16408;16190;56744;14191;21682;12051;16168;12772;15894;16174;23880;14744;229900;14131;16452	Il12a;Tlr2;Igsf6;Ccr1;Tnf;Fas;Cd8a;Csf1;Tlr13;Fcgr2b;Hck;Il1b;Gzmb;Irf8;Gzma;Ptprc;Ccr5;Irf7;Socs1;Ncr1;Ccl4;Ccnd2;Itgal;Il4ra;Pf4;Fgr;Tec;Bcl3;Il15;Ccr2;Icam1;Il18rap;Fyb;Gpr65;Gbp7;Fcgr3;Jak2
TNFA_SIGNALING_VIA_NFKB	1.692608946	NK-cell	0.00088	0.00088	up	11910;16169;24088;384783;17118;71712;211770;12609;21926;20310;227659;12977;13660;15958;12702;71586;15945;12575;16176;18035;20723;16477;56193;15902;230073;15936;12515;20303;21807;20850;54446;17119;16476;23849;21847;16362;17873;12051;15894;19267;20708;20656;240672;22695	Atf3;Il15ra;Tlr2;Irs2;Marcks;Dram1;Trib1;Cebpd;Tnf;Cxcl2;Slc2a6;Csf1;Ehd1;Ifit2;Socs3;Ifih1;Cxcl10;Cdkn1a;Il1b;Nfkbia;Serpinb9;Junb;Plek;Id2;Ddx58;Ier2;Cd69;Ccl4;Tsc22d1;Stat5a;Nfat5;Mxd1;Jun;Klf6;Klf10;Irf1;Gadd45b;Bcl3;Icam1;Ptpre;Serpinb6b;Sod2;Dusp5;Zfp36
