## Supplementary material for "Single-cell transcriptomics of the naked mole-rat reveals unexpected features of mammalian immunity": TableS23

category	stat	cell.type	p.val	q.val	direction	leading.edge.entrezid	leading.edge.symbol
INTERFERON_ALPHA_RESPONSE	2.7114799	T-cell	1.00E-05	2.50E-05	up	100038882;14469;229900;54123;57444;17472;15959;67775;547253;67138;24110;16362;234311;76933;58185;23962;66141;236573;667370;231712;246727;71586;319236;209387;15958;55932;17454;231655;20847;15945;56338;20343;68487;229003;56791;246728;217069;22169;54199;74735;244183;100121;268749;23961	Isg15;Gbp2;Gbp7;Irf7;Isg20;Gbp4;Ifit3;Rtp4;Parp14;Herc6;Usp18;Irf1;Ddx60;Ifi27l2a;Rsad2;Oasl2;Ifitm3;Gbp9;Ifit3b;Trafd1;Oas3;Ifih1;Trim12c;Trim30d;Ifit2;Gbp3;Mov10;Oasl1;Stat2;Cxcl10;Txnip;Sell;Tmem140;Helz2;Ube2l6;Oas2;Trim25;Cmpk2;Ccrl2;Trim14;Trim30b;Tdrd7;Rnf31;Oas1b
INTERFERON_ALPHA_RESPONSE	2.628720364	B-cell	1.00E-05	3.40E-05	up	76933;66141;54123;100038882;57444;15959;67775;16362;209387;547253;231712;67138;56791;229900;24110;14469;319236;231655;20343;15958;23962;17472;58185;667370;22169;244183;229003;20847;236573;22038;217069;234311;246727;55932;71586;17454;100121;68487;54199;15945;268749;12977;80876;16168	Ifi27l2a;Ifitm3;Irf7;Isg15;Isg20;Ifit3;Rtp4;Irf1;Trim30d;Parp14;Trafd1;Herc6;Ube2l6;Gbp7;Usp18;Gbp2;Trim12c;Oasl1;Sell;Ifit2;Oasl2;Gbp4;Rsad2;Ifit3b;Cmpk2;Trim30b;Helz2;Stat2;Gbp9;Plscr1;Trim25;Ddx60;Oas3;Gbp3;Ifih1;Mov10;Tdrd7;Tmem140;Ccrl2;Cxcl10;Rnf31;Csf1;Ifitm2;Il15
INTERFERON_GAMMA_RESPONSE	2.541772122	Monocyte	1.00E-05	2.33E-05	up	15957;15959;57444;71586;58185;24110;12702;246727;22169;67138;231655;20304;15945;672511;14469;16190;230073;14289;229898;229900;56791;60533;234311;17748;12703;20296;14129;231712;12363;15958;667370;23962;59027;67775;547253;14293;98999;12575;21929;14102;66552;229003;20847;667373;16169;18950;55932;78388;434341;246728;100038882;14998;17874;27007;18712;12515;22038;14190;68713;16452;16362;12983;236573;18…	Ifit1;Ifit3;Isg20;Ifih1;Rsad2;Usp18;Socs3;Oas3;Cmpk2;Herc6;Oasl1;Ccl5;Cxcl10;Rnf213;Gbp2;Il4ra;Ddx58;Fpr2;Gbp5;Gbp7;Ube2l6;Cd274;Ddx60;Mt1;Socs1;Ccl2;Fcgr1;Trafd1;Casp4;Ifit2;Ifit3b;Oasl2;Nampt;Rtp4;Parp14;Fpr1;Znfx1;Cdkn1a;Tnfaip3;Fas;Sppl2a;Helz2;Stat2;Ifit1bl1;Il15ra;Pnp;Gbp3;Mvp;Nlrc5;Oas2;Isg15;H2-DMa;Myd88;Klrk1;Pim1;Cd69;Plscr1;Fgl2;Ifitm1;Jak2;Irf1;Csf2rb;Gbp9;Nfkbia;Upp1;Lcp2;St8sia4;Gbp…
INTERFERON_GAMMA_RESPONSE	2.443153745	B-cell	1.00E-05	3.40E-05	up	76933;66141;54123;100038882;57444;15959;12515;67775;16362;547253;231712;67138;56791;229900;15900;24110;12702;12703;672511;18712;14469;231655;15958;23962;15957;667373;17472;230073;14998;14960;58185;12363;14961;59027;667370;22169;229003;20847;236573;22038;217069;18035;60533;98999;234311;246727;78388;434341;55932;71586;100121;20656;14190;17874;66552;229898;12575;15945;18578;268749;12983;80876;16168;…	Ifi27l2a;Ifitm3;Irf7;Isg15;Isg20;Ifit3;Cd69;Rtp4;Irf1;Parp14;Trafd1;Herc6;Ube2l6;Gbp7;Irf8;Usp18;Socs3;Socs1;Rnf213;Pim1;Gbp2;Oasl1;Ifit2;Oasl2;Ifit1;Ifit1bl1;Gbp4;Ddx58;H2-DMa;H2-Aa;Rsad2;Casp4;H2-Ab1;Nampt;Ifit3b;Cmpk2;Helz2;Stat2;Gbp9;Plscr1;Trim25;Nfkbia;Cd274;Znfx1;Ddx60;Oas3;Mvp;Nlrc5;Gbp3;Ifih1;Tdrd7;Sod2;Fgl2;Myd88;Sppl2a;Gbp5;Cdkn1a;Cxcl10;Pde4b;Rnf31;Csf2rb;Ifitm2;Il15;Pnp;Icam1;Vamp5;T…
INTERFERON_ALPHA_RESPONSE	2.418126216	Monocyte	1.00E-05	2.33E-05	up	15959;57444;71586;58185;24110;246727;22169;67138;231655;15945;14469;209387;16190;229900;56791;234311;231712;15958;667370;23962;67775;244183;547253;229003;20847;319236;55932;246728;100038882;22038;68713;16362;236573;17454;54199;17472;16168;23961;213002;100121;217069	Ifit3;Isg20;Ifih1;Rsad2;Usp18;Oas3;Cmpk2;Herc6;Oasl1;Cxcl10;Gbp2;Trim30d;Il4ra;Gbp7;Ube2l6;Ddx60;Trafd1;Ifit2;Ifit3b;Oasl2;Rtp4;Trim30b;Parp14;Helz2;Stat2;Trim12c;Gbp3;Oas2;Isg15;Plscr1;Ifitm1;Irf1;Gbp9;Mov10;Ccrl2;Gbp4;Il15;Oas1b;Ifitm6;Tdrd7;Trim25
INTERFERON_GAMMA_RESPONSE	2.386531333	T-cell	1.00E-05	2.50E-05	up	100038882;15957;14469;229900;54123;57444;17472;15959;67775;547253;12703;67138;12515;24110;667373;16362;234311;12702;76933;58185;672511;23962;66141;236573;667370;229898;231712;230073;246727;71586;18035;15958;60533;55932;59027;231655;14102;20847;15945;56338;229003;18712;56791;246728;217069;98999;14938;22169;21929;17874;15894;434341;66552;12363;74735;78388;14960;14961;100121;268749;15900;14998	Isg15;Ifit1;Gbp2;Gbp7;Irf7;Isg20;Gbp4;Ifit3;Rtp4;Parp14;Socs1;Herc6;Cd69;Usp18;Ifit1bl1;Irf1;Ddx60;Socs3;Ifi27l2a;Rsad2;Rnf213;Oasl2;Ifitm3;Gbp9;Ifit3b;Gbp5;Trafd1;Ddx58;Oas3;Ifih1;Nfkbia;Ifit2;Cd274;Gbp3;Nampt;Oasl1;Fas;Stat2;Cxcl10;Txnip;Helz2;Pim1;Ube2l6;Oas2;Trim25;Znfx1;Gzma;Cmpk2;Tnfaip3;Myd88;Icam1;Nlrc5;Sppl2a;Casp4;Trim14;Mvp;H2-Aa;H2-Ab1;Tdrd7;Rnf31;Irf8;H2-DMa
INTERFERON_ALPHA_RESPONSE	2.29334961	Neutrophil	1.00E-05	5.00E-05	up	58185;100038882;213002;57444;54123;67775;14469;23962;66141;244183;234311;209387;246727;15959;80876;56791;231712;22169;667370;229900;231655;547253;24110;56338;16190;54199;71586;22038;319236;67138;15007;236573;76933;20847;20343;229003;246728;16362;217069;55932;15958	Rsad2;Isg15;Ifitm6;Isg20;Irf7;Rtp4;Gbp2;Oasl2;Ifitm3;Trim30b;Ddx60;Trim30d;Oas3;Ifit3;Ifitm2;Ube2l6;Trafd1;Cmpk2;Ifit3b;Gbp7;Oasl1;Parp14;Usp18;Txnip;Il4ra;Ccrl2;Ifih1;Plscr1;Trim12c;Herc6;H2-Q10;Gbp9;Ifi27l2a;Stat2;Sell;Helz2;Oas2;Irf1;Trim25;Gbp3;Ifit2
INTERFERON_GAMMA_RESPONSE	2.134206001	Neutrophil	1.00E-05	5.00E-05	up	58185;18035;100038882;213002;57444;15957;20656;54123;18712;67775;14469;14289;23962;14293;66141;12363;234311;14102;246727;66552;15959;80876;56791;231712;59027;12702;14190;22169;667370;230073;229900;672511;231655;547253;24110;56338;16190;22271;18950;98999;20452;12703;71586;22038;67138;15007;107607;236573;16822;60533;76933;20847;21929;20304;229003;12983;246728;16362;217069;434341;53620;15894;55932;1…	Rsad2;Nfkbia;Isg15;Ifitm6;Isg20;Ifit1;Sod2;Irf7;Pim1;Rtp4;Gbp2;Fpr2;Oasl2;Fpr1;Ifitm3;Casp4;Ddx60;Fas;Oas3;Sppl2a;Ifit3;Ifitm2;Ube2l6;Trafd1;Nampt;Socs3;Fgl2;Cmpk2;Ifit3b;Ddx58;Gbp7;Rnf213;Oasl1;Parp14;Usp18;Txnip;Il4ra;Upp1;Pnp;Znfx1;St8sia4;Socs1;Ifih1;Plscr1;Herc6;H2-Q10;Nod1;Gbp9;Lcp2;Cd274;Ifi27l2a;Stat2;Tnfaip3;Ccl5;Helz2;Csf2rb;Oas2;Irf1;Trim25;Nlrc5;Vamp5;Icam1;Gbp3;Ifit2
TNFA_SIGNALING_VIA_NFKB	2.038901241	B-cell	1.00E-05	3.40E-05	up	12515;16362;16476;12702;17869;15958;230073;12051;59027;12522;56722;216850;56193;18035;15902;16477;13537;12505;17119;99929;71586;13660;26410;19252;211770;240672;16197;20656;75234;17872;11910;54199;12575;16176;22695;11852;18024;15945;17210;18578;16173;12977;12608;16601;22151;170768;21807;15894;21926;20303;20620;56708;23872;20971;21847;18030;18793;20723;20310;16169;12633;11303;21929;15936;15370;1593…	Cd69;Irf1;Jun;Socs3;Myc;Ifit2;Ddx58;Bcl3;Nampt;Cd83;Litaf;Kdm6b;Plek;Nfkbia;Id2;Junb;Dusp2;Cd44;Mxd1;Tiparp;Ifih1;Ehd1;Map3k8;Dusp1;Trib1;Dusp5;Il7r;Sod2;Rnf19b;Ppp1r15a;Atf3;Ccrl2;Cdkn1a;Il1b;Zfp36;Rhob;Nfe2l2;Cxcl10;Mcl1;Pde4b;Il18;Csf1;Cebpb;Klf9;Tubb2a;Pfkfb3;Tsc22d1;Icam1;Tnf;Ccl4;Plk2;Clcf1;Ets2;Sdc4;Klf10;Nfil3;Plaur;Serpinb9;Cxcl2;Il15ra;Cflar;Abca1;Tnfaip3;Ier2;Nr4a1;Ier3;Gadd45b;Cd80;He…
IL6_JAK_STAT3_SIGNALING	1.956944811	Monocyte	1.00E-05	2.33E-05	up	12702;15945;16190;12475;16176;12703;50498;14102;20847;16178;16169;21938;26410;12986;12768;17874;18712;21926;16452;16362;12983;15368;16476;16172;12505;16184;17000;56744;24088;12527;21812;320207	Socs3;Cxcl10;Il4ra;Cd14;Il1b;Socs1;Ebi3;Fas;Stat2;Il1r2;Il15ra;Tnfrsf1b;Map3k8;Csf3r;Ccr1;Myd88;Pim1;Tnf;Jak2;Irf1;Csf2rb;Hmox1;Jun;Il17ra;Cd44;Il2ra;Ltbr;Pf4;Tlr2;Cd9;Tgfbr1;Pik3r5
COAGULATION	1.915753513	Neutrophil	1.00E-05	5.00E-05	up	56193;56644;21825;12266;17395;12527;18550;16784;16952;56744;13030;93691;227753;67603;22041;14191;14701	Plek;Clec7a;Thbs1;C3;Mmp9;Cd9;Furin;Lamp2;Anxa1;Pf4;Ctsb;Klf7;Gsn;Dusp6;Trf;Fgr;Gng12
APOPTOSIS	1.914789764	B-cell	1.00E-05	3.40E-05	up	66141;12444;57444;12515;16362;16476;12363;16905;58801;12505;227753;12125;12576;20656;11910;13198;12575;16176;11852;17210;16173;80876;21926;97165;12122;14102;68713;12633;12048;74256;20230;235293;15937;17873;12475;18003;19401;20515;19165;213002;13197	Ifitm3;Ccnd2;Isg20;Cd69;Irf1;Jun;Casp4;Lmna;Pmaip1;Cd44;Gsn;Bcl2l11;Cdkn1b;Sod2;Atf3;Ddit3;Cdkn1a;Il1b;Rhob;Mcl1;Il18;Ifitm2;Tnf;Hmgb2;Bid;Fas;Ifitm1;Cflar;Bcl2l1;Cyld;Satb1;Sc5d;Ier3;Gadd45b;Cd14;Nedd9;Rara;Slc20a1;Psen2;Ifitm6;Gadd45a
TNFA_SIGNALING_VIA_NFKB	1.824446302	Monocyte	1.00E-05	2.33E-05	up	12045;71586;13537;12702;20971;12047;12044;20303;17119;20304;15945;13660;230073;16176;20296;15937;15958;19252;17873;57783;59027;12575;21929;12608;16169;17118;26410;56193;211770;170768;16173;23872;230738;12515;21926;16362;99929;15902;12633;18035;56644;18788;16476;75234;54199;71712;227659;17869;54446;12609;14281;22695;22290;18024;12505;56386;18793;21807;12519;23849;105787;18578;19267;24088;12051;125…	Bcl2a1b;Ifih1;Dusp2;Socs3;Sdc4;Bcl2a1d;Bcl2a1a;Ccl4;Mxd1;Ccl5;Cxcl10;Ehd1;Ddx58;Il1b;Ccl2;Ier3;Ifit2;Dusp1;Gadd45b;Tnip1;Nampt;Cdkn1a;Tnfaip3;Cebpb;Il15ra;Marcks;Map3k8;Plek;Trib1;Pfkfb3;Il18;Ets2;Zc3h12a;Cd69;Tnf;Irf1;Tiparp;Id2;Cflar;Nfkbia;Clec7a;Serpinb2;Jun;Rnf19b;Ccrl2;Dram1;Slc2a6;Myc;Nfat5;Cebpd;Fos;Zfp36;Uty;Nfe2l2;Cd44;B4galt6;Plaur;Tsc22d1;Cd80;Klf6;Prkaa1;Pde4b;Ptpre;Tlr2;Bcl3;Cd83;Nf…
IL6_JAK_STAT3_SIGNALING	1.789930511	T-cell	1.00E-05	2.50E-05	up	12703;16362;12702;16476;14102;20847;16195;15945;18712;26410;17874;16172;12527;16176;12402;56744;16184;16452;20310;21938;16178;50498;12505;19247;16416;11479;16182;21926	Socs1;Irf1;Socs3;Jun;Fas;Stat2;Il6st;Cxcl10;Pim1;Map3k8;Myd88;Il17ra;Cd9;Il1b;Cbl;Pf4;Il2ra;Jak2;Cxcl2;Tnfrsf1b;Il1r2;Ebi3;Cd44;Ptpn11;Itgb3;Acvr1b;Il18r1;Tnf
ANGIOGENESIS	1.769556665	Neutrophil	0.0022	0.003666667	up	56644;11820;12444;56744;21946	Clec7a;App;Ccnd2;Pf4;Pglyrp1
ALLOGRAFT_REJECTION	1.758424446	T-cell	1.00E-05	2.50E-05	up	14469;229900;54123;12703;12502;12444;12500;14102;12501;12051;12487;14939;14744;14938;15894;23880;19073;21947;12516;14960;192176;20303;15900;14998;16643;16176;12518;56744;16184;16452;12526;19264;12774;12772;15162;19247;20304;21899;56501;20452;21926;279572;17179;16822;15000	Gbp2;Gbp7;Irf7;Socs1;Cd3g;Ccnd2;Cd3d;Fas;Cd3e;Bcl3;Cd28;Gzmb;Gpr65;Gzma;Icam1;Fyb;Srgn;Cd40lg;Cd7;H2-Aa;Flna;Ccl4;Irf8;H2-DMa;Klrd1;Il1b;Cd79a;Pf4;Il2ra;Jak2;Cd8b1;Ptprc;Ccr5;Ccr2;Hck;Ptpn11;Ccl5;Tlr6;Elf4;St8sia4;Tnf;Tlr13;Matk;Lcp2;H2-DMb2
UNFOLDED_PROTEIN_RESPONSE	1.749532568	B-cell	0.00051	0.00108375	up	15957;667373;27362;226641;11910;13685;50911;12608;22151;54124;192193;50907;109019;50527;71807	Ifit1;Ifit1bl1;Dnajb9;Atf6;Atf3;Eif4ebp1;Exosc9;Cebpb;Tubb2a;Cks1b;Edem1;Preb;Nabp1;Ero1l;Tars2
IL6_JAK_STAT3_SIGNALING	1.738132147	Neutrophil	4.00E-05	0.000125	up	16178;12475;18712;20310;50498;14102;12702;12986;16190;26410;12527;24088;21938;12768;56744;12703;20847;16176;12983;16476;16362;15368;12505;16169;21926;320207;16452	Il1r2;Cd14;Pim1;Cxcl2;Ebi3;Fas;Socs3;Csf3r;Il4ra;Map3k8;Cd9;Tlr2;Tnfrsf1b;Ccr1;Pf4;Socs1;Stat2;Il1b;Csf2rb;Jun;Irf1;Hmox1;Cd44;Il15ra;Tnf;Pik3r5;Jak2
APOPTOSIS	1.737160081	Neutrophil	2.00E-05	8.00E-05	up	213002;57444;15937;12475;20656;17873;66141;12363;14102;80876;97165;11820;56338;12444;12633;12576;16952;16854;14782;12048;227753;16176;16476;11798;20229;16362;21858;15368;19063;12505;20230;13197;11852;21926;17210;12515;24014;16173	Ifitm6;Isg20;Ier3;Cd14;Sod2;Gadd45b;Ifitm3;Casp4;Fas;Ifitm2;Hmgb2;App;Txnip;Ccnd2;Cflar;Cdkn1b;Anxa1;Lgals3;Gsr;Bcl2l1;Gsn;Il1b;Jun;Xiap;Sat1;Irf1;Timp2;Hmox1;Ppt1;Cd44;Satb1;Gadd45a;Rhob;Tnf;Mcl1;Cd69;Rnasel;Il18
TNFA_SIGNALING_VIA_NFKB	1.724811765	Neutrophil	1.00E-05	5.00E-05	up	18035;15937;17119;56193;20656;20310;17873;12045;19252;56644;17118;12044;12608;20303;59027;12702;14281;18024;230073;18793;211770;12633;26410;13660;24088;12609;22695;12051;23872;12047;15370;15902;20527;54199;71586;57783;99929;75234;230738;170768;23849;16176;21929;20304;16476;11303;20229;21807;18030;16362;15894;15958;12505;13197;11852;13537;16169;21926;20393;17210;20623;12515;16173;19267;270198;2062…	Nfkbia;Ier3;Mxd1;Plek;Sod2;Cxcl2;Gadd45b;Bcl2a1b;Dusp1;Clec7a;Marcks;Bcl2a1a;Cebpb;Ccl4;Nampt;Socs3;Fos;Nfe2l2;Ddx58;Plaur;Trib1;Cflar;Map3k8;Ehd1;Tlr2;Cebpd;Zfp36;Bcl3;Ets2;Bcl2a1d;Nr4a1;Id2;Slc2a3;Ccrl2;Ifih1;Tnip1;Tiparp;Rnf19b;Zc3h12a;Pfkfb3;Klf6;Il1b;Tnfaip3;Ccl5;Jun;Abca1;Sat1;Tsc22d1;Nfil3;Irf1;Icam1;Ifit2;Cd44;Gadd45a;Rhob;Dusp2;Il15ra;Tnf;Sgk1;Mcl1;Snrk;Cd69;Il18;Ptpre;Pfkfb4;Plk2;Dennd5…
IL2_STAT5_SIGNALING	1.720082259	Monocyte	1.00E-05	2.33E-05	up	17119;15945;16190;229900;12703;12444;17873;16178;21938;18950;11520;20430;26410;55932;17164;18712;53314;22038;14190;68713;16402;236573;18550;14744;80859;17916;12700;17869;22433;17472;21817;15900;69863;213002;12048;12505;16184;212032;23849;216233;24088;12522;18030;216197;170744;20723;231549;21664;20343;12333;22163;19347;15257;384009;20893;20443;20344;279572	Mxd1;Cxcl10;Il4ra;Gbp7;Socs1;Ccnd2;Gadd45b;Il1r2;Tnfrsf1b;Pnp;Plin2;Cyfip1;Map3k8;Gbp3;Mapkapk2;Pim1;Batf;Plscr1;Fgl2;Ifitm1;Itga5;Gbp9;Furin;Gpr65;Nfkbiz;Myo1f;Cish;Myc;Xbp1;Gbp4;Tgm2;Irf8;Ttc39b;Ifitm6;Bcl2l1;Cd44;Il2ra;Hk3;Klf6;Socs2;Tlr2;Cd83;Nfil3;Ckap4;Tlr8;Serpinb9;Lrrc8d;Phlda1;Sell;Capn1;Tnfrsf4;Dennd5a;Hipk1;Glipr2;Bhlhe40;St3gal4;Selp;Tlr13
INFLAMMATORY_RESPONSE	1.697868626	Monocyte	1.00E-05	2.33E-05	up	17119;20304;15945;16190;14289;12475;16176;20296;50498;59027;67775;14293;12273;12575;16169;21938;20530;15162;54483;16173;12986;19204;12515;68713;16362;16402;18035;56644;54199;16822;17869;216799;16168;18173;213002;18793;23849;18578;19267;24088;18413;50778;21812;20343;320207;16174;16561;108960;23845	Mxd1;Ccl5;Cxcl10;Il4ra;Fpr2;Cd14;Il1b;Ccl2;Ebi3;Nampt;Rtp4;Fpr1;C5ar1;Cdkn1a;Il15ra;Tnfrsf1b;Slc31a2;Hck;Mefv;Il18;Csf3r;Ptafr;Cd69;Ifitm1;Irf1;Itga5;Nfkbia;Clec7a;Ccrl2;Lcp2;Myc;Nlrp3;Il15;Slc11a1;Ifitm6;Plaur;Klf6;Pde4b;Ptpre;Tlr2;Osm;Rgs1;Tgfbr1;Sell;Pik3r5;Il18rap;Kif1b;Irak2;Clec5a
COMPLEMENT	1.670814222	Neutrophil	5.00E-05	0.000125	up	56193;54123;18712;20310;56644;15162;12363;12608;14127;12266;18793;13660;13033;16784;14702;13030;16854;22038;67603;16822;22041;14191;21929;20304;18129;16362;21858;14710;227960;16409;109711;56212;320207;16563;24136;16452	Plek;Irf7;Pim1;Cxcl2;Clec7a;Hck;Casp4;Cebpb;Fcer1g;C3;Plaur;Ehd1;Ctsd;Lamp2;Gng2;Ctsb;Lgals3;Plscr1;Dusp6;Lcp2;Trf;Fgr;Tnfaip3;Ccl5;Notch2;Irf1;Timp2;Gngt2;Gca;Itgam;Actn1;Rhog;Pik3r5;Kif2a;Zeb2;Jak2
ALLOGRAFT_REJECTION	1.665239409	Monocyte	3.00E-05	6.00E-05	up	20303;20304;14469;16190;16176;229900;12703;20296;12444;14102;12774;14130;15162;16173;12772;14998;12768;21926;16452;14744;16822;20452;18636;216799;14999;16168;15900;16159;14960;16184;12519;56744;14191;12518;24088;12051;192176;23880;19264;16174;14939;11651;21682	Ccl4;Ccl5;Gbp2;Il4ra;Il1b;Gbp7;Socs1;Ccl2;Ccnd2;Fas;Ccr5;Fcgr2b;Hck;Il18;Ccr2;H2-DMa;Ccr1;Tnf;Jak2;Gpr65;Lcp2;St8sia4;Cfp;Nlrp3;H2-DMb1;Il15;Irf8;Il12a;H2-Aa;Il2ra;Cd80;Pf4;Fgr;Cd79a;Tlr2;Bcl3;Flna;Fyb;Ptprc;Il18rap;Gzmb;Akt1;Tec
IL2_STAT5_SIGNALING	1.638630996	B-cell	1.00E-05	3.40E-05	up	66141;12444;229900;15900;17869;12703;18712;20343;17472;12522;236573;22038;384009;15277;14744;12505;55932;17119;26410;14190;80859;21938;11852;15945;16184;12977;80876;18950;21936;53314;15259;216197;12700;18030;20723;16178;68713;12048	Ifitm3;Ccnd2;Gbp7;Irf8;Myc;Socs1;Pim1;Sell;Gbp4;Cd83;Gbp9;Plscr1;Glipr2;Hk2;Gpr65;Cd44;Gbp3;Mxd1;Map3k8;Fgl2;Nfkbiz;Tnfrsf1b;Rhob;Cxcl10;Il2ra;Csf1;Ifitm2;Pnp;Tnfrsf18;Batf;Hipk3;Ckap4;Cish;Nfil3;Serpinb9;Il1r2;Ifitm1;Bcl2l1
INFLAMMATORY_RESPONSE	1.628866935	Neutrophil	5.00E-05	0.000125	up	18035;213002;17119;12475;54123;67775;14289;14293;66141;56644;15162;50498;80876;59027;12986;18793;16190;24088;21938;54199;18413;19204;108960;13733;23849;16822;16176;20343;20304;20530;11303;54483;16362;15894;56212;16169;320207;12515;18173;16173;378425;16174;64008;19267;19165;16168;12575;235574;23845;16561	Nfkbia;Ifitm6;Mxd1;Cd14;Irf7;Rtp4;Fpr2;Fpr1;Ifitm3;Clec7a;Hck;Ebi3;Ifitm2;Nampt;Csf3r;Plaur;Il4ra;Tlr2;Tnfrsf1b;Ccrl2;Osm;Ptafr;Irak2;Adgre1;Klf6;Lcp2;Il1b;Sell;Ccl5;Slc31a2;Abca1;Mefv;Irf1;Icam1;Rhog;Il15ra;Pik3r5;Cd69;Slc11a1;Il18;Nlrp12;Il18rap;Aqp9;Ptpre;Psen2;Il15;Cdkn1a;Atp2c1;Clec5a;Kif1b
P53_PATHWAY	1.626140594	Neutrophil	6.00E-05	0.000133333	up	15937;17119;14102;17164;231712;14281;14667;11820;56338;72065;12444;13033;22271;50708;26570;230233;12703;22591;75234;20430;21452;16476;20229;21807;18129;15368;71665;13197;21953;71795;217344;19267;22057;20620;319171;12795;18081;17250;12575	Ier3;Mxd1;Fas;Mapkapk2;Trafd1;Fos;Gm2a;App;Txnip;Rap2c;Ccnd2;Ctsd;Upp1;Hist1h1c;Slc7a11;Ikbkap;Socs1;Xpc;Rnf19b;Cyfip1;Tcn2;Jun;Sat1;Tsc22d1;Notch2;Hmox1;Fuca1;Gadd45a;Tnni2;Pitpnc1;Rhbdf2;Ptpre;Tob1;Plk2;Hist1h2ap;Plk3;Ninj1;Abcc1;Cdkn1a
MYC_TARGETS_V2	1.621673941	B-cell	0.012	0.012	up	17869;15277;13537;12571;26408	Myc;Hk2;Dusp2;Cdk6;Map3k5
COAGULATION	1.614616091	Monocyte	0.0021	0.003266667	up	56193;21825;56644;18550;18788;14268;93691;67603;14701;17394;22041;16784;227753;13030;56744;14191;12527;67898;12333	Plek;Thbs1;Clec7a;Furin;Serpinb2;Fn1;Klf7;Dusp6;Gng12;Mmp8;Trf;Lamp2;Gsn;Ctsb;Pf4;Fgr;Cd9;Pef1;Capn1
ANGIOGENESIS	1.611027405	Monocyte	0.013	0.013	up	12444;16402;56644;11820;20198;56744;21946	Ccnd2;Itga5;Clec7a;App;S100a4;Pf4;Pglyrp1
PI3K_AKT_MTOR_SIGNALING	1.610097307	B-cell	0.0022	0.00374	up	15162;20847;20491;12576;12571;12767;17874;13198;434768;12575;26417;11841;110157;11651;26397;110355;57257;19247	Hck;Stat2;Sla;Cdkn1b;Cdk6;Cxcr4;Myd88;Ddit3;Rhox8;Cdkn1a;Mapk3;Arf2;Raf1;Akt1;Map2k3;Grk2;Vav3;Ptpn11
INFLAMMATORY_RESPONSE	1.606121182	B-cell	5.00E-05	0.000141667	up	66141;54123;12515;67775;16362;17869;15162;20343;59027;18035;17119;16197;54199;21938;12575;16176;15945;18578;16173;12977;80876;16168;15894;18413;20354;18793;68713;16169;11303;110157;19204;12475;19267;14293;14289;19165;213002	Ifitm3;Irf7;Cd69;Rtp4;Irf1;Myc;Hck;Sell;Nampt;Nfkbia;Mxd1;Il7r;Ccrl2;Tnfrsf1b;Cdkn1a;Il1b;Cxcl10;Pde4b;Il18;Csf1;Ifitm2;Il15;Icam1;Osm;Sema4d;Plaur;Ifitm1;Il15ra;Abca1;Raf1;Ptafr;Cd14;Ptpre;Fpr1;Fpr2;Psen2;Ifitm6
APOPTOSIS	1.593572228	T-cell	0.00018	0.00036	up	57444;12515;16362;66141;12444;16476;14102;16842;56338;12363;24014;17873;20230;97165;12576;16905;16176;21858;17210;12633;227753;21973;16004;15937;12505;12125;16854;19165;74256;68713;13198;20515;213002;80876;11798;21926;18003;12914	Isg20;Cd69;Irf1;Ifitm3;Ccnd2;Jun;Fas;Lef1;Txnip;Casp4;Rnasel;Gadd45b;Satb1;Hmgb2;Cdkn1b;Lmna;Il1b;Timp2;Mcl1;Cflar;Gsn;Top2a;Igf2r;Ier3;Cd44;Bcl2l11;Lgals3;Psen2;Cyld;Ifitm1;Ddit3;Slc20a1;Ifitm6;Ifitm2;Xiap;Tnf;Nedd9;Crebbp
ALLOGRAFT_REJECTION	1.591730149	B-cell	7.00E-05	0.00017	up	54123;12444;15000;229900;15900;12703;14469;15162;14998;12051;14960;15001;12518;14744;14999;18636;16176;16184;16173;12977;21682;16168;15894;21926;20303;16159;12774;14130;14102;56744;12519;19073;11651;12772;12768;20375;19247;21985;12500;17179;14939;14537;208727;192176;12501	Irf7;Ccnd2;H2-DMb2;Gbp7;Irf8;Socs1;Gbp2;Hck;H2-DMa;Bcl3;H2-Aa;H2-Oa;Cd79a;Gpr65;H2-DMb1;Cfp;Il1b;Il2ra;Il18;Csf1;Tec;Il15;Icam1;Tnf;Ccl4;Il12a;Ccr5;Fcgr2b;Fas;Pf4;Cd80;Srgn;Akt1;Ccr2;Ccr1;Spi1;Ptpn11;Tpd52;Cd3d;Matk;Gzmb;Gcnt1;Hdac4;Flna;Cd3e
ESTROGEN_RESPONSE_LATE	1.580157841	T-cell	0.0015	0.001875	up	57444;16195;22695;53314;71982;12527;192176;12043;12700;238393;16010;22057;16452;22433;21973;12505;19247;20393;114663;66109;16592;54608	Isg20;Il6st;Zfp36;Batf;Snx10;Cd9;Flna;Bcl2;Cish;Serpina3f;Igfbp4;Tob1;Jak2;Xbp1;Top2a;Cd44;Ptpn11;Sgk1;Impa2;Tspan13;Fabp5;Abhd2
ESTROGEN_RESPONSE_LATE	1.570063977	Neutrophil	0.0019	0.003454545	up	57444;14281;72054;22433;66109;53314;12527;22695;15902;71982;22041;12700;12505;13537;16592;20393;19088;106572;17355;16452;22057;114663;54608;67689;14229;26415	Isg20;Fos;Cyp4f18;Xbp1;Tspan13;Batf;Cd9;Zfp36;Id2;Snx10;Trf;Cish;Cd44;Dusp2;Fabp5;Sgk1;Prkar2b;Rab31;Aff1;Jak2;Tob1;Impa2;Abhd2;Aldh3b1;Fkbp5;Mapk13
UV_RESPONSE_UP	1.555612795	B-cell	0.0021	0.00374	up	12444;16362;18035;16477;12125;20656;11910;22042;11852;216869;15894;12122;14263;11655;20310;66849;433375;15370;70415;66168;71807;239528;71765;12611;16195;26908;15368;14281	Ccnd2;Irf1;Nfkbia;Junb;Bcl2l11;Sod2;Atf3;Tfrc;Rhob;Arrb2;Icam1;Bid;Fmo5;Alas1;Cxcl2;Ppp1r2;Creg1;Nr4a1;Stk26;Grina;Tars2;Ago2;Klhdc3;Cebpg;Il6st;Eif2s3y;Hmox1;Fos
EPITHELIAL_MESENCHYMAL_TRANSITION	1.541002793	B-cell	0.0034	0.004446154	up	16476;15902;12505;18129;11852;16852;71665;16168;11461;20971;18793;14102;22352;20310;21929;18128;73690;17873;21825;14268;13197	Jun;Id2;Cd44;Notch2;Rhob;Lgals1;Fuca1;Il15;Actb;Sdc4;Plaur;Fas;Vim;Cxcl2;Tnfaip3;Notch1;Glipr1;Gadd45b;Thbs1;Fn1;Gadd45a
MTORC1_SIGNALING	1.539554091	B-cell	0.0025	0.003863636	up	59027;15277;20491;54353;18636;14190;17872;12767;77974;22042;13198;23790;12575;14718;18950;18030;192193;235293;50527;68465;26397	Nampt;Hk2;Sla;Skap2;Cfp;Fgl2;Ppp1r15a;Cxcr4;Rdh12;Tfrc;Ddit3;Coro1c;Cdkn1a;Got1;Pnp;Nfil3;Edem1;Sc5d;Ero1l;Adipor2;Map2k3
CHOLESTEROL_HOMEOSTASIS	1.523932013	Neutrophil	0.012	0.012631579	up	18793;12527;20195;16854;98386;22038;11658;71914;18030;67579;63913;16592	Plaur;Cd9;S100a11;Lgals3;Lbr;Plscr1;Alcam;Antxr2;Nfil3;Cpeb4;Fam129a;Fabp5
UV_RESPONSE_UP	1.519412785	Neutrophil	0.0035	0.004666667	up	18035;20656;20310;14281;12444;11655;18550;433375;15370;15007;16362;15894;15368;19063;66168;11891;11852;53857;224860;12122;26908;66849;14412;70415;21366;72017;12125	Nfkbia;Sod2;Cxcl2;Fos;Ccnd2;Alas1;Furin;Creg1;Nr4a1;H2-Q10;Irf1;Icam1;Hmox1;Ppt1;Grina;Rab27a;Rhob;Tuba8;Plcl2;Bid;Eif2s3y;Ppp1r2;Slc6a13;Stk26;Slc6a6;Cyb5r1;Bcl2l11
INFLAMMATORY_RESPONSE	1.514116954	T-cell	0.00052	0.000866667	up	54123;67775;12515;16362;50778;66141;18035;59027;15945;20343;17119;16197;17869;18413;15894;54199;12521;16561;16992;16176;80901;21938;50498;15162;20304;14289;19165;21899;68713;16416;11479;16182;213002;80876;279572;16822;12273;54598;16169;20354;235574;23849;23845;21812;19267;16168;56212;320207;108960;18793	Irf7;Rtp4;Cd69;Irf1;Rgs1;Ifitm3;Nfkbia;Nampt;Cxcl10;Sell;Mxd1;Il7r;Myc;Osm;Icam1;Ccrl2;Cd82;Kif1b;Lta;Il1b;Cxcr6;Tnfrsf1b;Ebi3;Hck;Ccl5;Fpr2;Psen2;Tlr6;Ifitm1;Itgb3;Acvr1b;Il18r1;Ifitm6;Ifitm2;Tlr13;Lcp2;C5ar1;Calcrl;Il15ra;Sema4d;Atp2c1;Klf6;Clec5a;Tgfbr1;Ptpre;Il15;Rhog;Pik3r5;Irak2;Plaur
EPITHELIAL_MESENCHYMAL_TRANSITION	1.507894489	Neutrophil	0.0051	0.006352941	up	20310;17873;14102;21825;73690;18793;21810;15902;104009;21929;16476;20229;18129;70350;12505;71665;13197;11852;98932	Cxcl2;Gadd45b;Fas;Thbs1;Glipr1;Plaur;Tgfbi;Id2;Qsox1;Tnfaip3;Jun;Sat1;Notch2;Basp1;Cd44;Fuca1;Gadd45a;Rhob;Myl9
IL6_JAK_STAT3_SIGNALING	1.504629708	B-cell	0.0038	0.004614286	up	16362;16476;12702;12703;18712;20847;12505;26410;17874;21938;16176;15945;16184;12977;12983;21926;16178;14102;20310;16169;56744	Irf1;Jun;Socs3;Socs1;Pim1;Stat2;Cd44;Map3k8;Myd88;Tnfrsf1b;Il1b;Cxcl10;Il2ra;Csf1;Csf2rb;Tnf;Il1r2;Fas;Cxcl2;Il15ra;Pf4
ESTROGEN_RESPONSE_LATE	1.498639139	Monocyte	0.0055	0.006416667	up	57444;13537;71982;53314;17355;16452;16592;15902;72054;106572;12700;22433;14281;22695;22041;12505;67689;21973;12527;192176;212862;14229;19088;16010;20322;17863;54608	Isg20;Dusp2;Snx10;Batf;Aff1;Jak2;Fabp5;Id2;Cyp4f18;Rab31;Cish;Xbp1;Fos;Zfp36;Trf;Cd44;Aldh3b1;Top2a;Cd9;Flna;Chpt1;Fkbp5;Prkar2b;Igfbp4;Sord;Myb;Abhd2
COMPLEMENT	1.479287875	Monocyte	0.0024	0.00336	up	20304;13660;12363;21929;12608;15162;16854;56193;18712;22038;16452;16362;56644;18788;14268;227960;67603;16822;17394;13033;14702;22041;16784;16409;18793;13030;14571;14191;30955	Ccl5;Ehd1;Casp4;Tnfaip3;Cebpb;Hck;Lgals3;Plek;Pim1;Plscr1;Jak2;Irf1;Clec7a;Serpinb2;Fn1;Gca;Dusp6;Lcp2;Mmp8;Ctsd;Gng2;Trf;Lamp2;Itgam;Plaur;Ctsb;Gpd2;Fgr;Pik3cg
APOPTOSIS	1.474426162	Monocyte	0.0019	0.003266667	up	57444;12475;16176;15937;12363;12444;17873;12575;14102;97165;16854;16173;16012;12515;68713;21926;16362;12633;15368;16476;213002;11820;12048;12505;11798;227753;56338;21973;12122;19063;17210	Isg20;Cd14;Il1b;Ier3;Casp4;Ccnd2;Gadd45b;Cdkn1a;Fas;Hmgb2;Lgals3;Il18;Igfbp6;Cd69;Ifitm1;Tnf;Irf1;Cflar;Hmox1;Jun;Ifitm6;App;Bcl2l1;Cd44;Xiap;Gsn;Txnip;Top2a;Bid;Ppt1;Mcl1
KRAS_SIGNALING_UP	1.468240349	B-cell	0.003	0.00425	up	12444;15900;238393;15277;15902;18826;211770;16197;17872;12767;14127;21938;16176;15945;233489;71665;68024;18793;83397;21929;20230;11651;66066;50527;74145;57349	Ccnd2;Irf8;Serpina3f;Hk2;Id2;Lcp1;Trib1;Il7r;Ppp1r15a;Cxcr4;Fcer1g;Tnfrsf1b;Il1b;Cxcl10;Picalm;Fuca1;Hist1h2bc;Plaur;Akap12;Tnfaip3;Satb1;Akt1;Gng11;Ero1l;F13a1;Ppbp
IL2_STAT5_SIGNALING	1.467702618	Neutrophil	0.00075	0.0015	up	213002;16178;17119;18712;17873;66141;17164;80876;14190;80859;22433;229900;53314;11520;16190;12444;26410;24088;18950;18550;21938;16001;20527;12703;15257;12048;22038;20430;23849;236573;17916;20343;11658;18030;12700;55932;12505;11852;21898;12333	Ifitm6;Il1r2;Mxd1;Pim1;Gadd45b;Ifitm3;Mapkapk2;Ifitm2;Fgl2;Nfkbiz;Xbp1;Gbp7;Batf;Plin2;Il4ra;Ccnd2;Map3k8;Tlr2;Pnp;Furin;Tnfrsf1b;Igf1r;Slc2a3;Socs1;Hipk1;Bcl2l1;Plscr1;Cyfip1;Klf6;Gbp9;Myo1f;Sell;Alcam;Nfil3;Cish;Gbp3;Cd44;Rhob;Tlr4;Capn1
COMPLEMENT	1.462230249	T-cell	0.0032	0.003555556	up	54123;16362;16784;13033;14939;18712;14938;109711;21929;12363;21947;12608;12402;21858;16452;18128;20310;14710;14702;14127;240672;15162;20304;56193;13030;16854;19165	Irf7;Irf1;Lamp2;Ctsd;Gzmb;Pim1;Gzma;Actn1;Tnfaip3;Casp4;Cd40lg;Cebpb;Cbl;Timp2;Jak2;Notch1;Cxcl2;Gngt2;Gng2;Fcer1g;Dusp5;Hck;Ccl5;Plek;Ctsb;Lgals3;Psen2
IL2_STAT5_SIGNALING	1.45907569	T-cell	0.00081	0.001157143	up	229900;17472;12703;66141;236573;12444;55932;15945;20343;18712;17119;26410;13813;80859;14744;69863;17869;17164;20723;53314;22779;17873;12043;12700;15900;20708;16184;21938;16178;22433;16004;12505;17978;18950;16001;21899;68713;15277;23959;16182;213002;80876;279572;12333;12522;19206;15259;18550;20527;18030;23849;20893;19883;21936	Gbp7;Gbp4;Socs1;Ifitm3;Gbp9;Ccnd2;Gbp3;Cxcl10;Sell;Pim1;Mxd1;Map3k8;Eomes;Nfkbiz;Gpr65;Ttc39b;Myc;Mapkapk2;Serpinb9;Batf;Ikzf2;Gadd45b;Bcl2;Cish;Irf8;Serpinb6b;Il2ra;Tnfrsf1b;Il1r2;Xbp1;Igf2r;Cd44;Ncoa2;Pnp;Igf1r;Tlr6;Ifitm1;Hk2;Nt5e;Il18r1;Ifitm6;Ifitm2;Tlr13;Capn1;Cd83;Ptch1;Hipk3;Furin;Slc2a3;Nfil3;Klf6;Bhlhe40;Rora;Tnfrsf18
HYPOXIA	1.454064468	Neutrophil	0.003	0.004285714	up	231507;57444;54683;15937;18712;19252;14281;93692;18793;11520;21753;12767;22695;21810;12576;20527;110095;93691;99929;17886;170768;23849;21929;14815;16476;18030;15368;21985;212032;270198;15277;17999;17859;12575;14412;21366;50724;21817;14538;12306;17872	Plac8;Isg20;Prdx5;Ier3;Pim1;Dusp1;Fos;Glrx;Plaur;Plin2;Tes;Cxcr4;Zfp36;Tgfbi;Cdkn1b;Slc2a3;Pygl;Klf7;Tiparp;Myh9;Pfkfb3;Klf6;Tnfaip3;Nr3c1;Jun;Nfil3;Hmox1;Tpd52;Hk3;Pfkfb4;Hk2;Nedd4;Mxi1;Cdkn1a;Slc6a13;Slc6a6;Sap30l;Tgm2;Gcnt2;Anxa2;Ppp1r15a
P53_PATHWAY	1.453332092	Monocyte	0.0027	0.003436364	up	17119;12703;231712;15937;12444;12575;14102;20430;72065;14667;17164;22271;15368;16476;75234;71712;19730;71665;11783;14281;13033;11820;21452;217344;20198;26570;21807;170742;56338;17250;12795;19267	Mxd1;Socs1;Trafd1;Ier3;Ccnd2;Cdkn1a;Fas;Cyfip1;Rap2c;Gm2a;Mapkapk2;Upp1;Hmox1;Jun;Rnf19b;Dram1;Ralgds;Fuca1;Apaf1;Fos;Ctsd;App;Tcn2;Rhbdf2;S100a4;Slc7a11;Tsc22d1;Sertad3;Txnip;Abcc1;Plk3;Ptpre
MTORC1_SIGNALING	1.453207251	Neutrophil	0.0086	0.009555556	up	59027;14190;93692;22433;21753;12527;12767;18950;20491;26570;20527;14782;98386;18030;56489;63913;18636;192193;23790;53857;212032;15277;77974;50493;12575;14412;21366;17872;235293;382985;20893;20322;68465	Nampt;Fgl2;Glrx;Xbp1;Tes;Cd9;Cxcr4;Pnp;Sla;Slc7a11;Slc2a3;Gsr;Lbr;Nfil3;Ikbke;Fam129a;Cfp;Edem1;Coro1c;Tuba8;Hk3;Hk2;Rdh12;Txnrd1;Cdkn1a;Slc6a13;Slc6a6;Ppp1r15a;Sc5d;Rrm2b;Bhlhe40;Sord;Adipor2
KRAS_SIGNALING_UP	1.440649243	Neutrophil	0.0054	0.006352941	up	68024;14127;17395;93692;66109;18793;211770;12444;12767;21938;15902;20568;66066;57349;17087;67603;16176;21929;11651;71665;20230;13197;18080;24064;212032;67468;15277;73149;233489;14373;78937;227800;26888;56620;17872;208727;12183;74145;12982	Hist1h2bc;Fcer1g;Mmp9;Glrx;Tspan13;Plaur;Trib1;Ccnd2;Cxcr4;Tnfrsf1b;Id2;Slpi;Gng11;Ppbp;Ly96;Dusp6;Il1b;Tnfaip3;Akt1;Fuca1;Satb1;Gadd45a;Nin;Spry2;Hk3;Mmd;Hk2;Clec4a3;Picalm;G0s2;Avl9;Rabgap1;Clec4a2;Clec4n;Ppp1r15a;Hdac4;Bpgm;F13a1;Csf2ra
ALLOGRAFT_REJECTION	1.438288602	Neutrophil	0.0024	0.003692308	up	54123;14469;15162;14102;17395;20303;229900;19073;14131;16190;12444;24088;12051;12768;56744;20452;12703;14130;23880;15007;16822;16176;14191;20304;15894;11651;18636;14537;21926;21985;16173;378425;16452;16174;21682;15000;16168;14998;14744;20375;14960;12772;21899;12502;208727	Irf7;Gbp2;Hck;Fas;Mmp9;Ccl4;Gbp7;Srgn;Fcgr3;Il4ra;Ccnd2;Tlr2;Bcl3;Ccr1;Pf4;St8sia4;Socs1;Fcgr2b;Fyb;H2-Q10;Lcp2;Il1b;Fgr;Ccl5;Icam1;Akt1;Cfp;Gcnt1;Tnf;Tpd52;Il18;Nlrp12;Jak2;Il18rap;Tec;H2-DMb2;Il15;H2-DMa;Gpr65;Spi1;H2-Aa;Ccr2;Tlr6;Cd3g;Hdac4
KRAS_SIGNALING_UP	1.413696159	Monocyte	0.0076	0.008184615	up	15945;16176;12444;21929;21938;93692;211770;17087;15902;74145;20568;67603;26888;71665;11501;15900;212032;18793;66066;68024;233489;12183;18080;73149;57349;170744;56620;11651	Cxcl10;Il1b;Ccnd2;Tnfaip3;Tnfrsf1b;Glrx;Trib1;Ly96;Id2;F13a1;Slpi;Dusp6;Clec4a2;Fuca1;Adam8;Irf8;Hk3;Plaur;Gng11;Hist1h2bc;Picalm;Bpgm;Nin;Clec4a3;Ppbp;Tlr8;Clec4n;Akt1
APICAL_JUNCTION	1.406134241	Neutrophil	0.015	0.015	up	21825;668101;17395;100038947;22793;21810;19261;23880;17886;26416;60533;232975;15894;109711;320832;11651;16331;98932;26412;18514	Thbs1;Sirpb1b;Mmp9;Sirpb1c;Zyx;Tgfbi;Sirpa;Fyb;Myh9;Mapk14;Cd274;Atp1a3;Icam1;Actn1;Sirpb1a;Akt1;Inpp5d;Myl9;Map4k2;Pbx1
P53_PATHWAY	1.391228854	B-cell	0.008	0.009066667	up	12444;231712;16476;12703;14667;17119;75234;17872;11910;50708;18129;13198;13033;12575;71665;21807;20620;20198;14102;18128;230784;15937;230233;17164;19267;13197;12795;71795;22271;20683;12569;56484;12454;15368;11479;14281;21812;53619	Ccnd2;Trafd1;Jun;Socs1;Gm2a;Mxd1;Rnf19b;Ppp1r15a;Atf3;Hist1h1c;Notch2;Ddit3;Ctsd;Cdkn1a;Fuca1;Tsc22d1;Plk2;S100a4;Fas;Notch1;Sesn2;Ier3;Ikbkap;Mapkapk2;Ptpre;Gadd45a;Plk3;Pitpnc1;Upp1;Sp1;Cdk5r1;Foxo3;Ccnk;Hmox1;Acvr1b;Fos;Tgfbr1;Blcap
HYPOXIA	1.387639657	B-cell	0.0091	0.00966875	up	231507;57444;16476;18712;15277;12306;99929;19252;17886;12576;12452;17872;12767;11910;13198;12575;22695;170768;20198;20971;18030;18793;83397;21929;15937;74551;50527;14815;21985;270198;17748;56484;15368;14281;50724;17999;11717;104263;21366;11520	Plac8;Isg20;Jun;Pim1;Hk2;Anxa2;Tiparp;Dusp1;Myh9;Cdkn1b;Ccng2;Ppp1r15a;Cxcr4;Atf3;Ddit3;Cdkn1a;Zfp36;Pfkfb3;S100a4;Sdc4;Nfil3;Plaur;Akap12;Tnfaip3;Ier3;Pck2;Ero1l;Nr3c1;Tpd52;Pfkfb4;Mt1;Foxo3;Hmox1;Fos;Sap30l;Nedd4;Ampd3;Kdm3a;Slc6a6;Plin2
TNFA_SIGNALING_VIA_NFKB	1.325367503	T-cell	0.007	0.007	up	12515;16362;12702;230073;71586;16477;18035;16476;15958;59027;12051;16195;15945;17119;26410;16197;17869;21929;15894;54199;22695;20723;75234;56722;17873;20303;12608;16176;56708;20708;19252;17210;20623;20310;12633;21807;240672;23872;15937;15370;211770;12505;20304;56193;20393;14373;21926;17872;16601;18626;99929;12522;54446;14284;20527;20229;16169;14281;18030;20850;23849;20893;13537	Cd69;Irf1;Socs3;Ddx58;Ifih1;Junb;Nfkbia;Jun;Ifit2;Nampt;Bcl3;Il6st;Cxcl10;Mxd1;Map3k8;Il7r;Myc;Tnfaip3;Icam1;Ccrl2;Zfp36;Serpinb9;Rnf19b;Litaf;Gadd45b;Ccl4;Cebpb;Il1b;Clcf1;Serpinb6b;Dusp1;Mcl1;Snrk;Cxcl2;Cflar;Tsc22d1;Dusp5;Ets2;Ier3;Nr4a1;Trib1;Cd44;Ccl5;Plek;Sgk1;G0s2;Tnf;Ppp1r15a;Klf9;Per1;Tiparp;Cd83;Nfat5;Fosl2;Slc2a3;Sat1;Il15ra;Fos;Nfil3;Stat5a;Klf6;Bhlhe40;Dusp2
