## Supplementary material for "Single-cell transcriptomics of the naked mole-rat reveals unexpected features of mammalian immunity": TableS24

category	stat	cell.type	p.val	q.val	direction	leading.edge.entrezid	leading.edge.symbol
COMPLEMENT	1.962872485	T-cell	1.00E-05	4.00E-05	up	17002;18128;20202;16818;14938;27226;14704;13036;21857;19395;13482;14462;54123;235584;21947	Ltf;Notch1;S100a9;Lck;Gzma;Pla2g7;Gng3;Ctsh;Timp1;Rasgrp2;Dpp4;Gata3;Irf7;Dusp7;Cd40lg
EPITHELIAL_MESENCHYMAL_TRANSITION	1.894193028	T-cell	0.00025	0.000333333	up	18128;23882;16852;11492;21857;13482;16008;21810	Notch1;Gadd45g;Lgals1;Adam19;Timp1;Dpp4;Igfbp2;Tgfbi
ALLOGRAFT_REJECTION	1.693427817	T-cell	0.00013	0.00026	up	16176;16818;14938;14468;21354;12525;16184;14131;21857;19264;16643;14062;16994;15900;54123;76846;21947;12504;12503;20303;56233;104458	Il1b;Lck;Gzma;LOC101699770;LOC101711399;Cd8a;Il2ra;Fcgr2a;Timp1;Ptprc;Klrd1;F2r;Ltb;Irf8;Irf7;Rps9;Cd40lg;Cd4;Cd247;LOC101719030;Hdac7;Rars
KRAS_SIGNALING_UP	1.664942354	B-cell	0.00056	0.015275	up	16176;15900;16598;20568;207839;66066;66704;56195;72309;20440;11491;15184;12767;23871;213027;15275;26401	Il1b;Irf8;Klf2;Slpi;Galnt6;Gng11;Rbm4b;Ptbp2;Tmem158;St6gal1;Adam17;Hdac5;Cxcr4;Ets1;Evi5l;Hk1;Map3k1
HYPOXIA	1.620978007	B-cell	0.00065	0.015275	up	74747;16476;12575;30046;13198;216136;108767;75785;20198;52231;16832;231507;12767;17423;14281;23871;193740;15275;26401;21983;12452;18751;22021	Ddit4;Jun;Cdkn1a;Znf292;Ddit3;Ilvbl;Pnrc1;Klhl24;S100a4;Ankzf1;Ldhb;Plac8;Cxcr4;Ndst2;Fos;Ets1;LOC101700637;Hk1;Map3k1;Tpbg;Ccng2;Prkcb;Tpst1
PANCREAS_BETA_CELLS	1.618343043	B-cell	0.013	0.087285714	up	20818;17250	Srprb;Abcc1
APOPTOSIS	1.577725032	T-cell	0.003	0.003	up	16176;17210;21354;23882;16905;12531;21857;14062;13198;14676;20230;16842;15368;11732;18796;228355	Il1b;Mcl1;LOC101711399;Gadd45g;Lmna;Cdc25b;Timp1;F2r;Ddit3;Gna15;Satb1;Lef1;Hmox1;Ankh;Plcb2;Madd
INTERFERON_ALPHA_RESPONSE	1.559996642	B-cell	0.01	0.087285714	up	16149;211329;67168;56417;68487;209086;246696;16190;212943;54123;14468	Cd74;Ncoa7;Lpar6;Adar;Tmem140;Samd9;Slc25a28;Il4r;Fam46a;Irf7;LOC101699770
OXIDATIVE_PHOSPHORYLATION	1.524587191	B-cell	0.023	0.097916667	up	229211;16832;15525;66841;30056;193740;11429	LOC101698399;Ldhb;Hspa4;Etfdh;Timm9;LOC101700637;Aco2
ALLOGRAFT_REJECTION	1.518171752	B-cell	0.0033	0.0517	up	16176;14062;15900;27367;19171;76846;16149;16994;21897;14938;12500;15184;16190;22030;14960;23871;170823;12502;18751;16408;54123;14468;19264	Il1b;F2r;Irf8;Rpl3;Psmb10;Rps9;Cd74;Ltb;Tlr1;Gzma;Cd3d;Hdac5;Il4r;Traf2;LOC101704667;Ets1;Glmn;Cd3g;Prkcb;Itgal;Irf7;LOC101699770;Ptprc
FATTY_ACID_METABOLISM	1.496189218	B-cell	0.018	0.097916667	up	68465;20194;15519;229211;16852;16832;15525;270076;66841;11429;12908	Adipor2;S100a10;Hsp90aa1;LOC101698399;Lgals1;Ldhb;Hspa4;Gcdh;Etfdh;Aco2;Crat
INTERFERON_GAMMA_RESPONSE	1.463761333	B-cell	0.012	0.087285714	up	18035;15900;19171;12575;16149;14969;14293;14961;56417;98999;14938;209086;246696;16190;14960;18950	Nfkbia;Irf8;Psmb10;Cdkn1a;Cd74;LOC101705012;Fpr1;LOC101703821;Adar;Znfx1;Gzma;Samd9;Slc25a28;Il4r;LOC101704667;Pnp
IL2_STAT5_SIGNALING	1.451423395	B-cell	0.0081	0.087285714	up	12522;15900;17869;16994;15985;74318;21897;56361;11596;269473;59026;16190;26920;18950;69863;15275;11861;12334	Cd83;Irf8;Myc;Ltb;Cd79b;Hopx;Tlr1;Pus1;Ager;Lrig2;Huwe1;Il4r;Cntrl;Pnp;Ttc39b;Hk1;Arl4a;Capn2
ADIPOGENESIS	1.432781904	B-cell	0.022	0.097916667	up	103172;104112;68465;229211;20851;22340;330064;11804;11429;12908;11861;12452;18108;67914	Chchd10;Acly;Adipor2;LOC101698399;LOC101722721;Vegfb;Slc5a6;Aplp2;Aco2;Crat;Arl4a;Ccng2;Nmt2;Coq9
GLYCOLYSIS	1.411294053	B-cell	0.025	0.097916667	up	74747;30046;15932;217119;52231;16832;12767;17423;233781;23989;193740;15275;53618;21983;105675;22021	Ddit4;Znf292;Idua;Xylt2;Ankzf1;Ldhb;Cxcr4;Ndst2;Xylt1;Med24;LOC101700637;Hk1;Fut8;Tpbg;Ppif;Tpst1
TNFA_SIGNALING_VIA_NFKB	1.384612196	B-cell	0.019	0.097916667	up	16176;12522;18035;16598;16476;13537;17869;12575;81489;108767;20851;14281;74137;56376	Il1b;Cd83;Nfkbia;Klf2;Jun;Dusp2;Myc;Cdkn1a;Dnajb1;Pnrc1;LOC101722721;Fos;Nuak2;Pdlim5
