## Supplementary material for "Single-cell transcriptomics of the naked mole-rat reveals unexpected features of mammalian immunity": TableS25

category	description	stat	factor	p.val	q.val	direction	leading.edge.entrezid	leading.edge.symbol
GO:0061844	Antimicrobial Humoral Immune Response Mediated by Antimicrobial Peptide	2.14877728302934	Neutrophil.Ltf.vs.Neutrophil	0.00021	0.087	up	20202;17002;12796;21946;20296	S100a9;Ltf;Camp;Pglyrp1;LOC101697988
GO:0035821	Modification of Morphology or Physiology of Other Organism	-2.2038065738254	Neutrophil.Ltf.vs.Neutrophil	1e-05	0.013	down	15481;57783;20568;20303	Hspa8;Tnip1;Slpi;LOC101719030
GO:0051817	Modification of Morphology or Physiology of Other Organism Involved in Symbiotic Interaction	-2.03233464049063	Neutrophil.Ltf.vs.Neutrophil	2.2e-05	0.014	down	15481;57783;20303	Hspa8;Tnip1;LOC101719030
GO:0009636	Response to Toxic Substance	-1.88679698943719	Neutrophil.Ltf.vs.Neutrophil	0.00031	0.097	down	18024;20656;20303	Nfe2l2;Sod2;LOC101719030
