## Supplementary material for "Single-cell transcriptomics of the naked mole-rat reveals unexpected features of mammalian immunity": TableS26

animal_sample_name	sample_name	species	sex	tissue	condition	biological_replicate	technical_replicate	number_reads	percentage_mapped_reads	percentage_confidently_mapped_reads	percentage_confidently_intergenic_mapped_reads	percentage_confidently_intronic_mapped_reads	percentage_confidently_exonic_mapped_reads	percentage_confidently_transcriptomic_mapped_reads	percentage_antisense_to_gene_mapped_reads	cell_absence_filtered_barcodes	multiplet_filtered_barcodes	retained_barcodes	filtered_genes	retained_genes_across_all_cells	species_tissue_condition_variable_genes
619_365_1	nmr_1.1	NMR	F	spleen	NA	1	1	129289673	93.4	89.7	10.2	12.9	66.6	64.1	0.4	734022	19	3239	0	4455	2231
619_365_2	nmr_1.2	NMR	F	spleen	NA	1	2	153657907	93.8	89.7	10	12.7	67	64.5	0.4	733847	17	3416	0	4628	2231
621_117_1	nmr_2.1	NMR	F	spleen	NA	2	1	130214927	93.2	89	10.8	15.3	62.9	60.3	0.4	734173	1	3106	0	4616	2231
621_117_2	nmr_2.2	NMR	F	spleen	NA	2	2	136163503	94.1	89.7	11.1	16.1	62.5	59.9	0.5	734165	6	3109	0	3877	2231
633_309_1	nmr_3.1	NMR	M	spleen	NA	3	1	91737534	94	89.3	12.5	15	61.8	59.3	0.4	733046	22	4212	0	3703	2231
633_309_2	nmr_3.2	NMR	M	spleen	NA	3	2	113876515	93.3	89.4	12.5	14.5	62.4	59.9	0.4	732729	23	4528	0	3637	2231
634_594_1	nmr_4.1	NMR	M	spleen	NA	4	1	96892182	94.2	90.1	11.1	14.5	64.5	62	0.4	733140	23	4117	0	3241	2231
634_594_2	nmr_4.2	NMR	M	spleen	NA	4	2	134752314	93.5	89.6	10.8	14.2	64.7	62.1	0.4	733031	27	4222	0	3746	2231
Mouse1_1	mouse_1.1	mouse	F	spleen	NA	1	1	129206356	94.1	82.1	2.7	16	63.5	59.5	1.5	733425	2	3853	0	4942	1136
Mouse1_2	mouse_1.2	mouse	F	spleen	NA	1	2	155797699	94.3	82.1	2.7	15.4	64	60.1	1.4	733747	1	3532	0	5635	1136
Mouse2_1	mouse_2.1	mouse	F	spleen	NA	2	1	155797699	94.3	82.1	2.7	15.4	64	60.1	1.4	732212	2	5066	0	5270	1136
Mouse2_2	mouse_2.2	mouse	F	spleen	NA	2	2	129197432	94.1	81.9	2.7	15.4	63.8	59.9	1.3	731506	22	5752	0	3625	1136
Mouse3_1	mouse_3.1	mouse	M	spleen	NA	3	1	129054473	94.4	82.3	2.6	15.8	63.9	59.8	1.5	734465	23	2792	0	3940	1136
Mouse3_2	mouse_3.2	mouse	M	spleen	NA	3	2	105857368	93.9	81.4	2.7	14.6	64	60	1.5	734554	23	2703	0	3698	1136
Mouse4_1	mouse_4.1	mouse	M	spleen	NA	4	1	102856510	94.2	81.8	2.7	14.1	65	61.3	1.3	729625	54	7601	0	2794	1136
Mouse4_2	mouse_4.2	mouse	M	spleen	NA	4	2	104119248	94.3	81.8	2.8	15.6	63.3	59.3	1.5	729464	27	7789	0	3686	1136
nmr_WBC_1	nmr.WBC_1	NMR	M	circulating immune cells	NA	1	1	FAILED	FAILED	FAILED	FAILED	FAILED	FAILED	FAILED	FAILED	FAILED	FAILED	FAILED	FAILED	FAILED	FAILED
nmr_WBC_2	nmr.WBC_2	NMR	M	circulating immune cells	NA	2	1	128634250	47.5	45.9	5.4	7.6	32.8	31.6	0.2	733505	3	3772	0	2773	2202
nmr_WBC_3	nmr.WBC_3	NMR	F	circulating immune cells	NA	3	1	135004171	47.2	45.7	5.6	7.5	32.5	31.1	0.2	733892	4	3384	0	2501	2202
nmr_WBC_4	nmr.WBC_4	NMR	F	circulating immune cells	NA	4	1	118583023	47.6	46.1	5.5	7.7	33	31.7	0.2	733899	5	3376	0	2191	2202
mouse_WBC_1	mouse.WBC_1	mouse	M	circulating immune cells	NA	1	1	143649273	48.6	31.4	0.3	1.9	29.1	28.1	0.2	733011	3	4266	0	1195	2295
mouse_WBC_2	mouse.WBC_2	mouse	M	circulating immune cells	NA	2	1	144011135	48.7	35.6	0.5	2.2	33	31.9	0.2	733172	12	4096	0	1758	2295
mouse_WBC_3	mouse.WBC_3	mouse	F	circulating immune cells	NA	3	1	147867362	48.3	32.1	0.5	3	28.6	27.4	0.3	733537	3	3740	0	2171	2295
mouse_WBC_4	mouse.WBC_4	mouse	F	circulating immune cells	NA	4	1	146270359	48.1	32.3	0.6	3	28.8	27.6	0.3	733627	3	3650	0	2203	2295
nmr.spleen.saline_1_1	nmr.spleen.saline_1_1	NMR	M	spleen	saline	1	1	152830322	67.7	65.6	7.3	10.1	48.2	46.4	0.3	735039	1	2240	0	2951	2958
nmr.spleen.saline_1_2	nmr.spleen.saline_1_2	NMR	M	spleen	saline	1	2	141694666	67.8	65.6	7.3	10	48.2	46.4	0.3	734672	28	2580	0	2190	2958
nmr.spleen.saline_2_1	nmr.spleen.saline_2_1	NMR	F	spleen	saline	2	1	164046353	67.4	65.3	5.1	6.1	54.1	52.4	0.2	732878	50	4352	0	2254	2958
nmr.spleen.saline_2_2	nmr.spleen.saline_2_2	NMR	F	spleen	saline	2	2	164239105	66.8	64.7	5.1	6.1	53.5	51.8	0.2	733047	51	4182	0	2276	2958
nmr.spleen.LPS_1_1	nmr.spleen.LPS_1_1	NMR	M	spleen	LPS	1	1	148509436	68.2	66.4	6.1	8.3	52	50.3	0.3	734493	40	2747	0	2296	2555
nmr.spleen.LPS_1_2	nmr.spleen.LPS_1_2	NMR	M	spleen	LPS	1	2	141263291	67	65.4	6.2	8.1	51.1	49.2	0.3	734818	2	2460	0	3603	2555
nmr.spleen.LPS_2_1	nmr.spleen.LPS_2_1	NMR	F	spleen	LPS	2	1	154969187	67.8	65.7	6.2	8.4	51.2	49.5	0.3	733440	4	3836	0	2542	2555
nmr.spleen.LPS_2_2	nmr.spleen.LPS_2_2	NMR	F	spleen	LPS	2	2	166762343	67.6	65.7	6.3	8.8	50.7	48.9	0.3	733825	19	3436	0	2225	2555
nmr.WBC.saline_1_1	nmr.WBC.saline_1_1	NMR	M	circulating immune cells	saline	1	1	152200352	67.2	65.7	7.4	10.7	47.7	45.9	0.3	735356	7	1917	0	1721	1886
nmr.WBC.saline_1_2	nmr.WBC.saline_1_2	NMR	M	circulating immune cells	saline	1	2	124896366	67.1	65.5	7.6	10.9	47.1	45.2	0.3	735161	24	2095	0	1161	1886
nmr.WBC.saline_2_1	nmr.WBC.saline_2_1	NMR	F	circulating immune cells	saline	2	1	143658051	67.5	66	6.2	8.6	51.1	49.4	0.3	735176	20	2084	0	1168	1886
nmr.WBC.saline_2_2	nmr.WBC.saline_2_2	NMR	F	circulating immune cells	saline	2	2	162145872	68	66.3	6.5	9.4	50.4	48.8	0.3	735079	4	2197	0	1642	1886
nmr.WBC.LPS_1_1	nmr.WBC.LPS_1_1	NMR	M	circulating immune cells	LPS	1	1	128874648	67.2	65.9	5.2	7.5	53.2	51.5	0.3	734937	3	2340	0	1742	2670
nmr.WBC.LPS_1_2	nmr.WBC.LPS_1_2	NMR	M	circulating immune cells	LPS	1	2	144319635	67.5	66.3	5	7.1	54.2	52.5	0.3	735049	2	2229	0	2266	2670
nmr.WBC.LPS_2_1	nmr.WBC.LPS_2_1	NMR	F	circulating immune cells	LPS	2	1	123989080	67.8	66.5	5.1	6.9	54.5	52.8	0.3	736590	9	681	0	1673	2670
nmr.WBC.LPS_2_2	nmr.WBC.LPS_2_2	NMR	F	circulating immune cells	LPS	2	2	152948128	67.6	66.1	5	6.6	54.5	52.8	0.3	736620	4	656	0	1669	2670
Mouse 156 Spleen 1	mouse.spleen.saline_1_1	mouse	M	spleen	saline	1	1	188784687	96	84.3	3.5	23.2	57.5	53	2.2	736208	6	1066	0	2021	2305
Mouse 156 Spleen 2	mouse.spleen.saline_1_2	mouse	M	spleen	saline	1	2	184508521	95.8	83.2	3.5	20.8	58.9	54.7	1.9	735002	3	2275	0	2984	2305
Mouse 159 Spleen 1	mouse.spleen.saline_2_1	mouse	F	spleen	saline	2	1	193811412	95.5	83	3.7	18.2	61.2	57	1.8	734464	26	2790	0	2567	2305
Mouse 159 Spleen 1	mouse.spleen.saline_2_2	mouse	F	spleen	saline	2	2	190829992	95.8	83.8	3.5	18.9	61.4	57.2	1.9	734389	7	2884	0	2990	2305
Mouse 157 Spleen 1	mouse.spleen.LPS_1_1	mouse	M	spleen	LPS	1	1	196825716	95.7	83.1	3.7	19	60.4	56.3	1.9	735022	1	2257	0	3117	1839
Mouse 157 Spleen 2	mouse.spleen.LPS_1_2	mouse	M	spleen	LPS	1	2	185568656	95	83	3.6	18.4	61	56.7	1.9	735017	1	2262	0	2860	1839
Mouse 160 Spleen 1	mouse.spleen.LPS_2_1	mouse	F	spleen	LPS	2	1	216704067	95.8	83.6	3.4	16.5	63.7	59.5	1.9	734229	3	3048	0	3790	1839
Mouse 160 Spleen 2	mouse.spleen.LPS_2_2	mouse	F	spleen	LPS	2	2	208290964	95.7	83.5	3.4	16.4	63.6	59.5	1.8	734198	6	3076	0	3494	1839
Mouse 156 WBC 1	mouse.WBC.saline_1_1	mouse	M	circulating immune cells	saline	1	1	175222172	96.5	74.9	2.4	14.2	58.4	55.1	1.4	736030	1	1249	0	2031	2821
Mouse 156 WBC 2	mouse.WBC.saline_1_2	mouse	M	circulating immune cells	saline	1	2	177309220	96.7	79.5	2.4	14.4	62.7	59.5	1.3	735881	1	1398	0	1937	2821
Mouse 159 WBC 1	mouse.WBC.saline_2_1	mouse	F	circulating immune cells	saline	2	1	220499857	96.7	74.2	2	10	62.2	58.9	1.2	735606	3	1671	0	3300	2821
Mouse 159 WBC 2	mouse.WBC.saline_2_2	mouse	F	circulating immune cells	saline	2	2	186929553	96.6	78.1	2.1	10.2	65.8	62.6	1.1	735613	24	1643	0	2536	2821
Mouse 157 WBC 1	mouse.WBC.LPS_1_1	mouse	M	circulating immune cells	LPS	1	1	196781652	96.4	73.2	2	8.3	62.8	60.2	1	736016	3	1261	0	2415	2679
Mouse 157 WBC 2	mouse.WBC.LPS_1_2	mouse	M	circulating immune cells	LPS	1	2	183156519	96.5	70.7	2	8.4	60.3	57.6	1	735879	9	1392	0	2117	2679
Mouse 160 WBC 1	mouse.WBC.LPS_2_1	mouse	F	circulating immune cells	LPS	2	1	196554135	97.1	63.8	0.8	3.4	59.6	57.4	0.4	736652	4	624	0	2521	2679
Mouse 160 WBC 2	mouse.WBC.LPS_2_2	mouse	F	circulating immune cells	LPS	2	2	193873490	97.2	64.1	0.8	3.4	59.9	57.7	0.4	736677	2	601	0	2626	2679
