## Supplementary material for "Single-cell transcriptomics of the naked mole-rat reveals unexpected features of mammalian immunity": TableS30

species	treatment	contrast.cluster	contrast.cell.type	converged.cluster	converged.cell.type	first.iteration.cluster	first.iteration.cell.type
mouse	saline	1	APC	1;2	Macrophage;Plasmacytoid-dendritic-cell	3	APC
mouse	saline	2	B-cell	3	B-cell	1	B-cell
mouse	saline	3	T-cell	4;6	T-cell;Activated-memory-T-cell	2	T-cell
mouse	saline	4	Splenic-monocyte	5	Splenic-monocyte	3	APC
mouse	saline	5	Neutrophil	7	Neutrophil	4	Neutrophil
mouse	saline	6	NK-cell	8	NK-cell	5	NK-cell
mouse	LPS	1	B-cell	1;3	B-cell;Plasma-cell	1	B-cell
mouse	LPS	2	T-cell	2	T-cell	2	T-cell
mouse	LPS	3	Neutrophil	4	Neutrophil	5	Neutrophil
mouse	LPS	4	APC	5;8	Macrophage;Plasmacytoid-dendritic-cell	3	APC
mouse	LPS	5	NK-cell	6	NK-cell	4	NK-cell
mouse	LPS	6	Splenic-monocyte	7	Splenic-monocyte	3	APC
nmr	saline	1	T-cell	1;8	T-cell;Gamma-delta-T-cell	3	T-cell.1
nmr	saline	2	APC	2	Macrophage;Timeless-high-APC	4	APC
nmr	saline	3	Neutrophil	3;9	Neutrophil;Ltf-high-neutrophil	1	Neutrophil.1
nmr	saline	4	RBC	4	RBC	2	RBC
nmr	saline	5	B-cell	5;7	B-cell;Plasma-cell	5	B-cell
nmr	saline	6	Splenic-monocyte	10	Splenic-monocyte	4	APC
nmr	saline	7	Mast-cell	11	Mast-cell	7	T-cell.2
nmr	LPS	1	APC	1;6	Timeless-high-APC;Macrophage	7	APC.3
nmr	LPS	2	T-cell	2;4	Gamma-delta-T-cell;T-cell	2	T-cell
nmr	LPS	3	Neutrophil	3;5	Neutrophil;Ltf-high-neutrophil	1	Neutrophil
nmr	LPS	4	B-cell	7;13	B-cell;Plasma-cell	3	B-cell
nmr	LPS	5	RBC	9;11	RBC.1;RBC.2	4	RBC
nmr	LPS	6	Splenic-monocyte	12	Splenic-monocyte	6	APC.2
nmr	LPS	7	Mast-cell	14	Mast-cell	2	T-cell
