## Supplementary material for "Single-cell transcriptomics of the naked mole-rat reveals unexpected features of mammalian immunity": TableS31

species	treatment	contrast.cluster	contrast.cell.type	converged.cluster	converged.cell.type	first.iteration.cluster	first.iteration.cell.type
mouse	saline	1	Neutrophil	1	Neutrophil	3	Neutrophil
mouse	saline	2	Monocyte	2	Monocyte	4	Monocyte
mouse	saline	3	B-cell	3	B-cell	1	B-cell
mouse	saline	4	T-cell	4	T-cell	2	T-cell
mouse	saline	5	RBC	5	RBC	1	B-cell
mouse	saline	6	NK-cell	6	NK-cell	2	T-cell
mouse	saline	7	Memory-B-cell	7	Memory-B-cell	5	Memory-B-cell
mouse	LPS	1	B-cell	1;9	B-cell;B1-cell	1	B-cell.1
mouse	LPS	2	T-cell	2	T-cell	3	T-cell
mouse	LPS	3	Neutrophil	3	Neutrophil	2	Neutrophil
mouse	LPS	4	Monocyte	4	Monocyte	4	Monocyte
mouse	LPS	5	NK-cell	5	NK-cell	3	T-cell
mouse	LPS	6	RBC	8	RBC	5	B.cell.2
nmr	saline	1	B-cell	1	B-cell	3	B-cell
nmr	saline	2	Neutrophil	2;7	Neutrophil;Ltf-high-neutrophil	1	Neutrophil
nmr	saline	3	T-cell	3	T-cell	2	T-cell.1
nmr	saline	4	RBC	6	RBC	4	RBC
nmr	saline	5	Monocyte	8	Monocyte	3	B-cell
nmr	LPS	1	Neutrophil	1;3	Ltf-high-neutrophil;Neutrophil	1	Neutrophil
nmr	LPS	2	T-cell	2	T-cell	2	T-cell
nmr	LPS	3	B-cell	4	B-cell	3	B-cell
nmr	LPS	4	Monocyte	5	Monocyte	5	APC
nmr	LPS	5	RBC	6	RBC	4	RBC
nmr	LPS	6	Mast-cell	7	Mast-cell	6	Mast-cell
